# Multi-omics approach identifies germline regulatory variants associated with hematopoietic malignancies in retriever dog breeds

**DOI:** 10.1101/2021.04.05.438235

**Authors:** Jacquelyn M. Evans, Heidi G. Parker, Gerard R. Rutteman, Jocelyn Plassais, Guy CM Grinwis, Alexander C. Harris, Susan E. Lana, Elaine A. Ostrander

**Author notes:** Corresponding Author (EAO).

## Abstract

Histiocytic sarcoma is an aggressive hematopoietic malignancy of mature tissue histiocytes with a poorly understood etiology in humans. A histologically and clinically similar counterpart affects flat-coated retrievers (FCRs) at unusually high frequency, with 20% developing the lethal disease. The similar clinical presentation combined with the closed population structure of dogs, leading to high genetic homogeneity, makes dogs an excellent model for genetic studies of cancer susceptibility. To determine the genetic risk factors underlying histiocytic sarcoma in FCRs, we conducted multiple genome-wide association studies (GWASs), identifying two loci that confer significant risk on canine chromosomes (CFA) 5 (*P*_wald_=4.83×10^−9^) and 19 (*P*_wald_=2.25×10^−7^). We subsequently undertook a multi-omics approach that has been largely unexplored in the canine model to interrogate these regions, generating whole genome, transcriptome, and chromatin immunoprecipitation sequencing. These data highlight the PI3K pathway gene *PIK3R6* on CFA5, and proximal candidate regulatory variants that are strongly associated with histiocytic sarcoma and predicted to impact transcription factor binding. The CFA5 association colocalizes with susceptibility loci for two hematopoietic malignancies, hemangiosarcoma and B-cell lymphoma, in the closely related golden retriever breed, revealing the risk contribution this single locus makes to multiple hematological cancers. By comparison, the CFA19 locus is unique to the FCR and harbors risk alleles associated with upregulation of *TNFAIP6*, which itself affects cell migration and metastasis. Together, these loci explain ~35% of disease risk, an exceptionally high value that demonstrates the advantages of domestic dogs for complex trait mapping and genetic studies of cancer susceptibility.
