## Supplemental Table 5 for "Multi-omics approach identifies germline regulatory variants associated with hematopoietic malignancies in retriever dog breeds"

### Sheet: Sheet1
Supplementary Table S5. Differential expression analysis results and individual expression z-scores for CFA5. Log2FC, lfcSE, pvalue, and padj are based on the comparison of 4 CFA5 homozygotes vs. 7 heterozygotes. Padj (4 homo vs 6 het) and individual expression z-scores for the 4 homozygotes without the case who received Lomustine treatment are in blue. Absolute values of z-scores ≥2.5 are signif…
				Differential expression results					Individual expression z-scores
Gene ID	chr	start	end	log2FoldChange	lfcSE	pvalue	padj	padj without treated dog	FCR4	FCR4 w/o treated dog	FCR5	FCR5 w/o treated dog	FCR10	FCR10 w/o treated dog	FCR11	FCR11 w/o treated dog
H2AFX	5	14765795	14767333	-4.53142	0.906356	5.74475e-07	0.00571099	0.00631313	-1.30543	-1.32345	-1.35226	-1.36403	-1.19534	-1.22077	-0.88799	-0.937371
C1orf86	5	57101212	57120909	-4.46479	0.902699	7.57374e-07	0.00571099	0.000582294	-1.21623	-1.23707	-1.04037	-1.07163	-1.11865	-1.14553	-1.04873	-1.08137
DLA88	12	702079	895767	-2.94681	0.607406	1.22553e-06	0.00571099	0.000337239	-2.56979	-2.90412	-1.43427	-1.69933	-1.10078	-1.35369	-1.88904	-2.18424
CDT1	5	64566038	64567991	-2.09696	0.42765	9.41698e-07	0.00571099	0.000654373	-3.20165	-3.2646	-2.00974	-2.08305	-4.70177	-4.70079	-2.65401	-2.72452
ENSCAFG00000032501	35	25059234	25059779	-7.02793	1.47764	1.9729e-06	0.00661383	0.000837942	-0.936589	-1.0883	-1.06272	-1.20499	-0.847786	-1.00329	-1.10827	-1.24826
OAF	5	13767592	13779105	-1.44819	0.305476	2.12891e-06	0.00661383	0.00154875	-3.71349	-5.30792	-3.49875	-4.92518	-3.44948	-4.87228	-2.40056	-3.25973
C8orf82	13	37930898	37945942	-5.77436	1.25029	3.86708e-06	0.0102975	0.000858952	-1.12852	-1.23677	-0.869363	-0.988759	-1.12556	-1.23261	-0.982421	-1.09816
ENSCAFG00000019588	X	122497278	122498655	-4.69323	1.03313	5.55344e-06	0.0103516	0.00992972	-1.29493	-1.41044	-1.25673	-1.37233	-0.873677	-1.00323	-0.818036	-0.949973
C12ORF68	27	6582426	6584729	-3.62334	0.795845	5.29302e-06	0.0103516	0.000654373	-1.35208	-1.47807	-0.926385	-1.06229	-1.17461	-1.30508	-1.03338	-1.16945
FUOM	28	40927127	40936690	-2.47427	0.539796	4.56796e-06	0.0103516	0.000582294	-2.29825	-2.63024	-1.18069	-1.44824	-2.25235	-2.57607	-1.68394	-1.98525
lncRNA; TCONS_00037818	14	52110658	52124769	-3.76545	0.838544	7.10707e-06	0.0115607	0.0243184	-1.66174	-1.55832	-0.876944	-0.839275	-1.05011	-0.999925	-1.16638	-1.10679
CENPM	10	23412872	23425199	-1.56774	0.349892	7.4425e-06	0.0115607	0.000858952	-1.89931	-2.12452	-2.7023	-2.91707	-2.52713	-2.74956	-2.09721	-2.31639
MIF(human)_1	26	28642549	28642971	-4.62211	1.04028	8.86631e-06	0.0127129	0.000858952	-1.12335	-1.27447	-0.781781	-0.935861	-1.22474	-1.37284	-1.13448	-1.28462
D2HGDH	25	51561791	51581007	-1.79553	0.407684	1.06166e-05	0.0141353	0.0069658	-4.24642	-3.90289	-1.55783	-1.36947	-3.31195	-3.01906	-2.34566	-2.12025
ENSCAFG00000029260	35	24183300	24189142	1.1417	0.261648	1.28003e-05	0.0159066	0.0069658	3.05	2.78601	2.6881	2.49364	4.06912	3.74526	2.84096	2.60951
ENSCAFG00000032288	13	37491416	37555414	-3.21673	0.743609	1.5195e-05	0.0166609	0.000647343	-1.66457	-2.11744	-0.730392	-1.07186	-1.44503	-1.87188	-1.24435	-1.65069
COMMD5	13	38058805	38061773	-3.10407	0.717135	1.50175e-05	0.0166609	0.000837942	-1.42188	-1.68996	-0.853891	-1.092	-1.34706	-1.60846	-1.24455	-1.50363
CFRNASEQ_IGNC_Spliced_00008265_1	1	93107228	93122132	1.97319	0.463558	2.07529e-05	0.0214908	NA	1.08164	0.915431	1.22877	1.06642	1.13015	0.967839	1.1002	0.937577
NCCRP1	1	113989331	113993824	-4.33421	1.03051	2.60066e-05	0.0255138	0.0170182	-0.853819	-0.719392	-1.02035	-0.871389	-1.63834	-1.45121	-1.50192	-1.32527
MRPS34	6	39130544	39131714	-6.13515	1.46949	2.97965e-05	0.0277703	0.00528417	-0.911721	-0.988539	-0.708962	-0.797723	-0.8216	-0.903897	-0.929288	-1.0044
TMEM121	8	72807468	72810721	-6.00629	1.4666	4.21483e-05	0.0315666	0.00249986	-1.01069	-1.34725	-1.28496	-1.64467	-1.28496	-1.64467	-0.915427	-1.24301
PRX	1	113279970	113294039	-1.4456	0.351157	3.84379e-05	0.0315666	0.00614956	-3.25825	-3.27972	-1.34524	-1.40815	-2.6007	-2.63256	-2.79293	-2.82213
NLRP1	5	31265818	31292910	-1.39931	0.341767	4.23371e-05	0.0315666	0.00992972	-1.9134	-2.12664	-2.0033	-2.20606	-3.19971	-3.75379	-2.02951	-2.26145
AK3	11	5137800	5143613	2.91611	0.70917	3.92229e-05	0.0315666	0.00764902	1.86885	1.70682	4.61161	4.5233	2.76898	2.62616	2.22044	2.06762
lncRNA; TCONS_00120392	29	35064978	35070532	5.59535	1.35423	3.59988e-05	0.0315666	0.00764902	10.0343	9.27766	3.12628	2.83904	5.09752	4.66314	6.9085	6.35017
CFRNASEQ_PROT_00073535_1	20	46184760	46185200	-6.03926	1.48523	4.77845e-05	0.0342578	0.00488643	-0.926098	-1.09007	-0.883566	-1.04647	-1.21093	-1.36969	-0.93736	-1.10055
NEIL1	30	38213297	38218131	-2.17731	0.537313	5.07362e-05	0.0350268	0.000858952	-1.4827	-1.97094	-0.930136	-1.32372	-1.50624	-1.99023	-1.85397	-2.39011
ZNHIT2	18	52077991	52079184	-3.04351	0.755439	5.60639e-05	0.0373225	0.00374831	-1.8106	-2.01062	-0.661842	-0.849316	-1.69871	-1.89657	-1.58138	-1.78026
MATN4	24	32600586	32614171	-2.03986	0.508022	5.93719e-05	0.0381618	0.000858952	-2.2478	-3.18959	-2.12443	-3.02022	-1.79851	-2.61719	-1.00469	-1.61783
DPM3	7	42368956	42373196	-2.81379	0.703565	6.35226e-05	0.0381955	0.00243539	-1.66179	-1.98176	-0.776164	-1.03462	-1.73027	-2.04872	-0.880539	-1.15166
lncRNA; TCONS_00086499	21	29629883	29639744	-2.81072	0.701596	6.17095e-05	0.0381955	0.0111489	-2.27343	-2.1143	-1.44281	-1.35719	-2.18063	-2.02826	-1.19486	-1.1371
IER5L	9	54509825	54512625	-2.7653	0.694295	6.80833e-05	0.0396585	0.00503295	-1.68628	-1.7281	-0.867953	-0.9436	-1.24389	-1.30552	-1.03183	-1.10519
MFSD3	13	37923094	37932886	-2.43881	0.616525	7.62999e-05	0.0418303	0.000858952	-2.11434	-2.95653	-0.860348	-1.39178	-1.29079	-1.93313	-1.28872	-1.93262
POLRMT	20	57908367	57919930	-1.74211	0.439753	7.44561e-05	0.0418303	0.00249986	-2.12169	-2.50266	-1.19029	-1.48543	-2.08241	-2.4505	-1.55421	-1.88767
CEBPD	35	76797	78134	-2.69001	0.68216	8.03438e-05	0.0419598	0.00693812	-1.34907	-1.32446	-0.999703	-0.992663	-1.29633	-1.27099	-0.975327	-0.975534
MED16	20	57771527	57783074	-2.1227	0.538578	8.10383e-05	0.0419598	0.00121156	-1.80634	-2.43292	-0.790922	-1.21662	-1.95806	-2.60373	-1.45725	-2.01484
STOX2	16	46422629	46498003	-2.42252	0.617899	8.83366e-05	0.0445026	0.0035513	-1.94381	-2.28298	-1.41047	-1.71262	-1.09019	-1.37767	-1.43347	-1.74267
TCONS_00040591	15	5938079	5941096	-4.26755	1.09943	0.000103766	0.0450997	0.00871127	-1.29556	-1.40152	-0.722899	-0.846657	-1.17757	-1.28706	-1.21169	-1.32027
C21orf2	31	38166513	38192528	-2.49677	0.640956	9.80413e-05	0.0450997	0.0069658	-2.13901	-2.16607	-0.71014	-0.797042	-1.73482	-1.77975	-1.52397	-1.58097
CNRIP1	10	67340053	67352773	-1.83922	0.47029	9.19832e-05	0.0450997	0.0209352	-2.82942	-2.56584	-1.38953	-1.21517	-2.66727	-2.40836	-1.4215	-1.25562
ENSCAFG00000029550	11	4697232	4698494	-1.47976	0.380898	0.000102366	0.0450997	0.000343735	-1.58087	-3.28098	-2.00384	-3.96452	-1.92018	-3.8375	-2.05035	-4.06337
CFRNASEQ_PROT_00182771_1	9	23681532	23682554	-1.14094	0.292508	9.59782e-05	0.0450997	0.0189363	-2.80672	-4.02046	-2.9731	-4.21759	-4.41451	-6.5358	-2.36025	-3.28307
GPR82	X	36103557	36109355	3.1139	0.802351	0.000104039	0.0450997	0.0135346	6.12512	9.79912	0.279281	-0.054424	3.09924	4.68099	3.43989	5.25057
NDUFS4	6	753205	753732	-5.10565	1.33199	0.000126545	0.049761	0.0135346	-1.00892	-1.05441	-0.962992	-1.00997	-1.00292	-1.04797	-0.818847	-0.876707
FAM43A	33	31067902	31073640	-4.48967	1.16976	0.000123983	0.049761	0.00268428	-0.932443	-1.2965	-1.33318	-1.73928	-0.689815	-1.02569	-1.06383	-1.44111
TSPO	10	22387074	22398738	-2.40087	0.626858	0.00012814	0.049761	0.010771	-2.45273	-2.324	-0.737827	-0.731091	-2.16407	-2.05248	-1.16609	-1.13365
LMNB2	20	56648781	56665057	-1.50941	0.393293	0.000124106	0.049761	0.0092511	-2.46212	-2.4882	-1.21541	-1.27326	-2.4749	-2.48899	-1.89752	-1.94046
PLA2G7	12	14863028	14882606	1.14051	0.297116	0.000123744	0.049761	0.0156867	3.41946	4.43862	1.03696	1.0923	2.98401	3.84837	3.76426	4.95347
CLEC11A	1	106078006	106080650	-4.67174	1.35236	0.000551305	0.0801886	0.00695008	-1.70755	-2.73441	-1.70755	-2.73441	-1.70755	-2.73441	-0.809001	-1.50868
FAM167B	2	68966467	68968182	-3.90247	1.26689	0.00206756	0.134753	0.0171017	-1.83052	-3.2962	-0.657438	-1.48625	-1.83052	-3.2962	-1.83052	-3.2962
CFRNASEQ_AS_00046378_1	17	15747681	15883403	-1.0235	0.435418	0.0187425	0.345901	0.0416783	-0.34498	-1.81858	-1.55431	-4.83488	-2.23055	-6.55383	-1.24842	-4.0928
SLC7A5	5	65312985	65340515	-1.04165	0.315987	0.000978959	0.0950406	0.000582294	-1.00137	-4.12163	-1.81208	-6.46298	-2.27267	-7.87765	-1.93308	-6.8765
IL21R	6	19179574	19202828	-0.933355	0.353473	0.00827777	0.249651	0.012455	-1.34443	-2.68548	-0.65793	-1.54237	-1.32248	-2.62969	-1.34624	-2.67412
HN1	9	5320837	5342157	-1.09731	0.294649	0.000196	0.0574006	0.0300817	-4.66136	-4.3254	-1.28064	-1.11424	-3.44159	-3.15873	-3.5296	-3.24843
TCONS_00059393	18	51643085	51668012	-0.924533	0.320962	0.00397034	0.179608	0.0177539	-1.70638	-2.67121	-0.937183	-1.60442	-1.6732	-2.60621	-1.64871	-2.57968
TCONS_00153499	4	60050610	60054329	-0.942412	0.266473	0.000405288	0.0711047	0.0420423	-1.16211	-1.0664	-4.21555	-3.88194	-3.8862	-3.59592	-4.16927	-3.87036
PINX1	25	27090238	27167565	-0.773566	0.219038	0.000412972	0.0711047	0.0328038	-3.86638	-3.83934	-3.00764	-2.9457	-4.82922	-4.7235	-2.44905	-2.45243
TSPAN5	32	20707388	20715298	-0.587562	0.346361	0.0898125	0.533675	0.0253535	-0.835125	-4.98292	-0.644303	-4.10867	-0.246515	-2.51766	-0.967805	-5.49136
TCONS_00003928	1	102971474	102979664	0.679027	0.239135	0.0045182	0.185243	0.0444912	1.42064	2.21842	3.49946	5.06198	1.62264	2.53097	3.42959	4.92043
DDIT3	10	1601949	1608728	0.943016	0.251677	0.000179009	0.0565549	0.0253535	2.93117	3.07927	1.69928	1.71932	3.4741	3.73729	3.81126	4.11588
IGSF6	6	23185303	23195809	0.682635	0.309087	0.0272058	0.389278	0.030627	1.69659	3.09187	0.781332	1.72035	1.40755	2.67112	2.18086	3.86496
OMG	9	41545525	41548437	1.02458	0.317534	0.00125232	0.109804	0.0211654	2.24412	3.14906	0.762075	1.32506	3.92264	5.31558	3.93081	5.31611
CLEC5A	16	7242386	7250697	1.38678	0.37663	0.000231334	0.0597333	0.00528386	1.59094	3.27428	1.13459	2.11431	2.52335	5.80003	2.69532	6.24972
TCONS_00039959	14	56514057	56563345	1.74616	0.684572	0.0107498	0.276	0.0485238	1.87751	3.85265	0.25028	-0.241566	1.91317	3.9654	1.96358	4.08813
IL1A	17	36968826	36979435	1.60948	0.45343	0.000385879	0.0698329	0.0476413	6.54851	6.6229	-0.115252	-0.290065	3.12206	3.05345	4.54993	4.54038
TCONS_00065488	19	34967407	35003951	1.94978	0.617003	0.00157723	0.123435	0.0264648	2.27523	4.94424	0.847334	1.28799	2.94887	6.73057	1.75	3.59842
CFRNASEQ_IGNC_Spliced_00029144_1	13	23470339	23483290	2.71585	0.78381	0.00053035	0.0790858	0.027265	3.1132	3.12513	-0.0607972	0.0551181	3.02256	3.04646	3.29032	3.30612
HPGD	25	24961859	24966774	4.60591	1.24446	0.000214643	0.0588374	0.0133283	7.3689	27.4611	-1.06153	-5.4377	2.66104	8.90996	1.56248	4.61155
TCONS_00040010	14	59099259	59102745	7.70594	2.16841	0.000379814	0.0698329	0.0314486	5.21673	4.77356	-0.377964	-0.408248	18.473	17.2923	22.2375	20.8862
ENSCAFG00000032057_1	26	27624214	27624534	-1.74889	0.617131	0.00459832	0.185243	0.00124408	-0.541277	-2.14022	-0.641143	-2.35787	-0.767929	-2.67016	-0.51667	-2.07321
ENSCAFG00000030739_1	JH373943.1	15398	17270	-2.20601	0.707666	0.00182518	0.131702	0.00207808	-0.595059	-1.86443	-0.413598	-1.48784	-1.13407	-2.93085	-0.479323	-1.62791
PDCD1	25	51608170	51618707	-3.06868	0.813894	0.000163009	0.0562684	0.00249986	-0.957438	-1.35805	-0.596757	-0.94426	-1.35498	-1.7992	-1.07059	-1.48248
TTBK1	12	11468975	11474910	-1.92714	0.513753	0.000176063	0.0565549	0.00249986	-1.61065	-2.32946	-1.27085	-1.89524	-1.48192	-2.16279	-2.10794	-2.93282
ID3	2	75880301	75882708	-4.00305	1.12161	0.000358324	0.0681547	0.00249986	-0.784881	-1.35934	-0.872032	-1.46311	-1.0861	-1.734	-0.736905	-1.29616
CFRNASEQ_AS_00070791_1	20	52901344	52903310	-2.21931	0.603077	0.000233262	0.0597333	0.00352426	-1.76796	-2.37236	-0.711975	-1.1145	-1.35582	-1.87943	-1.1083	-1.58993
ENSCAFG00000007508_1	24	23423223	23442135	-2.56014	0.705994	0.000287525	0.0632194	0.00352426	-1.53727	-2.18026	-0.475425	-0.87978	-1.20957	-1.77748	-0.909976	-1.41517
PAOX	AAEX03025528.1	2	5039	-2.37266	0.647079	0.000245679	0.0602561	0.00374831	-1.03804	-1.4353	-0.883274	-1.24901	-1.30263	-1.72902	-0.945704	-1.32648
CHST2	23	38694907	38701293	-1.41888	0.489613	0.0037559	0.177241	0.00376844	-0.697691	-1.74037	-1.01205	-2.25136	-0.889032	-2.0526	-1.04483	-2.32076
LOXL1	30	37176403	37204220	-1.63965	0.494217	0.000907712	0.0909373	0.00430774	-1.23109	-1.98522	-1.05682	-1.73842	-0.992622	-1.66216	-1.34132	-2.12286
RPL36(human)_1	20	54334567	54335195	-2.47725	0.698596	0.000391071	0.0700919	0.00501248	-1.83852	-2.56513	-0.462746	-0.871971	-1.23764	-1.82597	-0.865796	-1.37265
RGS11	6	40224277	40229543	-2.00643	0.775398	0.00966421	0.262978	0.00503295	-0.688154	-1.63154	-0.63373	-1.53414	-0.540738	-1.39103	-0.875616	-1.92308
TBXA2R	20	55819845	55826429	-1.78995	0.644929	0.00551295	0.203635	0.00514317	-0.894902	-2.34467	-0.265833	-1.13272	-0.766346	-2.09214	-1.12353	-2.77041
GADD45GIP1	20	49241162	49243790	-2.73495	0.729659	0.000178072	0.0565549	0.00514317	-1.66416	-1.95786	-0.97512	-1.23432	-0.899738	-1.15894	-1.00682	-1.27241
PPP1R35	6	9232037	9233639	-2.21157	0.582132	0.00014523	0.0530803	0.00528417	-1.74095	-1.9707	-0.941237	-1.14138	-1.58408	-1.80441	-1.25098	-1.46629
SYNPO2L	4	24166510	24173139	-2.1917	0.653397	0.000795636	0.0849538	0.00548132	-1.42616	-2.10165	-0.637673	-1.11534	-1.09252	-1.68484	-0.824228	-1.35434
CFRNASEQ_PROT_00002592_1	1	85418157	85418788	-5.33503	1.72914	0.00203298	0.133659	0.00548132	-0.835929	-1.05443	-1.08484	-1.30816	-1.08484	-1.30816	-0.613938	-0.826779
PRR22	20	54250740	54257184	-1.74676	0.48849	0.000349107	0.0677849	0.00632239	-1.97902	-2.5699	-0.780966	-1.16698	-2.1737	-2.78449	-1.46677	-1.97217
KCND1	X	42109629	42120156	-1.39345	0.407169	0.000620973	0.0832729	0.00632239	-1.51062	-2.45271	-2.15321	-3.29717	-1.21739	-2.03922	-2.16257	-3.32499
TPGS1	20	57969219	57977492	-4.54735	1.23246	0.000224566	0.0597333	0.00693812	-1.19141	-1.46798	-0.784712	-1.04222	-1.02777	-1.2972	-0.721018	-0.977974
PRR5	10	21160995	21171433	-1.95325	0.574797	0.000678416	0.0841639	0.00693812	-1.77635	-2.46035	-0.64468	-1.07573	-1.2818	-1.85428	-1.07677	-1.60846
CFRNASEQ_PROT_00167059_1	7	1064594	1065411	-3.22235	0.885707	0.000274592	0.0624195	0.00693812	-0.904503	-1.10734	-0.485963	-0.678642	-1.01573	-1.21683	-0.861529	-1.06236
ENSCAFG00000031806_1	26	27626671	27632004	-1.45425	0.57785	0.0118475	0.284855	0.00693812	-0.501095	-1.6092	-0.697007	-1.96678	-0.667505	-1.91837	-0.379963	-1.36941
CEND1	18	25781384	25783902	-2.68702	0.842201	0.00142042	0.11801	0.00693812	-1.01649	-1.66323	-1.44142	-2.19393	-1.15174	-1.83049	-0.614896	-1.15007
TCONS_00204478	JH374124.1	4572	5642	-2.39714	0.70168	0.000634828	0.0841639	0.00695008	-1.59752	-2.14216	-0.85792	-1.28051	-0.84068	-1.26473	-1.2315	-1.71857
RASSF7	18	25670054	25672831	-1.83107	0.545364	0.000786433	0.0849538	0.00695008	-1.54614	-2.15321	-0.603284	-1.01073	-1.23825	-1.77767	-1.37783	-1.94684
ENSCAFG00000006485_1	18	25484216	25486260	-2.08275	0.678163	0.00213226	0.136174	0.0069658	-1.35516	-2.7344	-0.1674	-0.778782	-1.02411	-2.18577	-1.01238	-2.16901
SCTR	19	30525509	30577075	-5.00545	1.41644	0.000409592	0.0711047	0.0069658	-1.2027	-1.49767	-0.640299	-0.902406	-0.900414	-1.17881	-1.2027	-1.49767
CCR10	9	20308105	20310862	-2.59701	1.08068	0.0162556	0.323446	0.00725614	-0.639545	-1.24539	-0.531091	-1.09262	-0.944496	-1.64697	-0.36071	-0.868983
PYY	9	19385114	19386615	-2.7052	1.1963	0.0237406	0.370827	0.00725614	-0.630386	-1.3672	-0.778279	-1.57664	-0.172444	-0.690792	-0.538975	-1.23041
SLC2A4RG	24	47273908	47276994	-1.75212	0.522455	0.000797581	0.0849538	0.00742162	-1.60464	-2.1562	-0.751131	-1.14454	-1.24625	-1.72958	-1.19238	-1.66937
JUND	20	44736734	44740827	-2.16595	0.647631	0.000824544	0.0858632	0.00764902	-1.14368	-1.57936	-0.619234	-0.967111	-0.870974	-1.2607	-0.921333	-1.32028
IRF2BP1	1	109738419	109740892	-1.76979	0.488543	0.000291677	0.0632194	0.00772475	-1.83057	-2.10327	-0.887282	-1.10787	-2.23865	-2.51663	-1.28563	-1.53217
BTBD2	20	56995297	57011201	-1.96143	0.577891	0.000688499	0.0841639	0.00772475	-1.51865	-1.96569	-0.614637	-0.936278	-1.32539	-1.74175	-1.07169	-1.45881
SOCS1	6	31511024	31511557	-2.11106	0.60206	0.000454235	0.0749286	0.00792043	-1.1465	-1.4419	-1.03576	-1.31371	-1.17342	-1.46433	-1.38257	-1.68676
FASN	9	233073	249617	-1.48862	0.4177	0.000365456	0.068809	0.00817064	-2.04438	-2.43059	-0.820908	-1.09131	-2.21738	-2.6049	-1.80438	-2.16407
HBA_CANFA	6	40324263	40326351	-1.40119	0.439413	0.00142873	0.11801	0.0083961	-2.04526	-2.90635	-1.26621	-1.90604	-0.806658	-1.33847	-1.16932	-1.79764
TCONS_00204401	JH373930.1	4076	8784	-2.12336	0.594939	0.000358297	0.0681547	0.00840372	-1.89739	-2.19	-0.599668	-0.817487	-1.45594	-1.72104	-1.43769	-1.70407
CACNA1H	6	39508572	39517171	-2.24553	0.666508	0.000754136	0.0849538	0.00845456	-1.23382	-2.23509	-2.92732	-4.6604	-2.16821	-3.5733	-0.9861	-1.86995
JUNB	20	49358795	49360878	-2.44345	0.682569	0.000343872	0.0677849	0.00845456	-1.50845	-1.67516	-0.547492	-0.702765	-1.26771	-1.42905	-0.831887	-0.993743
GPR35	25	50567096	50841684	-2.65327	0.729159	0.000273909	0.0624195	0.00871127	-1.45657	-1.59693	-0.642957	-0.78887	-1.44931	-1.58594	-0.87444	-1.02309
DFNB31	11	68617377	68628454	-1.34347	0.46588	0.00393011	0.179608	0.00892148	-1.36203	-2.35454	-0.825889	-1.57567	-0.769438	-1.50501	-1.36166	-2.34638
MRPL41	9	48216084	48222071	-2.35252	0.655076	0.000329145	0.0677849	0.00892148	-1.94921	-2.1443	-1.11638	-1.29977	-1.41657	-1.60671	-0.594591	-0.778096
Q45KI9_CANFA	18	52780848	52791884	-1.70007	0.45255	0.000172207	0.0565549	0.0092511	-2.18005	-2.2983	-1.1671	-1.28873	-2.42452	-2.52784	-1.59167	-1.71682
BOLA1	17	59182039	59185384	-1.57835	0.447466	0.000419812	0.071139	0.00958839	-2.30548	-2.66879	-1.08702	-1.35543	-2.03997	-2.37691	-1.20019	-1.48796
OPRD1	2	71689031	71697347	-5.89752	1.62787	0.000291378	0.0632194	0.00986575	-1.30602	-1.69535	-1.30602	-1.69535	-1.30602	-1.69535	-1.30602	-1.69535
SCO2	10	16789181	16789981	-2.52314	0.71083	0.000385864	0.0698329	0.00992972	-2.23884	-2.64728	-0.86929	-1.16876	-1.5482	-1.90527	-1.35233	-1.69609
MRPL36	34	11000234	11002703	-2.31806	0.647443	0.000343168	0.0677849	0.00992972	-1.71505	-1.83781	-0.879818	-1.01223	-1.08515	-1.21832	-0.881735	-1.02007
NDUFS7	20	57443247	57446534	-2.17556	0.583203	0.000191205	0.0574006	0.00992972	-2.15383	-2.15078	-0.848801	-0.903034	-1.57823	-1.60055	-1.20621	-1.24986
DOHH	20	55894739	55905830	-3.32475	0.953544	0.000488964	0.0767752	0.0101386	-0.867792	-1.20858	-0.970209	-1.31367	-1.18428	-1.55232	-1.13512	-1.49957
ENSCAFG00000029758_1	25	16981549	16982677	-1.91159	0.522548	0.000253983	0.0610707	0.0101386	-1.98462	-2.07446	-0.988977	-1.09771	-1.62774	-1.72381	-1.27152	-1.38064
KLF16(human)_1	20	57092860	57110803	-1.50636	0.497787	0.00247719	0.146449	0.0101386	-1.43211	-2.36831	-0.400494	-0.930111	-1.61253	-2.60499	-1.31107	-2.19454
C17orf70	9	607103	615159	-1.753	0.550141	0.00144025	0.11801	0.0105496	-1.80769	-2.51105	-0.506712	-0.914656	-1.18158	-1.74282	-1.17478	-1.73712
C6orf108	12	11714671	11716341	-1.38891	0.431683	0.00129338	0.111614	0.010771	-1.45386	-1.97147	-1.13284	-1.57908	-1.11309	-1.56533	-1.63863	-2.17736
FAM108A1	20	57083270	57092371	-1.75002	0.471084	0.000203293	0.0574006	0.0108407	-2.45449	-2.48991	-0.83736	-0.914575	-2.14212	-2.17965	-1.76575	-1.82002
TCF3	20	57253312	57285484	-1.6485	0.536113	0.00210562	0.135809	0.0111489	-0.980394	-1.45305	-0.790807	-1.21447	-0.892696	-1.34139	-1.06633	-1.54905
OPLAH	13	37555032	37564615	-1.30043	0.409876	0.00151012	0.121547	0.0115085	-1.89378	-2.68267	-0.593507	-1.04347	-1.80553	-2.55968	-1.74195	-2.48493
SCARNA2	6	42693804	42694231	-3.9959	1.18866	0.000774664	0.0849538	0.0116271	-0.757074	-0.970988	-0.816927	-1.03033	-0.563668	-0.772532	-0.46778	-0.675023
GATC	26	16351109	16363979	-1.5269	0.509495	0.00272752	0.151312	0.0117184	-1.02201	-1.60165	-1.09448	-1.67514	-0.702484	-1.19513	-1.06937	-1.65405
METRNL	JH373243.1	393063	481695	-2.03989	0.555475	0.000240343	0.0597333	0.0117925	-2.13927	-2.11789	-1.14769	-1.17195	-1.18301	-1.21086	-1.15248	-1.18417
TSPYL4	12	71917210	71918406	-1.88273	0.521743	0.000307936	0.0652263	0.0118926	-2.24215	-2.42497	-1.22429	-1.39638	-1.97616	-2.15446	-1.26604	-1.44711
ICOSLG	31	38084816	38094819	-1.67836	0.489604	0.000608042	0.0821298	0.0121729	-2.12477	-2.56054	-0.577095	-0.852885	-2.34883	-2.79434	-1.7558	-2.15247
SLC25A6(human)_1	X	1123243	1123547	-4.6273	1.33834	0.000545208	0.0800255	0.0121783	-0.866026	-1.14893	-1.2063	-1.51046	-0.86041	-1.14182	-0.741892	-1.01586
BAI2	2	69346262	69388960	-1.27953	0.617956	0.0383972	0.430489	0.0121783	-0.556268	-2.11787	-0.217782	-1.3095	-0.425937	-1.80358	-0.817028	-2.71287
Q9MZV0_CANFA	1	107015223	107024708	-1.70594	0.55111	0.00196508	0.133659	0.0122295	-1.87623	-2.77314	-0.368911	-0.81272	-1.39415	-2.14333	-1.17536	-1.86402
AZI1	9	866377	877707	-2.67555	0.795101	0.000765304	0.0849538	0.012455	-1.51551	-1.90861	-0.923316	-1.25427	-1.41474	-1.79604	-0.939396	-1.27657
CFRNASEQ_AS_00173852_1	8	72309253	72315906	-2.06607	0.631991	0.00107871	0.0998185	0.012455	-1.17509	-1.53062	-0.513902	-0.794413	-1.36544	-1.73224	-1.10932	-1.45448
TCONS_00203601	JH373278.1	252387	261199	-1.42812	0.425649	0.000793217	0.0849538	0.0125313	-2.37994	-2.87806	-0.648326	-0.942081	-1.97614	-2.42069	-1.6784	-2.09532
CFD	20	57783153	57786954	-3.81182	1.11121	0.000602824	0.0820192	0.0125313	-1.54207	-1.80307	-0.746617	-0.966644	-1.25236	-1.49728	-0.821887	-1.04961
C14orf80	8	72787099	72787977	-1.80466	0.568896	0.00151282	0.121547	0.0125313	-1.43667	-1.91639	-0.561386	-0.900022	-1.37965	-1.84365	-0.886393	-1.28114
CFRNASEQ_AS_00024681_1	12	35449591	35459401	-5.58144	1.60106	0.000490142	0.0767752	0.0130026	-1.51755	-2.17275	-1.51755	-2.17275	-1.51755	-2.17275	-1.51755	-2.17275
NUBP2	6	39110973	39125016	-1.78307	0.525081	0.000684269	0.0841639	0.0131534	-1.95	-2.25873	-0.623214	-0.846677	-1.92182	-2.22052	-1.3491	-1.62087
CCDC85B	18	51374291	51376039	-3.41122	0.984299	0.000528979	0.0790858	0.0135346	-1.12234	-1.38898	-0.666351	-0.904412	-1.11189	-1.37443	-1.13632	-1.401
PPP1R16A	13	37887373	37922694	-1.99985	0.633049	0.00158267	0.123435	0.0135346	-1.4397	-1.91883	-0.424094	-0.750133	-1.16097	-1.59745	-1.12402	-1.55726
ZNF296	1	110405107	110411849	-1.91329	0.570886	0.000803941	0.0851447	0.0138403	-1.94842	-2.23667	-0.629791	-0.847071	-1.58504	-1.85138	-0.994864	-1.23728
SDF2L1	26	30918517	30921002	-1.7644	0.484014	0.000267034	0.062219	0.0138887	-1.57479	-1.56911	-1.15021	-1.15566	-1.87943	-1.84603	-1.45753	-1.45331
SCAND1	24	24821569	24823342	-3.76613	1.02526	0.000239396	0.0597333	0.0140765	-1.76942	-1.83456	-0.733934	-0.834681	-1.13508	-1.22483	-1.16797	-1.25756
S1PR4_2	20	56086258	56104638	-2.35922	0.649296	0.000279597	0.0627915	0.0140801	-1.85161	-1.78378	-0.611098	-0.624129	-1.46022	-1.41573	-0.972272	-0.965026
CFRNASEQ_AS_00149625_1	5	63729441	63731384	-2.20772	0.658008	0.000793194	0.0849538	0.0147345	-1.33727	-1.50679	-0.596528	-0.758775	-1.29166	-1.45699	-0.800813	-0.96923
IER3	12	529000	530414	-2.01774	0.553173	0.000264718	0.062219	0.0149863	-1.83684	-1.77292	-0.82066	-0.820995	-1.69878	-1.63909	-1.1651	-1.14761
LY6E	13	36926607	36930264	-1.62812	0.541462	0.0026392	0.149984	0.0150843	-1.92578	-2.91738	-0.249297	-0.681643	-1.37596	-2.18043	-1.381	-2.19004
PDDC1	18	25771637	25777008	-2.07423	0.573501	0.000298284	0.0639082	0.0154824	-1.93974	-1.87747	-0.96869	-0.971632	-1.31072	-1.2932	-1.01596	-1.0222
DTYMK	25	51520058	51526621	-1.87801	0.547081	0.000597443	0.0820192	0.0160445	-1.84254	-1.97675	-0.602442	-0.736025	-1.81604	-1.94319	-1.35464	-1.48946
RUNX3	2	74820678	74856944	-1.23967	0.468466	0.00813953	0.248316	0.016423	-1.05663	-2.10403	-0.394552	-1.06268	-1.04648	-2.07554	-1.29577	-2.46252
WDR18	20	57705524	57718098	-1.30259	0.389031	0.000813116	0.0856298	0.0169958	-2.81536	-3.45799	-0.814921	-1.16455	-2.9547	-3.60003	-1.76085	-2.25502
TCONS_00132394	31	37504187	37511006	-4.55674	1.3837	0.000990711	0.09519	0.0170182	-1.13949	-2.07584	-1.02926	-1.91167	-1.76192	-2.96887	-1.76192	-2.96887
NOXA1	9	48306377	48316291	-1.54245	0.547554	0.00484787	0.189841	0.0170182	-1.22737	-1.96305	-0.458726	-0.945766	-1.04328	-1.71519	-0.823793	-1.43179
PTP4A3	13	35854673	35886380	-3.26329	0.8793	0.000206247	0.0574006	0.0170182	-1.91585	-2.09729	-1.71834	-1.89106	-2.37647	-2.55388	-2.44723	-2.62546
TRAF1	11	73919346	73922658	-1.72589	0.555052	0.00187458	0.133659	0.0170182	-0.824159	-1.23749	-0.88524	-1.29272	-2.04857	-2.63862	-1.05926	-1.50335
ENSCAFG00000000697_1	10	17040135	17042006	-1.88091	0.65008	0.00381152	0.178509	0.0171413	-1.51676	-2.32995	-0.321866	-0.769909	-0.86326	-1.48055	-0.933883	-1.57415
CAPN10	25	50554914	50566129	-1.58749	0.492795	0.0012757	0.111107	0.0174353	-1.64949	-1.97393	-0.567946	-0.805119	-1.44262	-1.7446	-1.57472	-1.888
TIGD5	13	37254327	37256279	-1.27456	0.353939	0.000316914	0.066374	0.0182868	-3.93799	-4.09107	-1.32563	-1.45997	-3.35606	-3.49743	-2.03835	-2.19165
CHTF18	6	39805367	39813469	-1.51171	0.397252	0.000141559	0.0530803	0.0189363	-2.3989	-2.23787	-1.08967	-1.02158	-2.67594	-2.47809	-3.04405	-2.81487
BHLHA15	6	11112105	11115315	-1.28623	0.609915	0.0349553	0.418389	0.0195602	-0.280833	-2.10199	-0.437348	-2.57627	-1.4588	-5.8762	-0.327224	-2.23958
HSPBP1	1	102388847	102402814	-1.47834	0.435965	0.000696488	0.0841639	0.0196353	-2.04815	-2.19717	-0.723534	-0.860797	-1.99532	-2.13452	-1.70412	-1.84839
ENSCAFG00000001559_1	13	37700606	37705283	-2.06222	0.600321	0.000592128	0.0820192	0.0202331	-1.31313	-1.34513	-0.637373	-0.698932	-1.01632	-1.06138	-1.29803	-1.32779
LYL1(human)_1	20	49110011	49112840	-1.89135	0.540175	0.000462888	0.0750281	0.0202331	-2.12598	-2.08635	-0.81342	-0.843617	-1.89165	-1.86035	-0.988903	-1.01648
KCNH3	27	5053673	5102146	-2.64667	0.738413	0.000338028	0.0677849	0.0202331	-2.27157	-2.29296	-1.7655	-1.80608	-0.965917	-1.04523	-1.76356	-1.80816
FBXO44(human)_1	2	84557468	84559533	-2.1417	0.716446	0.00279579	0.154182	0.0202331	-1.82345	-2.93757	-1.65537	-2.6976	-0.538593	-1.15326	-1.41925	-2.37701
TCONS_00013795	10	16842018	16849073	-1.6238	0.528773	0.00213423	0.136174	0.0202588	-2.07067	-2.66057	-0.486744	-0.819359	-1.41668	-1.89907	-1.0634	-1.49466
GPR25	7	2303320	2305986	-1.7422	0.614898	0.0046069	0.185243	0.0202588	-1.04458	-1.71849	-0.304435	-0.742621	-0.977522	-1.62423	-1.0945	-1.77804
TCONS_00069753	2	79541516	79547655	-5.822	1.53561	0.000149845	0.0537136	0.0204051	-1.7115	-1.58443	-1.7115	-1.58443	-1.7115	-1.58443	-1.7115	-1.58443
ASPRV1	10	68584251	68587977	-2.03955	0.725901	0.00495901	0.191959	0.0204051	-1.58649	-2.54553	-0.284854	-0.774142	-0.914992	-1.63774	-0.610983	-1.22663
VEGFB	18	52821340	52824090	-1.348	0.392721	0.000598138	0.0820192	0.0204051	-2.13824	-2.28538	-0.819825	-0.950183	-2.5704	-2.70155	-2.09819	-2.23656
ENSCAFG00000023004_1	10	16619447	16632922	-2.48916	0.741281	0.000785331	0.0849538	0.021102	-2.35387	-2.70369	-1.18782	-1.46743	-1.63489	-1.94425	-1.17944	-1.46456
H2AFJ	27	31821298	31836194	-1.85337	0.528546	0.000453955	0.0749286	0.0211654	-2.79938	-2.73624	-0.804631	-0.842599	-2.01406	-1.99012	-1.29653	-1.31624
DIRAS3	8	71031518	71033386	-1.53682	0.700909	0.0283357	0.394325	0.0211654	-0.240643	-1.55565	-1.05791	-3.64303	-0.7921	-2.96605	-0.559461	-2.36987
OBSL1	37	26048232	26081747	-1.70391	0.568834	0.00274048	0.15158	0.0220568	-0.796797	-1.11912	-0.652315	-0.947609	-1.25722	-1.61706	-1.06229	-1.40556
TCONS_00071973	2	48939600	48953838	-6.59927	2.00377	0.000989719	0.09519	0.0220568	-0.94665	-1.10761	-0.94665	-1.10761	-0.94665	-1.10761	-0.94665	-1.10761
ENSCAFG00000010570_8	7	837188	843782	-1.50307	0.452355	0.00089133	0.090789	0.022345	-2.56761	-2.93241	-1.59425	-1.88854	-1.36568	-1.65503	-1.56715	-1.87146
CHST9	7	61571678	61612214	8.4689	2.25326	0.00017093	0.0565549	0.0231469	36.9455	35.7143	-0.57571	-0.633845	15.5434	14.7354	1.98807	1.79006
DGKQ	3	91544216	91553565	-1.68937	0.5509	0.00216539	0.13676	0.0233063	-1.80667	-2.24568	-0.342495	-0.611305	-1.59779	-2.00758	-1.15677	-1.52258
IGSF8	38	22093269	22100091	-2.37751	0.699684	0.000678875	0.0841639	0.0235251	-1.27636	-1.30103	-0.527075	-0.589694	-1.74678	-1.73463	-1.02521	-1.06332
PYCRL	13	37258944	37264352	-1.39301	0.414824	0.000784845	0.0849538	0.0235251	-2.70622	-2.87768	-0.849902	-0.997219	-2.46786	-2.62761	-1.46109	-1.62376
TCONS_00105647	26	27330342	27607200	-1.12036	0.552413	0.0425474	0.440496	0.0235251	-0.389528	-1.94832	-0.236914	-1.52355	-0.942401	-3.37246	-0.31429	-1.74178
C19orf35	20	56763618	56765675	-3.25996	0.948072	0.000584922	0.0820192	0.0235251	-1.93721	-1.9892	-0.692912	-0.791915	-1.59001	-1.65651	-1.00733	-1.09972
PLEKHF1	1	121780422	121785341	-2.36351	0.701148	0.000749178	0.0849538	0.0235251	-1.24804	-1.30172	-0.488025	-0.571649	-1.07652	-1.1351	-1.97219	-1.97798
KIFC1	12	2808248	2819726	-1.36075	0.36364	0.000182539	0.0567089	0.0243261	-1.68181	-1.93812	-1.83389	-2.11121	-3.02215	-3.75271	-1.71187	-1.96557
ENSCAFG00000016093_1	4	34610884	34622166	-1.87191	0.640438	0.00346827	0.169364	0.0243587	-2.01067	-3.10781	-0.202206	-0.652644	-1.26966	-2.10765	-1.61661	-2.57648
IBA57	14	783344	796907	-1.34579	0.427863	0.00165869	0.126203	0.0244704	-2.41255	-2.9173	-0.748509	-1.05374	-2.32752	-2.81085	-1.21188	-1.58112
TCONS_00105977	26	30419599	30427840	-1.8084	0.575667	0.00168143	0.126203	0.0244704	-1.88225	-2.21314	-0.529841	-0.768925	-1.56615	-1.87401	-1.1113	-1.39535
COL5A1	9	50718498	50856744	-1.42071	0.636047	0.0255061	0.379848	0.024773	-0.782274	-1.93505	-0.542122	-1.50389	-0.226138	-0.9617	-0.817194	-1.98929
CFRNASEQ_AS_00176982_1	8	72720410	72723739	-1.45479	0.47024	0.00197665	0.133659	0.0249891	-1.77728	-2.11135	-0.612484	-0.854498	-1.59877	-1.91259	-1.23366	-1.52723
IER2	20	49071234	49074373	-1.65915	0.488132	0.000676404	0.0841639	0.0252467	-1.64007	-1.62696	-0.710131	-0.74004	-1.73128	-1.7046	-1.27627	-1.2801
TCONS_00195972	9	48286686	48299538	-0.913315	0.38261	0.0169836	0.330919	0.0253535	-1.37593	-2.99992	-0.671269	-1.72939	-0.873581	-2.10085	-1.33561	-2.91574
PRMT6	6	44472608	44478605	-1.42421	0.517286	0.00590098	0.209385	0.0253535	-0.700236	-1.14634	-0.876616	-1.34171	-0.934669	-1.41771	-1.07759	-1.5905
ZBTB45,NA	1	99427651	99438786	-1.34068	0.393638	0.000659549	0.0841639	0.0253535	-2.4786	-2.52038	-1.041	-1.11641	-1.82736	-1.88401	-1.82692	-1.88712
LRRC33!NRROS	33	29645698	29700742	-3.50388	1.06894	0.00104584	0.0979622	0.0253535	-1.06524	-1.28975	-0.638912	-0.845087	-0.968951	-1.18764	-0.722055	-0.934914
NR2F6	20	45490007	45500161	-2.99154	1.05215	0.00446542	0.185243	0.0253535	-1.16626	-2.295	-0.488283	-1.23558	-1.35077	-2.57724	-1.83995	-3.33341
ZDHHC8	26	29192812	29206693	-1.38599	0.550431	0.0118021	0.284855	0.0253535	-1.06176	-2.05771	-0.174835	-0.706628	-0.873609	-1.76563	-1.04456	-2.0252
ENSCAFG00000030154_1	23	1567682	1573983	-3.02706	0.913068	0.000915562	0.0909373	0.0253535	-1.23547	-1.33746	-1.15317	-1.25496	-0.909903	-1.0215	-0.751575	-0.869242
COL18A1	31	38896836	38957556	-3.5304	1.16788	0.00250358	0.146449	0.0253535	-1.24657	-1.57764	-0.550476	-0.82554	-0.640585	-0.924673	-0.695094	-0.984048
GP9	20	3027796	3029459	-3.20619	0.920772	0.00049756	0.077042	0.0253535	-2.32859	-2.32378	-0.932022	-0.994855	-1.416	-1.45911	-0.936535	-1.00418
DUSP28(human)_1	25	50535287	50537075	-1.69826	0.618876	0.00606773	0.21254	0.0253535	-1.55775	-2.60797	-0.180902	-0.658005	-0.995308	-1.81398	-1.40449	-2.38928
OXLD1	9	522878	523896	-2.04277	0.676745	0.0025401	0.147042	0.0253535	-1.90756	-2.39109	-0.799165	-1.15069	-1.20068	-1.60415	-0.617915	-0.954124
TST	10	27473776	27486663	-2.16973	0.619484	0.000460953	0.0750281	0.0253535	-1.78809	-1.68172	-0.925333	-0.887192	-1.68129	-1.58058	-0.874151	-0.846608
SNCG	4	34605355	34607923	-2.26737	0.882661	0.0102054	0.270174	0.0253535	-1.11607	-2.51774	-1.15272	-2.57348	-0.692693	-1.77898	-0.646378	-1.70048
ADPRHL2	15	6115678	6119315	-1.35965	0.51661	0.00849181	0.249797	0.0257835	-1.29605	-2.11001	-0.530812	-1.0702	-0.737541	-1.35445	-0.805209	-1.44782
SOLH_1	6	39996589	40003460	-1.85653	0.623931	0.00292468	0.158589	0.0257835	-1.66392	-2.0863	-0.3196	-0.587272	-1.22425	-1.5946	-0.776938	-1.10155
ENSCAFG00000014766_1	9	2912167	2918007	-1.40962	0.505006	0.00524985	0.197378	0.0257835	-1.5672	-2.33392	-0.431985	-0.874997	-1.08487	-1.71292	-1.21376	-1.87943
ZBTB46	24	47278180	47281173	-2.07784	0.701291	0.00304783	0.159583	0.0260332	-0.935141	-1.24907	-0.314574	-0.565235	-0.71561	-1.00593	-1.29391	-1.63404
TK1	9	2958903	2971015	-1.59361	0.429411	0.000206322	0.0574006	0.0260332	-2.60408	-2.3589	-1.13514	-0.997936	-3.27818	-2.9607	-1.72644	-1.55107
RP3-412A9.11(human)_1	26	24108331	24109918	-1.55416	0.425025	0.000255553	0.0610707	0.0260332	-2.70783	-2.51494	-1.90944	-1.76793	-1.86708	-1.73747	-1.91135	-1.78112
ENSCAFG00000031269_1	10	23444006	23448946	-2.54454	0.935698	0.00653998	0.222202	0.0260949	-0.655842	-1.15271	-1.10039	-1.69793	-0.425406	-0.86303	-0.564239	-1.03676
TCFL5	24	46668623	46683791	-1.24662	0.406816	0.00218158	0.13676	0.0260949	-1.83235	-2.18498	-0.721019	-0.971852	-1.71263	-2.04446	-1.40968	-1.72354
ENSCAFG00000001588_1	13	37779789	37786706	-1.5065	0.446566	0.000742149	0.0849538	0.0263662	-3.07135	-3.15078	-0.589489	-0.701042	-2.59474	-2.67474	-2.11209	-2.20661
CLPP	20	53786720	53793204	-1.43234	0.429842	0.000861494	0.0887196	0.0263662	-2.18368	-2.22957	-0.853996	-0.929617	-1.84116	-1.88962	-1.59993	-1.66055
TRMT61A	8	71294006	71303517	-1.53129	0.465939	0.00101456	0.0960837	0.0263764	-2.55895	-2.74265	-0.783601	-0.942148	-2.69257	-2.86615	-1.33335	-1.50794
RHPN1	13	37080708	37091561	-2.50936	0.706353	0.000381515	0.0698329	0.0264521	-2.01926	-1.88568	-0.827278	-0.798425	-1.44368	-1.3628	-1.48749	-1.40357
TCONS_00057480	18	11715664	11730276	-1.91728	0.613303	0.00177112	0.12896	0.0264521	-0.425281	-0.783707	-2.85014	-3.5559	-1.76142	-2.31795	-2.12039	-2.73107
TRABD	10	17042863	17046013	-1.51984	0.512316	0.00301113	0.159131	0.0267121	-1.83273	-2.29479	-0.584333	-0.886158	-1.48177	-1.89469	-0.85203	-1.19515
RABAC1	1	112350981	112354335	-1.47763	0.438189	0.00074587	0.0849538	0.0270215	-2.31355	-2.29412	-0.900006	-0.935479	-2.08091	-2.06309	-1.41532	-1.43567
CFRNASEQ_AS_00009604_1	1	109142172	109150889	-2.68943	0.975848	0.00585149	0.209385	0.0270215	-1.84806	-3.37554	-1.06446	-2.15091	-0.768959	-1.69226	-0.748659	-1.66208
ZNF524	1	102120431	102130441	-1.86766	0.606947	0.00208994	0.135578	0.0270867	-1.38398	-1.61894	-0.431154	-0.622468	-1.5197	-1.75214	-0.914077	-1.12909
EMC6	9	47493704	47500855	-1.42408	0.496751	0.00414672	0.180607	0.0270867	-1.23655	-1.63892	-0.759255	-1.08824	-0.976569	-1.3389	-0.935949	-1.29611
ENSCAFG00000023407_1	X	122914362	122915576	-2.81057	0.906296	0.00192767	0.133659	0.0271775	-1.32117	-1.51616	-0.446142	-0.631405	-0.817847	-1.00973	-0.811586	-1.00421
SLC39A3	20	56458302	56460617	-1.63952	0.520753	0.00164184	0.126203	0.0275515	-1.31582	-1.44679	-1.28128	-1.39995	-0.93013	-1.0619	-0.993073	-1.12591
TCONS_00132465	31	38022346	38037181	-1.18839	0.402077	0.00312037	0.162016	0.028297	-1.7158	-2.21952	-0.543814	-0.860198	-1.90499	-2.42141	-1.60123	-2.07957
C4orf48	3	62118622	62121452	-2.63294	0.847714	0.00189682	0.133659	0.0285063	-0.716846	-0.883176	-0.390321	-0.552381	-1.14049	-1.2981	-0.992485	-1.1531
ENSCAFG00000004582_1	16	14899804	14901510	-3.6958	1.2404	0.00288696	0.158273	0.0290461	-0.327044	-0.641288	-0.895774	-1.27731	-1.08477	-1.48987	-1.22762	-1.64883
BAIAP3	6	39421015	39434805	-1.59609	0.637289	0.0122625	0.287493	0.029119	-0.921766	-1.83915	-0.0760744	-0.557251	-0.641424	-1.41148	-0.943505	-1.86632
CFRNASEQ_PROT_00056586_1	18	53159744	53160251	-5.83927	1.66247	0.000444075	0.0745725	0.0294558	-1.03128	-0.953718	-1.03128	-0.953718	-0.656322	-0.615689	-1.03128	-0.953718
CDH22	24	33421266	33492301	-4.58117	1.99569	0.0217025	0.361297	0.0295576	-1.15177	-1.42022	-1.15177	-1.42022	-1.15177	-1.42022	-0.478446	-0.713988
PFKL	31	38154502	38178795	-1.65614	0.473861	0.00047407	0.0758261	0.0295836	-2.41343	-2.25873	-0.602232	-0.577547	-2.5238	-2.35037	-2.09746	-1.96215
CD7	9	45995	48889	-1.28741	0.524179	0.0140471	0.303751	0.0297312	-1.30145	-3.00532	-0.0399062	-0.66221	-0.953938	-2.35337	-1.53921	-3.43222
PKD1L1	16	123466	199953	-1.51363	0.53408	0.00459554	0.185243	0.0307744	-1.13079	-1.57696	-1.22636	-1.67275	-0.947198	-1.35922	-1.04313	-1.47143
ODF3B	10	16782978	16785577	-2.60436	0.893508	0.00355969	0.172344	0.0311021	-1.21013	-1.56518	-0.257773	-0.527742	-0.883304	-1.21168	-1.37469	-1.73961
TCONS_00164629	5	32326335	32329236	-0.995232	0.360881	0.00581941	0.209385	0.0311021	-1.62395	-2.40707	-0.640382	-1.12731	-1.62366	-2.38944	-1.60621	-2.3725
SSBP4	20	44598416	44604699	-1.18565	0.451324	0.00861259	0.250867	0.0311021	-1.68923	-2.92589	-0.175494	-0.677701	-1.38089	-2.45905	-1.55352	-2.71672
HMHA1	20	57568969	57667209	-1.61505	0.522969	0.00201355	0.133659	0.0311983	-2.27485	-2.48372	-0.476683	-0.643665	-1.4694	-1.65801	-1.10212	-1.28772
ENTPD2	9	48589434	48594861	-1.57206	0.583384	0.00704475	0.230993	0.0311983	-0.98013	-1.55454	-0.248277	-0.626448	-1.04603	-1.62881	-1.03344	-1.61548
NKPD1	1	110328294	110342177	-1.43556	0.413718	0.000520667	0.0789043	0.0313576	-1.68618	-1.59129	-1.12624	-1.06092	-2.10783	-1.96571	-1.73472	-1.62857
PRSS57	20	57874585	57880169	-3.3897	1.00002	0.000699861	0.0841639	0.0319571	-1.64835	-1.65048	-0.607551	-0.667098	-1.2655	-1.28955	-0.926311	-0.971945
TCONS_00168503	6	6534210	6535502	-5.10747	1.42734	0.000345808	0.0677849	0.0327966	-1.5559	-1.39049	-1.00904	-0.893313	-1.5559	-1.39049	-1.1193	-0.99496
THAP7	26	30498782	30505878	-1.47625	0.525893	0.0049986	0.191959	0.033194	-1.71997	-2.3692	-0.41916	-0.792141	-1.61328	-2.23274	-0.857855	-1.33033
SMCR7	5	41293285	41298247	-1.41478	0.487951	0.00373851	0.176919	0.0334553	-1.2868	-1.60399	-0.63135	-0.884341	-1.25945	-1.56567	-1.13656	-1.43664
ZNF444	1	101744890	101750404	-1.39309	0.455696	0.00223511	0.138875	0.0339222	-1.61531	-1.81637	-0.635867	-0.805049	-1.84244	-2.03668	-1.24422	-1.43353
ENSCAFG00000016594_1	6	17643783	17683813	-1.09246	0.418863	0.00910291	0.255479	0.0344509	-1.22631	-2.29023	-0.962237	-1.86703	-2.42449	-4.04833	-0.634824	-1.39792
FPGS	9	55586357	55598698	-1.0189	0.333954	0.00228061	0.140299	0.0347926	-1.87811	-2.23919	-0.802827	-1.05413	-2.42036	-2.80295	-1.97821	-2.33432
SSC5D	1	102195150	102214699	-1.20665	0.354906	0.00067406	0.0841639	0.0350051	-2.75767	-2.67625	-0.734803	-0.751155	-2.78215	-2.6847	-2.29331	-2.23095
SLCO4A1	24	46542439	46560725	-1.77717	0.648747	0.00615531	0.214458	0.0351409	-1.13853	-1.74701	-0.144744	-0.497071	-1.13068	-1.73073	-1.38091	-2.04245
B3GALT2	38	5868838	5886198	2.35052	0.860598	0.00630926	0.217384	0.0360102	2.39027	3.81063	-0.410899	-0.163268	4.06141	6.17894	0.340301	0.906316
TCONS_00190925	8	49864515	49865809	-2.42958	0.760861	0.00140705	0.117612	0.0366945	-1.20989	-1.2429	-1.08361	-1.12016	-0.846306	-0.901053	-0.711679	-0.776248
MAPK15	13	37317035	37322944	-2.2393	0.858611	0.00910587	0.255479	0.036739	-1.32414	-2.06444	-0.107298	-0.489573	-0.834975	-1.43532	-0.945851	-1.57887
PLOD1	2	84320013	84322621	-1.77042	0.493469	0.00033361	0.0677849	0.0369086	-1.59443	-1.94309	-1.05617	-1.1175	-1.42863	-1.68298	-1.65102	-2.01816
IDUA	3	91512662	91534575	-1.27924	0.392051	0.00110257	0.101002	0.0369331	-2.7118	-2.72487	-0.728615	-0.798347	-2.05359	-2.08176	-1.89658	-1.93487
GPR132	8	72477431	72491993	-1.14172	0.45077	0.0113151	0.279237	0.0369331	-1.69619	-2.77587	-0.346462	-0.869675	-1.28421	-2.18842	-0.830686	-1.55974
BATF	8	48537773	48561208	-1.77214	0.556258	0.00144347	0.11801	0.0370731	-1.74255	-1.74838	-0.554128	-0.613303	-1.62378	-1.62947	-1.18444	-1.21729
ASMTL	X	1060015	1094181	-1.76426	0.611732	0.00392604	0.179608	0.0370731	-1.59599	-1.93969	-0.317623	-0.556225	-1.2494	-1.56332	-0.855054	-1.14229
C19orf60	20	44470789	44476260	-2.94135	0.93336	0.00162511	0.125693	0.0370731	-1.09437	-1.26865	-0.579275	-0.745378	-1.16492	-1.33486	-0.941628	-1.11338
CFRNASEQ_IGNC_Spliced_00122525_1	31	37501115	37505558	-3.59033	1.27528	0.00487272	0.190414	0.0370731	-1.59137	-2.36976	-1.59137	-2.36976	-1.59137	-2.36976	-0.468119	-0.942879
MPST	10	27458862	27472936	-1.55725	0.513302	0.00241501	0.145682	0.0373316	-1.51699	-1.67782	-0.639143	-0.784894	-1.39267	-1.54512	-1.2175	-1.37266
TUBB6	7	77728374	77746326	-1.46417	0.393212	0.000196387	0.0574006	0.0373316	-2.47874	-2.41536	-1.04438	-0.887656	-2.9867	-2.93264	-1.8967	-1.79721
RASL10B	9	37914043	37919920	-1.14371	0.38872	0.00325852	0.164661	0.0373316	-1.32071	-1.77681	-0.954009	-1.3325	-2.28546	-2.85986	-1.78142	-2.29092
FBXL8	5	82201730	82206035	-1.67356	0.539788	0.00193261	0.133659	0.0380144	-1.80656	-1.98969	-0.417495	-0.58135	-2.16352	-2.33751	-1.68737	-1.8658
SCRIB	13	37356395	37374156	-1.42596	0.473721	0.00261131	0.148853	0.0380597	-1.75597	-1.92764	-0.521216	-0.673082	-1.35624	-1.5181	-1.30796	-1.4724
DDT(human)_1	26	28519185	28521291	-1.63048	0.466659	0.000475947	0.0758261	0.0385797	-1.34021	-1.20587	-1.24993	-1.10729	-1.97708	-1.77754	-1.62089	-1.45571
C19orf70	20	54341548	54343737	-1.21614	0.40505	0.00267818	0.15042	0.0385797	-2.3719	-2.81041	-0.954482	-1.24588	-2.61793	-3.06309	-0.993058	-1.30382
LZTS2	28	13682521	13693195	-1.04547	0.390478	0.00741956	0.23763	0.039265	-1.56929	-2.24925	-0.537946	-0.95646	-1.18402	-1.76181	-1.63914	-2.32486
TELO2	6	39304331	39316347	-1.29477	0.395502	0.00106134	0.0989167	0.0401488	-2.35834	-2.30178	-0.668579	-0.696022	-1.98639	-1.94189	-1.81271	-1.7825
ENTHD2	9	854419	863922	-1.0843	0.412632	0.00859498	0.250867	0.0401488	-1.96555	-2.9399	-0.447701	-0.92764	-1.63123	-2.48864	-0.941152	-1.5901
ENSCAFG00000032662_1	X	105670835	105672192	-1.79341	0.72048	0.0128038	0.289981	0.0409494	-0.563302	-1.07658	-0.718972	-1.26531	-0.930244	-1.53777	-0.127518	-0.513681
NKD1	2	64707099	64738394	-0.833021	0.469113	0.0757764	0.514562	0.0409494	-0.283144	-1.98202	-0.357519	-2.1644	-0.471916	-2.53221	-1.20166	-4.75842
ENSCAFG00000001554_1	13	37698126	37724199	-1.29847	0.367259	0.000406911	0.0711047	0.041267	-3.79978	-3.47182	-1.01092	-0.887628	-3.13396	-2.84818	-1.91939	-1.73892
APBA3	20	55713070	55721057	-1.60958	0.521329	0.00201882	0.133659	0.0417218	-1.84948	-1.90276	-0.547134	-0.63821	-1.60835	-1.66443	-1.03302	-1.11438
HIST2H2AA4	17	59157019	59157411	-3.44265	1.08492	0.00150782	0.121547	0.0420423	-1.39389	-1.50111	-0.711369	-0.840476	-0.805124	-0.933656	-0.696449	-0.829137
A7E3M4_CANFA	5	64692712	64701056	-1.37159	0.399081	0.000588458	0.0820192	0.0421777	-3.16953	-2.914	-1.11096	-1.00638	-2.60953	-2.38866	-1.36001	-1.24838
TCONS_00050831	17	7478459	7481521	-2.15154	0.637468	0.000737803	0.0849538	0.0421965	-1.15216	-1.03854	-1.01995	-0.911369	-1.25652	-1.12765	-0.812637	-0.72988
MAPK12	10	16986768	16994934	-1.33529	0.470331	0.00452478	0.185243	0.0436476	-2.02485	-2.41845	-0.507264	-0.759445	-1.32529	-1.65259	-1.04429	-1.35173
PIEZO1	5	64584139	64640161	-0.938236	0.280687	0.000829836	0.0859341	0.0439196	-2.869	-2.78614	-1.11411	-1.09759	-2.83732	-2.73553	-2.30301	-2.23924
CFRNASEQ_AS_00094437_1	26	965790	966661	-2.4086	0.794873	0.00244414	0.146022	0.0441262	-1.23548	-1.61345	-1.43477	-1.82305	-3.00064	-3.5477	-1.32174	-1.70438
CFRNASEQ_PROT_00070340_1	20	49113524	49114135	-1.78961	0.570079	0.00169388	0.126203	0.0441262	-1.87449	-1.86771	-0.698467	-0.755812	-1.47229	-1.48776	-0.960911	-1.01033
TCONS_00078553	20	54183618	54189441	-1.26478	0.409205	0.00199612	0.133659	0.0448366	-2.36765	-2.45983	-1.62051	-1.70974	-1.66804	-1.76574	-0.808176	-0.928326
RBM38	24	42396307	42410589	-1.53063	0.454081	0.000749415	0.0849538	0.0454158	-2.52018	-2.30748	-1.12314	-1.01701	-1.23755	-1.1288	-1.31471	-1.20197
ZNF580	1	102092925	102095872	-1.58316	0.50971	0.00189642	0.133659	0.0457941	-1.50743	-1.53874	-0.686968	-0.7442	-1.3307	-1.36278	-1.65722	-1.67505
PKMYT1	6	38200359	38210321	-1.93818	0.524715	0.000220946	0.0596876	0.045823	-1.31311	-1.20176	-1.89099	-1.80089	-2.68661	-2.64738	-1.31006	-1.19231
ENSCAFG00000032238_1	JH373553.1	13063	19815	-1.6322	0.576085	0.00460748	0.185243	0.0467089	-1.86065	-2.17852	-0.505825	-0.736066	-1.18674	-1.46233	-0.661733	-0.909445
MESDC1	3	56643009	56690749	-1.38031	0.418416	0.000970693	0.0947315	0.0468447	-1.79302	-1.68754	-1.0008	-0.947192	-1.86	-1.73891	-1.50541	-1.41896
NMB	3	53927664	53931701	-1.38692	0.582694	0.0173043	0.333905	0.0468447	-0.649522	-1.42082	-1.34395	-2.42845	-0.709853	-1.49992	-1.06441	-2.02587
AHDC1	2	72711457	72766309	-1.39572	0.530062	0.00846052	0.249797	0.0468447	-1.25547	-1.74914	-0.521718	-0.882245	-0.862871	-1.28627	-1.09169	-1.55415
ENSCAFG00000031711_1	21	50323302	50326938	-2.36022	0.765003	0.00203386	0.133659	0.046979	-1.63289	-1.64988	-1.43955	-1.46463	-1.21464	-1.25697	-0.227566	-0.327013
RNF126	20	57891982	57899366	-1.38378	0.500663	0.00571172	0.208349	0.046979	-1.60925	-2.06405	-0.335831	-0.617662	-1.72273	-2.18169	-1.062	-1.44446
CFRNASEQ_AS_00071281_1	20	57376405	57391798	-1.4634	0.516607	0.00461547	0.185243	0.046979	-1.57745	-1.85946	-0.415862	-0.625434	-1.48111	-1.75024	-0.905923	-1.14942
ZNF703	16	27669322	27673291	-1.47736	0.455937	0.00119417	0.105996	0.0473045	-0.977032	-1.03639	-2.70083	-2.64635	-1.68679	-1.69749	-2.28836	-2.26758
PTRHD1	17	19137727	19140895	-1.08566	0.383276	0.00461734	0.185243	0.047452	-1.53895	-1.88732	-1.00052	-1.28519	-1.49627	-1.82861	-1.37109	-1.69817
TCONS_00050602	17	481808	483331	-3.64643	1.27281	0.0041718	0.180843	0.0475423	-0.786598	-1.05004	-0.535301	-0.78066	-0.778155	-1.03981	-0.805769	-1.06944
ANKRD9	8	70405059	70473938	-2.5856	0.82654	0.00175868	0.128556	0.0476413	-0.979908	-0.959817	-0.389111	-0.419328	-0.873063	-0.861147	-0.727591	-0.730752
TKTL1	X	122006842	122034958	1.49763	0.736031	0.0418771	0.43782	0.0485238	3.09627	5.40401	-0.406344	-0.147721	0.360094	1.05529	0.628913	1.47824
CFRNASEQ_AS_00091600_1	25	35160258	35169901	-1.10142	0.514931	0.0324388	0.411618	0.0485238	-0.480075	-1.46911	-1.21854	-2.77406	-0.9435	-2.28934	-0.539585	-1.56658
PTRH1	9	55676259	55679801	-1.5853	0.478254	0.000917179	0.0909373	0.0486481	-2.19672	-2.026	-1.25735	-1.16236	-1.54624	-1.43116	-1.07825	-1.00875
TMUB1	16	15131189	15133383	-1.33311	0.449416	0.00301394	0.159131	0.0487021	-2.66774	-2.98998	-0.358936	-0.554354	-2.21996	-2.51029	-1.61651	-1.88324
UCSC trackhub with lncRNA and TCONS annotations: http://tools.genouest.org/data/tderrien/canFam3.1p2/annotation/trackhub2/canfam3.1p_trackhub/hub.txt
