## Supplemental Table 6 for "Multi-omics approach identifies germline regulatory variants associated with hematopoietic malignancies in retriever dog breeds"

### Sheet: Sheet1
Supplementary Table S6. Allele-specific expression results for CFA5. Variants and chi-square p-values are reported where at least one individual demonstrated significant ASE. Bolded variants are included in Figure 5.
									ALT read count > REF
	FCR1	FCR2	FCR3	FCR6	FCR7	FCR8	FCR9	Gene	REF read count > ALT
32501705	n/a	n/a	0.00016704	n/a	n/a	n/a	0.00066	CD68 (human)
32505626	n/a	n/a	0.05	n/a	n/a	n/a	0.72	MPDU1
32507408	0.023	n/a	0.061	n/a	n/a	n/a	0.014	MPDU1
32512267	0.22	n/a	0.0370562	n/a	n/a	n/a	0.867632	FXR2
32762350	0.014	n/a	n/a	0.37	0.12	0.023	n/a	CHD3
32989973	0.84	0.622	0.3	0.12	0.21	1	0.029	TMEM107
32990163	n/a	0.89	0.033	0.35	n/a	n/a	0.83	TMEM107
33002968	0.023	0.87	0.0011	0.51	0.29	1	0.023	C17orf59 (BORCS6)
33028911	n/a	0.003	n/a	0.25	n/a	n/a	n/a	AURKB
33029052	n/a	0.012	n/a	1	n/a	n/a	n/a	AURKB
33046760	n/a	0.28	0.64	n/a	n/a	0.59	0.0027	CTC1
33074384	n/a	0.021	n/a	0.77	0.79	0.086	n/a	PFAS
33089032	0.00426672	n/a	n/a	n/a	n/a	n/a	n/a	SLC25A35
33157880	n/a	0.47	0.35	0.033	n/a	n/a	0.53	RPL26
33222044	n/a	0.035	n/a	n/a	n/a	n/a	n/a	NDEL1
33232996	n/a	0.0095	0.16	n/a	n/a	n/a	n/a	NDEL1
33234514	0.16	0.00022	0.017	0.49	0.69	0.0033	0.39	NDEL1
33234571	0.44	0.0027	0.0065	0.088	0.051	0.0022	0.19	NDEL1
33236367	n/a	1.56e-26	7.22e-14	n/a	5.56e-09	n/a	n/a	NDEL1
33236491	0.00024	n/a	n/a	n/a	n/a	n/a	n/a	NDEL1
33236715	0.0105871	n/a	n/a	n/a	n/a	n/a	n/a	NDEL1
33237637	0.011	n/a	n/a	n/a	n/a	n/a	n/a	NDEL1
33239074	n/a	2.03e-07	0.0046	n/a	n/a	n/a	n/a	NDEL1
33242116	n/a	0.02	0.56	n/a	n/a	n/a	0.1	NDEL1
33243113	n/a	0.051	0.47	0.09	n/a	0.25	0.0053	NDEL1
33243313	n/a	0.016	0.83	5.9e-05	0.56	0.78	0.028	NDEL1
33243692	n/a	0.18	0.0055	0.0033	0.8	0.49	0.00035	NDEL1
33245933	n/a	0.021	n/a	n/a	n/a	n/a	n/a	NDEL1
33247843	n/a	0.007	n/a	n/a	n/a	n/a	0.76	NDEL1
33472467	0.033	0.041	1	1	0.37	0.67	0.26	PIK3R6
33482958	0.371	0.39	0.12	0.85	0.041	0.44	0.82	PIK3R6
33484594	n/a	1	0.035	n/a	n/a	n/a	0.53	PIK3R6
33485244	n/a	0.028	0.14	n/a	n/a	0.025	0.72	PIK3R6
33491759	0.59	0.043	0.6	0.31	0.14	0.3	0.29	PIK3R6
33493225	n/a	0.033	n/a	0.65	1	n/a	n/a	PIK3R6
33500614	n/a	0.51	n/a	0.058	0.43	n/a	0.05	PIK3R6
33535932	n/a	n/a	0.046	1	n/a	n/a	0.76	PIK3R5
33536743	n/a	0.47	0.24	n/a	0.53	n/a	0.039	PIK3R5
33541249	0.24	0.022	0.48	1	0.29	0.49	0.34	PIK3R5
33602529	n/a	0.035	n/a	n/a	n/a	n/a	n/a	PIK3R5
33602546	n/a	0.012	n/a	n/a	n/a	n/a	n/a	PIK3R5
33606897	n/a	0.8	n/a	n/a	n/a	n/a	0.035	ENSCAF00000031508
