## Supplemental Table 7 for "Multi-omics approach identifies germline regulatory variants associated with hematopoietic malignancies in retriever dog breeds"

### Sheet: Sheet1
Supplementary Table S6. Differential expression analysis results for CFA19 comparing RNA-seq samples from blood of 4 FCR cases homozygous vs. 4 controls heterozygous for the CFA19 risk haplotype with balanced CFA5 genotypes. Individual expression z-scores are shown for the 4 cases relative to the mean variance stabilizing transformed expression values in 7 healthy controls.
CFA19 homozygous risk vs. heterozygous
Gene ID	log2FoldChange	lfcSE	pvalue	padj	padj without treated dog	chr	start	end	FCR1 treated	FCR2	FCR3	FCR11
TCONS_00128554	-4.86039	0.580115	5.37e-17	9.31e-13	1.3631e-11	30	34113119	34128153	-5.65223	-6.14436	-5.79049	-4.41816
ENSCAFG00000030680	4.90732	0.655817	7.28e-14	6.31e-10	2.68165e-10	AAEX03023381.1	6018	7265	0.334341	-0.0398858	0.810587	0.827643
ENSCAFG00000028918	5.02774	0.801369	3.52e-10	2.03e-06	3.87661e-07	JH373538.1	17741	25066	0.27808	-0.437951	1.05948	0.882033
SYT15	-4.07268	0.689046	3.41e-09	1.48e-05	6.87406e-05	4	34750935	35031077	-1.38165	-1.04517	-1.61717	-1.75989
PROK2(human)	3.64337	0.735974	7.41e-07	0.00219946	0.0332304	20	20243783	20260153	4.21949	-0.0770985	3.61661	1.08093
ENSCAFG00000017339	-4.84635	0.980027	7.61e-07	0.00219946	0.265783	8	59302499	59303365	-0.780035	-0.512074	-0.573295	-0.561761
SMARCD1|GPD1|COX14	-1.54745	0.325315	1.97e-06	0.004873	0.0114655	27	4601522	4637903	-0.529337	-0.723077	-0.678123	-0.256074
IFITM10	-2.62375	0.555528	2.32e-06	0.00503781	0.00951021	18	45998495	46008401	-1.25618	-1.04517	-1.32047	-2.02892
KLRK1	-1.98151	0.430187	4.1e-06	0.00716092	0.0251934	27	35634936	35658995	-4.60153	-3.05272	-2.1297	-4.47509
lncRNA;TCONS_0026797-800	-3.03268	0.658596	4.13e-06	0.00716092	0.00951021	12	10077760	10080864	-1.68432	-1.28736	-2.8041	-2.09837
NDUFS4	-4.58354	1.0046	5.05e-06	0.00796712	0.47424	6	753205	753732	-0.528223	-1.18809	-0.482519	-0.720598
TCONS_00010027	-2.22437	0.491142	5.93e-06	0.00856574	0.0294563	1	102927915	102931167	-3.79727	-1.60821	-4.31107	-4.69507
E1B2G6	1.82457	0.407816	7.68e-06	0.0102408	0.0496976	7	32927678	32998695	4.39374	4.05773	1.85944	1.90238
FANCM	2.59931	0.586328	9.28e-06	0.0115005	0.0717234	8	22561981	22626660	1.98109	1.11399	2.40422	0.596825
TNFAIP6	3.44216	0.810312	2.16e-05	0.0236546	0.47424	19	52607551	52624317	7.60991	0.483208	4.79415	2.8391
CFRNASEQ_UC_00024173	-1.98656	0.467937	2.18e-05	0.0236546	0.0722973	12	20443536	20443866	-1.7723	-1.05012	-1.52989	-1.63529
IL1R2	3.16837	0.74875	2.32e-05	0.0236767	0.47424	10	40950931	41003679	27.1298	17.0545	-0.97423	4.2738
lncRNA;TCONS_0008851-2	3.1856	0.765018	3.13e-05	0.0301174	0.579686	22	58112610	58119272	10.5202	4.98042	2.73061	-0.807529
TCONS_00132549	-4.97214	1.20977	3.96e-05	0.0361173	0.0656211	31	38650329	38666304	-4.32739	-2.88268	-3.23969	-4.32739
STC2	2.98957	0.731609	4.38e-05	0.0380073	0.0251934	4	39152503	39165893	2.59074	5.81637	0.624095	1.41436
SH3PXD2B	1.7935	0.443416	5.24e-05	0.0428312	0.0990738	4	39854189	39955322	2.2118	3.08337	0.789719	1.5974
INSRR	-1.93843	0.480267	5.43e-05	0.0428312	0.033584	7	41159981	41176758	-3.984	-1.56582	-2.58012	-1.84732
CD300E	1.42552	0.354257	5.72e-05	0.0431474	0.0796196	9	5798811	5867134	2.79754	3.65454	2.21302	2.54347
Genes or non-coding RNAs only significant in the comparison of 3 cases (exlcuding the treated case) homozygous CFA19 risk vs. 4 controls heterozygous CFA19
	log2FoldChange	lfcSE	pvalue		padj without treated dog	chr	start	end	FCR1 treated	FCR2	FCR3	FCR11
ENSCAFT00000002161	-4.90678	0.422969	4.08223e-31	-	7.77992e-27	14	5358884	5359726	0.615507	-2.11329	-2.31126	-2.10612
ENSCAFT00000040266	-5.09929	0.977027	1.79709e-07	-	0.000570817	11	52193814	52194086	0.697135	-1.42509	-1.97965	-1.24917
ENSCAFG00000009235	7.18383	1.51479	2.1114e-06	-	0.00510206	31	29033419	29060578	-0.377964	0.420954	0.978024	1.59917
TEX14	-3.09283	0.652554	2.1417e-06	-	0.00510206	9	33174825	33180754	-0.499425	-1.59986	-1.78621	-1.0596
ENSCAFT00000029608	-4.28866	0.948332	6.11649e-06	-	0.00951021	X	97958835	97960261	1.17534	-1.40402	-1.1817	-1.13055
UNC5B	-1.99812	0.441924	6.14259e-06	-	0.00951021	4	22003328	22084161	0.0399051	-2.1077	-2.81235	-2.30359
Q5I4H7_CANFA	-3.50099	0.774756	6.21826e-06	-	0.00951021	6	16270227	16290673	-0.211379	-1.69204	-1.3212	-0.943344
KCTD12	1.70301	0.394018	1.54513e-05	-	0.0196314	22	30506910	30508769	-0.690248	3.17458	2.10338	1.26819
CFRNASEQ_AS_00170240	-2.15375	0.507866	2.22734e-05	-	0.0251934	7	80972784	80974532	-0.116343	-2.74667	-2.27666	-1.81206
TPM2	-2.46035	0.583562	2.48571e-05	-	0.0251934	11	52210655	52220763	-1.24733	-1.79586	-2.21728	-2.45446
LCN8	-2.24526	0.534312	2.64386e-05	-	0.0251934	9	48790929	48796269	-6.58358	-4.05006	-2.28805	-2.55873
ENSCAFG00000029715	-3.16367	0.757837	2.98501e-05	-	0.0270897	25	42892082	42895868	-1.77532	-2.30955	-3.00554	-2.61702
UCSC trackhub with lncRNA and TCONS annotations: http://tools.genouest.org/data/tderrien/canFam3.1p2/annotation/trackhub2/canfam3.1p_trackhub/hub.txt
