## Supplemental Table 8 for "Multi-omics approach identifies germline regulatory variants associated with hematopoietic malignancies in retriever dog breeds"

### Sheet: Sheet1
Supplementary Table S8. WGS SRA accession numbers
Sample Name	BioProject	BioSample
Affenpinscher01	PRJNA648123
Affenpinscher02	PRJNA648123
Affenpinscher03	PRJNA648123
AfghanHound01	PRJNA208087	SAMN02194722
AfghanHound03	PRJNA232497	SAMN02485564
AfghanHound04	PRJNA266585	SAMN03168377
AiredaleTerrier01	PRJNA263947	SAMN03580381
AiredaleTerrier02	PRJNA263947	SAMN03580390
AiredaleTerrier05	PRJNA263947	SAMN04196850
AiredaleTerrier06	PRJEB16012	SAMEA4506896
Akbash01	PRJNA685036
Akita01	PRJNA648123
AlapahaBlueBloodBulldog01	PRJNA263947	SAMN12700554
AlapahaBlueBloodBulldog02	PRJNA263947	SAMN13655910
AlaskanHusky01	PRJEB9590	SAMEA3449656
AlaskanHusky02	PRJEB9591	SAMEA3449657
AlaskanMalamute01	PRJNA648123
AlaskanMalamute02	PRJNA266585	SAMN03168378
AlaskanMalamute03	PRJEB16012	SAMEA104091571
AlaskanMalamute04	PRJEB16012	SAMEA4848707
AlpineDachsbrake02	PRJEB16012	SAMEA4848713
AmericanEskimoDog01	PRJNA685036
AmericanEskimoDog02	PRJNA685036
AmericanEskimoDog03	PRJNA685036
AmericanEskimoDog04	PRJNA648123
AmericanEskimoDog05	PRJNA648123
AmericanEskimoDog06	PRJNA648123
AmericanEskimoDog07	PRJNA648123
AmericanEskimoDog08	PRJNA648123
AmericanEskimoDog09	PRJNA648123
AmericanFoxhound01	PRJNA648123
AmericanHairlessTerrier01	PRJNA648123
AmericanHairlessTerrier02	PRJNA648123
AmericanHairlessTerrier04	PRJNA648123
AmericanStaffordshireTerrier01	PRJEB16012	SAMEA4867927
AmericanStaffordshireTerrier02	PRJNA648123
AmericanStaffordshireTerrier03	PRJNA648123
AmericanStaffordshireTerrier04	PRJNA263947	SAMN12700520
AmericanStaffordshireTerrier05	PRJNA263947	SAMN12700524
AmericanStaffordshireTerrier06	PRJNA648123
AmericanWaterSpaniel01	PRJNA648123
AmericanWaterSpaniel02	PRJNA648123
AmericanWaterSpaniel03	PRJNA648123
AnatolianShepherdDog01	PRJNA648123
AustralianCattleDog01	PRJNA263947	SAMN03323677
AustralianCattleDog02	PRJEB13468	SAMEA3928139
AustralianCattleDog03	PRJEB16012	SAMEA4504820
AustralianCattleDog04	PRJEB16012	SAMEA104091560
AustralianCattleDog06	PRJEB16012	SAMEA5657396
AustralianCattleDog07	PRJNA648123
AustralianCattleDog08	PRJNA648123
AustralianShepherd01	PRJNA685036
AustralianShepherd02	PRJNA685036
AustralianShepherd03	PRJNA685036
AustralianShepherd04	PRJNA685036
AustralianShepherd05	PRJNA685036
AustralianShepherd06	PRJEB16012	SAMEA4867934
AustralianShepherd07	PRJNA648123
AustralianTerrier01	PRJEB16012	SAMEA4504840
AustralianTerrier02	PRJNA648123
AustralianTerrier03	PRJNA648123
Basenji01	PRJNA274504	SAMN03366708
Basenji02	PRJNA263947	SAMN04196845
Basenji03	PRJNA263947	SAMN03580393
Basenji04	PRJNA263947	SAMN06159689
Basenji05	PRJNA263947	SAMN13655894
Basenji06	PRJNA263947	SAMN13655905
BassetHound01	PRJNA648123
BassetHound02	PRJNA648123
BassetHound03	PRJNA648123
BassetHound04	PRJNA263947	SAMN12700545
BavarianHound01	PRJEB16012	SAMEA104091562
Beagle01	PRJNA448733	SAMN08872826
Beagle02	PRJNA176193	SAMN01737209
Beagle03	PRJEB5500	SAMEA2376414
Beagle04	PRJNA448733	SAMN08872829
Beagle05	PRJNA263947	SAMN06159681
BeardedCollie01	PRJEB13468	SAMEA3928140
BeardedCollie02	PRJEB16012	SAMEA4505492
BeardedCollie03	PRJEB16012	SAMEA4504824
BeardedCollie04	PRJEB16012	SAMEA4505493
BeardedCollie05	PRJEB16012	SAMEA4504827
BeardedCollie06	PRJEB16012	SAMEA4505496
BeardedCollie07	PRJEB16012	SAMEA4504832
Beauceron01	PRJNA648123
Beauceron02	PRJNA648123
BedlingtonTerrier01	PRJNA648123
BedlingtonTerrier02	PRJNA648123
BedlingtonTerrier03	PRJNA648123
BedlingtonTerrier04	PRJNA648123
BedlingtonTerrier05	PRJNA648123
BelgianLaekenois01	PRJNA648123
BelgianMalinois01	PRJNA192935	SAMN01974495
BelgianMalinois02	PRJEB16012	SAMEA4504823
BelgianMalinois03	PRJEB16012	SAMEA4504826
BelgianMalinois04	PRJEB16012	SAMEA104032048
BelgianMalinois05	PRJEB16012	SAMEA104125121
BelgianMalinois06	PRJEB16012	SAMEA4848704
BelgianMalinois07	PRJNA648123
BelgianMalinois28	PRJNA648123
BelgianSheepdog01	PRJNA448733	SAMN08872842
BelgianSheepdog02	PRJNA448733	SAMN08872843
BelgianSheepdog03	PRJNA448733	SAMN08872844
BelgianSheepdog04	PRJNA448733	SAMN08872845
BelgianSheepdog05	PRJNA448733	SAMN08872846
BelgianSheepdog06	PRJNA448733	SAMN08872847
BelgianSheepdog07	PRJNA448733	SAMN08872848
BelgianSheepdog08	PRJNA648123
BelgianSheepdog09	PRJNA648123
BelgianSheepdog10	PRJNA685036
BelgianSheepdog11	PRJNA685036
BelgianSheepdog12	PRJNA685036
BelgianSheepdog13	PRJNA685036
BelgianTervuren01	PRJNA448733	SAMN08872849
BelgianTervuren02	PRJNA448733	SAMN08872850
BelgianTervuren03	PRJNA448733	SAMN08872851
BelgianTervuren04	PRJNA448733	SAMN08872859
BelgianTervuren05	PRJNA448733	SAMN08872852
BelgianTervuren06	PRJNA448733	SAMN08872853
BelgianTervuren07	PRJNA448733	SAMN08872854
BelgianTervuren08	PRJNA448733	SAMN08872855
BelgianTervuren09	PRJNA448733	SAMN08872856
BelgianTervuren10	PRJNA448733	SAMN08872857
BelgianTervuren11	PRJNA448733	SAMN08872858
BelgianTervuren19	PRJNA648123
BelgianTervuren20	PRJNA648123
BergerBlancSuisse01	PRJEB16012	SAMEA4506887
BergerPicard01	PRJNA263947	SAMN03580405
BergerPicard02	PRJNA263947	SAMN04196849
BergerPicard03	PRJNA263947	SAMN04196860
BergerPicard04	PRJNA263947	SAMN06159678
BergerPicard05	PRJNA685036
BergerPicard06	PRJNA685036
BergerPicard07	PRJNA263947	SAMN12700526
Bern_AlpineDachsbracke	PRJEB14840	SAMEA4346711
BerneseMountainDog01	PRJNA448733	SAMN08872865
BerneseMountainDog02	PRJNA448733	SAMN08872866
BerneseMountainDog03	PRJNA448733	SAMN08872867
BerneseMountainDog04	PRJNA448733	SAMN08872868
BerneseMountainDog05	PRJNA448733	SAMN08872869
BerneseMountainDog06	PRJNA448733	SAMN08872870
BerneseMountainDog07	PRJNA448733	SAMN08872871
BerneseMountainDog08	PRJNA448733	SAMN08872872
BerneseMountainDog09	PRJNA448733	SAMN08872873
BerneseMountainDog10	PRJNA448733	SAMN08872874
BerneseMountainDog11	PRJNA448733	SAMN08872875
BerneseMountainDog12	PRJNA448733	SAMN08872876
BerneseMountainDog13	PRJNA448733	SAMN08872877
BerneseMountainDog14	PRJNA448733	SAMN08872878
BerneseMountainDog15	PRJNA448733	SAMN08872879
BerneseMountainDog16	PRJNA448733	SAMN08872880
BerneseMountainDog17	PRJNA448733	SAMN08872881
BerneseMountainDog18	PRJNA448733	SAMN08872882
BerneseMountainDog25	PRJNA648123
BerneseMountainDog26	PRJNA648123
BichonFrise01	PRJEB16012	SAMEA5059512
BichonFrise02	PRJNA648123
BichonFrise03	PRJNA648123
BichonFrise04	PRJNA648123
BiewerTerrier01	PRJNA685036
BiewerTerrier02	PRJNA648123
BiewerTerrier03	PRJNA648123
BiewerTerrier04	PRJNA648123
BiewerTerrier05	PRJNA648123
BiewerTerrier06	PRJNA648123
BiewerTerrier07	PRJNA648123
BlackRussianTerrier01	PRJNA263947	SAMN03323668
Bloodhound01	PRJNA448733	SAMN08872885
Boerboel01	PRJNA648123
Boerboel02	PRJNA648123
BorderCollie01	PRJNA188158	SAMN01908107
BorderCollie02	PRJNA448733	SAMN08872897
BorderCollie03	PRJNA448733	SAMN08872898
BorderCollie06	PRJEB16012	SAMEA4505490
BorderCollie07	PRJEB16012	SAMEA4504821
BorderCollie08	PRJEB12337	SAMEA3724571
BorderCollie09	PRJEB16012	SAMEA104091558
BorderCollie10	PRJEB16012	SAMEA104125112
BorderCollie11	PRJEB16012	SAMEA104125113
BorderCollie12	PRJEB16012	SAMEA104125115
BorderCollie13	PRJNA319610	SAMN04908310
BorderCollie14	PRJNA319610	SAMN04908311
BorderCollie15	PRJNA319610	SAMN04908307
BorderCollie16	PRJNA319610	SAMN04908308
BorderCollie17	PRJNA319610	SAMN04908309
BorderCollie18	PRJNA685036
BorderCollie19	PRJNA685036
BorderCollie20	PRJNA685036
BorderCollie21	PRJNA685036
BorderCollie22	PRJNA685036
BorderCollie23	PRJNA685036
BorderCollie24	PRJEB16012	SAMEA4867922
BorderCollie28	PRJNA263947	SAMN12700547
BorderCollie29	PRJNA263947	SAMN13655895
BorderTerrier01	PRJNA263947	SAMN03580407
BorderTerrier02	PRJNA263947	SAMN04196855
BorderTerrier03	PRJNA263947	SAMN04196856
BorderTerrier04	PRJNA263947	SAMN06159673
Borzoi01	PRJNA448733	SAMN08872905
BostonTerrier01	PRJNA448733	SAMN08872906
BostonTerrier02	PRJNA263947	SAMN13655920
BostonTerrier03	PRJNA263947	SAMN13655890
BouvierDesFlandres01	PRJNA448733	SAMN08872908
BouvierDesFlandres02	PRJNA448733	SAMN08872909
BouvierDesFlandres03	PRJNA263947	SAMN06159671
BouvierDesFlandres04	PRJNA685036
BouvierDesFlandres05	PRJNA685036
BouvierdesFlandres06	PRJNA648123
BouvierdesFlandres07	PRJNA648123
Boxer01	PRJNA255370	SAMN02921305
Boxer02	PRJNA648123
Boxer03	PRJNA648123
BoykinSpaniel01	PRJNA648123
BoykinSpaniel02	PRJNA648123
BoykinSpaniel03	PRJNA648123
BoykinSpaniel04	PRJNA648123
BoykinSpaniel05	PRJNA648123
Briard01	PRJNA648123
Briard02	PRJNA648123
Briard03	PRJNA648123
BrittanySpaniel01	PRJNA448733	SAMN08872911
BrittanySpaniel02	PRJNA648123
BrittanySpaniel03	PRJNA648123
BrusselsGriffon01	PRJNA648123
BrusselsGriffon02	PRJNA648123
BrusselsGriffon03	PRJNA648123
BrusselsGriffon04	PRJNA648123
BrusselsGriffon05	PRJNA648123
BrusselsGriffon06	PRJNA648123
BullMastiff01	PRJEB16012	SAMEA103949042
BullMastiff02	PRJNA648123
BullMastiff03	PRJNA648123
BullTerrier01	PRJNA448733	SAMN08872913
BullTerrier02	PRJNA448733	SAMN08872914
BullTerrier03	PRJNA448733	SAMN08872915
BullTerrier04	PRJNA448733	SAMN08872916
BullTerrier05	PRJNA448733	SAMN08872917
BullTerrier06	PRJNA448733	SAMN08872918
BullTerrier07	PRJNA448733	SAMN08872919
BullTerrier08	PRJNA448733	SAMN08872920
BullTerrier09	PRJEB16012	SAMEA104125116
Bulldog01	PRJNA448733	SAMN08872922
CairnTerrier01	PRJEB16012	SAMEA104091555
CairnTerrier02	PRJNA517114	SAMN10740994
CairnTerrier03	PRJNA517114	SAMN10740995
CairnTerrier04	PRJNA517114	SAMN10740992
CairnTerrier05	PRJNA517114	SAMN10740993
CairnTerrier06	PRJNA517114	SAMN10740944
CairnTerrier07	PRJNA517114	SAMN10740945
CairnTerrier08	PRJNA517114	SAMN10740942
CairnTerrier09	PRJNA517114	SAMN10740943
CairnTerrier10	PRJNA517114	SAMN10740940
CairnTerrier11	PRJNA517114	SAMN10740941
CairnTerrier12	PRJNA517114	SAMN10740938
CairnTerrier13	PRJNA517114	SAMN10740939
CairnTerrier14	PRJNA517114	SAMN10740936
CairnTerrier15	PRJNA517114	SAMN10740937
CairnTerrier16	PRJNA648123
CaneCorso01	PRJNA263947	SAMN04196864
CaneCorso02	PRJNA648123
CaneCorso03	PRJNA263947	SAMN12700527
CardiganWelshCorgi01	PRJNA648123
CardiganWelshCorgi02	PRJNA648123
CardiganWelshCorgi03	PRJNA648123
CarolinaDog01	PRJNA648123
CarolinaDog03	PRJNA648123
CarolinaDog04	PRJNA648123
CatahoulaLeopardDog01	PRJNA648123
CatahoulaLeopardDog02	PRJNA648123
CatahoulaLeopardDog03	PRJNA648123
CatahoulaLeopardDog04	PRJNA648123
CatahoulaLeopardDog05	PRJNA648123
CatahoulaLeopardDog06	PRJNA648123
CatahoulaLeopardDog07	PRJNA648123
CatahoulaLeopardDog08	PRJNA648123
CatahoulaLeopardDog09	PRJNA648123
CatahoulaLeopardDog11	PRJNA263947	SAMN13655913
CaucasianOvcharka01	PRJNA232497	SAMN02485585
CaucasianOvcharka02	PRJNA648123
CavalierKingCharlesSpaniel01	PRJEB16012	SAMEA104091570
CavalierKingCharlesSpaniel02	PRJEB16012	SAMEA104091569
CavalierKingCharlesSpaniel03	PRJNA648123
CavalierKingCharlesSpaniel04	PRJNA648123
CeskyTerrier01	PRJNA648123
CeskyTerrier02	PRJNA648123
CeskyTerrier03	PRJNA648123
CeskyTerrier04	PRJNA648123
ChesapeakeBayRetriever01	PRJNA263947	SAMN06159679
ChesapeakeBayRetriever02	PRJNA648123
ChesapeakeBayRetriever03	PRJNA648123
ChesapeakeBayRetriever04	PRJNA263947	SAMN13655921
Chihuahua01	PRJNA448733	SAMN08872931
Chihuahua03	PRJNA266585	SAMN03168379
Chihuahua05	PRJEB13139	SAMEA3905753
Chihuahua06	PRJEB16012	SAMEA4848714
ChineseCrested01	PRJNA261736	SAMN03075611
ChineseCrested05	PRJNA255370	SAMN02921308
ChineseCrested06	PRJNA263947	SAMN13655888
ChineseSharpei01	PRJNA327712	SAMN05356426
ChineseSharpei02	PRJNA327712	SAMN05356427
ChineseSharpei03	PRJNA648123
ChineseSharpei04	PRJNA648123
ChineseSharpei05	PRJNA648123
Chinook01	PRJNA263947	SAMN03580382
Chinook02	PRJNA648123
Chinook03	PRJNA648123
Chinook04	PRJNA648123
Chinook05	PRJNA648123
Chinook06	PRJNA648123
Chinook07	PRJNA648123
Chinook08	PRJNA648123
Chinook09	PRJNA648123
Chinook10	PRJNA648123
ChongqingDog01	PRJNA232497	SAMN02485578
ChowChow01	PRJNA448733	SAMN08872955
ChowChow02	PRJNA448733	SAMN08872956
ChowChow03	PRJNA232497	SAMN02485574
ChowChow04	PRJEB16012	SAMEA104091566
ChowChow05	PRJNA648123
ChowChow06	PRJNA648123
ChowChow07	PRJNA648123
CirnecodellEtna01	PRJNA648123
CirnecodellEtna02	PRJNA648123
CirnecodellEtna03	PRJNA648123
ClumberSpaniel01	PRJNA448733	SAMN08872959
ClumberSpaniel02	PRJNA648123
ClumberSpaniel03	PRJNA648123
ClumberSpaniel04	PRJNA648123
CockerSpanielAmerican01	PRJNA448733	SAMN08872960
CockerSpanielAmerican02	PRJNA448733	SAMN08872961
CockerSpanielAmerican03	PRJNA448733	SAMN08872962
CockerSpanielAmerican04	PRJNA448733	SAMN08872963
CockerSpanielAmerican05	PRJNA448733	SAMN08872964
CockerSpanielAmerican06	PRJNA448733	SAMN08872965
CockerSpanielAmerican07	PRJNA648123
CockerSpanielAmerican08	PRJNA648123
CockerSpanielAmerican09	PRJNA648123
CockerSpanielEnglish01	PRJEB2162	SAMEA1521941
CockerSpanielEnglish02	PRJNA263947	SAMN03323672
CockerSpanielEnglish03	PRJNA263947	SAMN03323673
CockerSpanielEnglish04	PRJNA255370	SAMN02921306
CockerSpanielEnglish05	PRJNA448733	SAMN08872991
CockerSpanielEnglish06	PRJEB16012	SAMEA4506900
CockerSpanielEnglish07	PRJNA648123
CockerSpanielEnglish08	PRJNA648123
CockerSpanielEnglish09	PRJNA648123
Collie01	PRJNA648123
Collie02	PRJNA648123
Collie03	PRJNA648123
Coonhound01	PRJNA263947	SAMN04196853
CotonDeTulear01	PRJNA648123
CotonDeTulear02	PRJNA263947	SAMN12700553
CotonDeTulear03	PRJNA648123
CurlyCoatedRetriever01	PRJEB16012	SAMEA104091556
CurlyCoatedRetriever02	PRJEB16012	SAMEA4848709
CurlyCoatedRetriever03	PRJEB16012	SAMEA4848710
CurlyCoatedRetriever04	PRJEB16012	SAMEA4867930
CurlyCoatedRetriever05	PRJEB16012	SAMEA4867931
Dachshund01	PRJEB7736	SAMEA3121338
Dachshund02	PRJNA263947	SAMN06159670
Dachshund03	PRJNA263947	SAMN06159676
Dachshund04	PRJEB16012	SAMEA104091567
Dachshund05	PRJEB16012	SAMEA104125117
Dachshund06	PRJNA685036
Dachshund07	PRJNA685036
Dachshund08	PRJNA685036
Dachshund09	PRJNA685036
Dachshund10	PRJNA648123
Dachshund11	PRJNA648123
Dachshund12	PRJNA263947	SAMN12700535
Dachshund13	PRJNA263947	SAMN13655897
Dachshund14	PRJNA263947	SAMN13655902
Dachshund15	PRJNA263947	SAMN13655901
Dachshund16	PRJNA263947	SAMN13655898
Dalmatian01	PRJNA448733	SAMN08872976
Dalmatian02	PRJNA360671	SAMN06214558
Dalmatian03	PRJNA648123
Dalmatian04	PRJNA648123
DandieDinmontTerrier01	PRJNA648123
DandieDinmontTerrier02	PRJNA648123
DandieDinmontTerrier03	PRJNA648123
Doberman01	PRJNA448733	SAMN08872980
Doberman02	PRJNA263947	SAMN03580409
Doberman03	PRJEB16012	SAMEA4509491
Doberman04	PRJEB16012	SAMEA4509492
Doberman05	PRJEB16012	SAMEA4505489
Doberman06	PRJNA263947	SAMN12700542
Doberman07	PRJNA263947	SAMN13655923
Doberman08	PRJNA263947	SAMN13655919
DogoArgentino01	PRJNA648123
DogoArgentino02	PRJNA648123
DogueDeBordeaux01	PRJNA648123
DutchShepherd01	PRJEB16012	SAMEA5059511
EastSiberianLaika01	PRJNA266585	SAMN03168390
Elo01	PRJEB16012	SAMEA4506890
EnglishBulldog01	PRJEB16012	SAMEA4848708
EnglishFoxhound02	PRJNA648123
EnglishFoxhound03	PRJNA648123
EnglishMastiff01	PRJNA448733	SAMN08873172
EnglishMastiff02	PRJNA263947	SAMN03580412
EnglishMastiff03	PRJNA648123
EnglishMastiff04	PRJNA648123
EnglishMastiff05	PRJNA263947	SAMN12700531
EnglishMastiff06	PRJNA263947	SAMN13655914
EnglishPointer01	PRJNA448733	SAMN08873214
EnglishPointer02	PRJNA263947	SAMN03580383
EnglishSetter01	PRJNA263947	SAMN04196858
EnglishSetter02	PRJNA263947	SAMN06159667
EnglishSetter03	PRJNA263947	SAMN06159682
EnglishSetter04	PRJNA648123
EnglishSetter05	PRJNA648123
EnglishSetter07	PRJNA263947	SAMN10940779
EnglishSetter08	PRJNA263947	SAMN10940811
EnglishSpringerSpaniel01	PRJNA263947	SAMN03580391
EnglishSpringerSpaniel03	PRJNA263947	SAMN04196857
EnglishSpringerSpaniel04	PRJNA648123
EnglishSpringerSpaniel05	PRJNA648123
EnglishSpringerSpaniel07	PRJNA263947	SAMN10940818
EnglishSpringerSpaniel08	PRJNA263947	SAMN10940783
EnglishSpringerSpaniel09	PRJNA263947	SAMN12700552
EnglishSpringerSpaniel10	PRJNA263947	SAMN12700534
EntlebucherSennenhund01	PRJEB16012	SAMEA4504828
EntlebucherSennenhund02	PRJEB16012	SAMEA4505497
EntlebucherSennenhund03	PRJEB16012	SAMEA4504829
EntlebucherSennenhund04	PRJEB16012	SAMEA4505498
EntlebucherSennenhund05	PRJEB16012	SAMEA4504830
EntlebucherSennenhund06	PRJEB16012	SAMEA4505499
EntlebucherSennenhund07	PRJEB16012	SAMEA4505500
EntlebucherSennenhund08	PRJEB16012	SAMEA4505501
EntlebucherSennenhund09	PRJNA648123
EntlebucherSennenhund10	PRJNA648123
EntlebucherSennenhund11	PRJNA648123
Eurasier01	PRJEB6079	SAMEA2446720
Eurasier02	PRJEB16012	SAMEA4506889
Eurasier03	PRJNA648123
FieldSpaniel01	PRJNA263947	SAMN06159668
FieldSpaniel02	PRJNA648123
FieldSpaniel03	PRJNA648123
FieldSpaniel04	PRJNA648123
FinnishLapphund01	PRJNA266585	SAMN03168391
FinnishSpitz01	PRJNA648123
FlatCoatedRetriever01	PRJNA448733	SAMN08873009
FlatCoatedRetriever02	PRJNA448733	SAMN08873010
FlatCoatedRetriever03	PRJNA448733	SAMN08873011
FlatCoatedRetriever04	PRJNA685036
FlatCoatedRetriever05	PRJNA685036
FlatCoatedRetriever06	PRJNA685036
FlatCoatedRetriever07	PRJNA685036
FlatCoatedRetriever08	PRJNA685036
FlatCoatedRetriever09	PRJNA685036
FlatCoatedRetriever10	PRJNA648123
FlatCoatedRetriever11	PRJNA648123
FlatCoatedRetriever12	PRJNA648123
FlatCoatedRetriever13	PRJNA263947	SAMN13655892
FonniDog01	PRJNA448733	SAMN08873012
FrenchBulldog01	PRJEB13468	SAMEA3928146
FrenchBulldog02	PRJEB16012	SAMEA4504835
FrenchBulldog03	PRJNA648123
FrenchBulldog04	PRJNA648123
FrenchBulldog05	PRJNA648123
GermanHuntingTerrier01	PRJEB16012	SAMEA104125120
GermanShepherd01	PRJNA192935	SAMN01974494
GermanShepherd02	PRJNA233638	SAMN02585201
GermanShepherd03	PRJNA233638	SAMN02585202
GermanShepherd04	PRJNA233638	SAMN02585203
GermanShepherd05	PRJNA233638	SAMN02585204
GermanShepherd06	PRJNA233638	SAMN02585205
GermanShepherd07	PRJNA233638	SAMN02585206
GermanShepherd08	PRJNA233638	SAMN02585207
GermanShepherd09	PRJNA233638	SAMN02585208
GermanShepherd10	PRJNA233638	SAMN02585209
GermanShepherd11	PRJNA233638	SAMN02585210
GermanShepherd12	PRJNA263947	SAMN03580392
GermanShepherd13	PRJEB16012	SAMEA4506895
GermanShepherd14	PRJEB16012	SAMEA72802168
GermanShepherd15	PRJEB16012	SAMEA72802918
GermanShepherd16	PRJNA648123
GermanShepherd17	PRJNA648123
GermanShepherd18	PRJNA648123
GermanShepherd19	PRJNA685036
GermanShepherd20	PRJNA685036
GermanShepherd21	PRJNA685036
GermanShepherd22	PRJNA685036
GermanShepherd23	PRJNA685036
GermanShepherd24	PRJNA685036
GermanShepherd25	PRJNA685036
GermanShepherd26	PRJNA685036
GermanShepherd27	PRJNA263947	SAMN10940819
GermanShepherd28	PRJNA263947	SAMN12700533
GermanShepherd29	PRJNA263947	SAMN13655911
GermanShorthairedPointer01	PRJNA648123
GermanShorthairedPointer02	PRJNA648123
GermanWirehairedPointer01	PRJEB13468	SAMEA3928144
GermanWirehairedPointer02	PRJNA648123
GermanWirehairedPointer03	PRJNA648123
GiantSchnauzer01	PRJNA685036
GiantSchnauzer02	PRJNA685036
GiantSchnauzer03	PRJNA648123
GiantSchnauzer04	PRJNA648123
GiantSchnauzer05	PRJNA263947	SAMN10940785
GlenofImaalTerrier01	PRJNA648123
GlenofImaalTerrier02	PRJNA648123
GlenofImaalTerrier03	PRJNA648123
GlenofImaalTerrier04	PRJNA648123
GlenofImaalTerrier05	PRJNA648123
GlenofImallTerrier06	PRJNA648123
GoldenRetriever01	PRJNA448733	SAMN08873039
GoldenRetriever02	PRJNA247491	SAMN03067891
GoldenRetriever03	PRJNA247491	SAMN03067895
GoldenRetriever05	PRJNA247491	SAMN03067878
GoldenRetriever06	PRJNA247491	SAMN03275923
GoldenRetriever07	PRJNA247491	SAMN03275922
GoldenRetriever08	PRJNA247491	SAMN03275921
GoldenRetriever09	PRJNA247491	SAMN03275924
GoldenRetriever10	PRJNA263947	SAMN03323669
GoldenRetriever11	PRJNA247491	SAMN03067876
GoldenRetriever12	PRJNA263947	SAMN03580402
GoldenRetriever13	PRJNA263947	SAMN04196854
GoldenRetriever14	PRJNA448733	SAMN08873033
GoldenRetriever15	PRJNA448733	SAMN08873034
GoldenRetriever16	PRJNA448733	SAMN08873035
GoldenRetriever17	PRJNA448733	SAMN08873036
GoldenRetriever18	PRJNA448733	SAMN08873037
GoldenRetriever19	PRJNA448733	SAMN08873038
GoldenRetriever20	PRJEB16012	SAMEA104016307
GoldenRetriever21	PRJEB16012	SAMEA4867924
GoldenRetriever22	PRJNA648123
GoldenRetriever23	PRJNA685036
GoldenRetriever24	PRJNA263947	SAMN12700521
GoldenRetriever25	PRJNA263947	SAMN12700551
GoldenRetriever26	PRJNA263947	SAMN12700550
GoldenRetriever27	PRJNA263947	SAMN12700541
GoldenRetriever28	PRJNA263947	SAMN12700536
GoldenRetriever29	PRJNA263947	SAMN13655912
GordonSetter01	PRJNA263947	SAMN04196859
GordonSetter02	PRJNA263947	SAMN06159680
GrandeBassetGriffonVendeen01	PRJNA648123
GrandeBassetGriffonVendeen02	PRJNA648123
GrandeBassetGriffonVendeen03	PRJNA648123
GreatDane01	PRJNA448733	SAMN08873058
GreatDane02	PRJNA318403	SAMN04851098
GreatDane03	PRJNA263947	SAMN06159672
GreatDane04	PRJNA263947	SAMN06159683
GreatDane05	PRJEB16012	SAMEA104091557
GreatPyrenees01	PRJNA448733	SAMEA4848700
GreaterSwissMountainDog01	PRJNA648123
GreaterSwissMountainDog02	PRJNA263947	SAMN06159674
GreaterSwissMountainDog03	PRJEB16012	SAMEA104656182
GreaterSwissMountainDog04	PRJEB16012	SAMEA104658568
GreaterSwissMountainDog05	PRJEB16012	SAMEA104658570
GreenlandDog01	PRJNA266585	SAMN03168381
Greyhound01	PRJNA448733	SAMN08873099
Greyhound02	PRJNA247491	SAMN03067872
Greyhound03	PRJNA247491	SAMN03067873
Greyhound04	PRJNA247491	SAMN03067882
Greyhound05	PRJNA247491	SAMN03068229
Greyhound06	PRJNA247491	SAMN03067874
Greyhound07	PRJNA247491	SAMN03067890
Greyhound08	PRJNA247491	SAMN03068228
Greyhound09	PRJEB16012	SAMEA104125118
Greyhound10	PRJEB16012	SAMEA4867932
Grossspitz01	PRJEB16012	SAMEA104105252
Havanese01	PRJNA517114	SAMN10740986
Havanese02	PRJNA517114	SAMN10740987
Havanese03	PRJNA517114	SAMN10740985
Havanese04	PRJNA517114	SAMN10740984
Havanese05	PRJNA517114	SAMN10740983
Havanese06	PRJNA517114	SAMN10740982
Heideterrier01	PRJEB16012	SAMEA103135918
Hovawart01	PRJEB16012	SAMEA4506894
Hovawart02	PRJEB16012	SAMEA4848705
Hovawart03	PRJEB16012	SAMEA4867928
IbizanHound01	PRJNA648123
IbizanHound02	PRJNA648123
IbizanHound03	PRJNA648123
IbizanHound04	PRJNA648123
IbizanHound05	PRJNA648123
IbizanHound06	PRJNA648123
IbizanHound07	PRJNA648123
IcelandicSheepdog01	PRJNA648123
IcelandicSheepdog02	PRJNA648123
IrishRedandWhiteSetter01	PRJNA648123
IrishSetter01	PRJNA448733	SAMN08873112
IrishTerrier01	PRJEB13468	SAMEA3928141
IrishTerrier02	PRJNA263947	SAMN06159684
IrishTerrier03	PRJNA648123
IrishTerrier04	PRJNA263947	SAMN12700529
IrishWaterSpaniel01	PRJNA448733	SAMN08873115
IrishWaterSpaniel02	PRJNA448733	SAMN08873116
IrishWaterSpaniel03	PRJNA448733	SAMN08873117
IrishWaterSpaniel04	PRJNA648123
IrishWaterSpaniel05	PRJNA648123
IrishWaterSpaniel06	PRJNA648123
IrishWaterSpaniel07	PRJNA263947	SAMN12700546
IrishWolfhound01	PRJNA448733	SAMN08873118
IstrianShorthairedHound01	PRJNA232497	SAMN02485584
ItalianGreyhound01	PRJNA448733	SAMN08873120
ItalianGreyhound02	PRJNA448733	SAMN08873121
JackRussellTerrier02	PRJNA263947	SAMN03580384
JackRussellTerrier03	PRJNA263947	SAMN03580400
JackRussellTerrier04	PRJNA263947	SAMN03580404
JackRussellTerrier05	PRJNA263947	SAMN04196852
JackRussellTerrier06	PRJEB16012	SAMEA4867925
JackRussellTerrier07	PRJNA263947	SAMN12700544
JackRussellTerrier08	PRJNA263947	SAMN12700543
JackRussellTerrier09	PRJNA263947	SAMN13655922
Jamthund01	PRJNA266585	SAMN03168383
JapaneseChin01	PRJNA648123
JapaneseChin03	PRJNA648123
JapaneseChin04	PRJNA648123
Jindo01	PRJDB2266	SAMD00009664
Keeshond01	PRJNA448733	SAMN08873128
Keeshond02	PRJNA648123
Keeshond03	PRJNA648123
KellyBlueTerrier03	PRJNA263947	SAMN13655889
KerryBlueTerrier02	PRJNA263947	SAMN03580387
Komondor01	PRJNA448733	SAMN08873130
Kromfohrlander01	PRJEB6076	SAMEA2446055
KunmingDog01	PRJNA232497	SAMN02485579
Kuvasz01	PRJNA648123
Kuvasz02	PRJNA648123
Kuvasz03	PRJNA648123
Kuvasz04	PRJNA263947	SAMN13655909
LabradorRetriever01	PRJEB5874	SAMEA2417015
LabradorRetriever02	PRJEB5875	SAMEA2417016
LabradorRetriever03	PRJNA232497	SAMN02485565
LabradorRetriever04	PRJNA448733	SAMN08873153
LabradorRetriever05	PRJNA263947	SAMN04196848
LabradorRetriever06	PRJNA448733	SAMN08873155
LabradorRetriever07	PRJNA263947	SAMN03580399
LabradorRetriever08	PRJEB16012	SAMEA4504834
LabradorRetriever10	PRJNA263947	SAMN04196862
LabradorRetriever12	PRJNA263947	SAMN04196865
LabradorRetriever13	PRJNA448733	SAMN08873139
LabradorRetriever14	PRJNA448733	SAMN08873141
LabradorRetriever15	PRJNA448733	SAMN08873142
LabradorRetriever16	PRJNA448733	SAMN08873143
LabradorRetriever17	PRJNA448733	SAMN08873144
LabradorRetriever18	PRJNA448733	SAMN08873145
LabradorRetriever19	PRJNA448733	SAMN08873146
LabradorRetriever20	PRJNA448733	SAMN08873147
LabradorRetriever21	PRJNA448733	SAMN08873148
LabradorRetriever22	PRJNA263947	SAMN06159685
LabradorRetriever23	PRJEB16012	SAMEA104091568
LabradorRetriever24	PRJNA448733	SAMN08873160
LabradorRetriever25	PRJNA448733	SAMN08873161
LabradorRetriever26	PRJNA448733	SAMN08873162
LagottoRomagnolo01	PRJEB13468	SAMEA3928142
LagottoRomagnolo02	PRJEB16012	SAMEA4505491
LagottoRomagnolo03	PRJEB16012	SAMEA4505494
LagottoRomagnolo04	PRJEB16012	SAMEA4504833
LagottoRomagnolo05	PRJEB16012	SAMEA4509490
LagottoRomagnolo06	PRJEB16012	SAMEA4867935
LagottoRomagnolo07	PRJNA648123
LagottoRomagnolo08	PRJNA648123
LagottoRomagnolo09	PRJNA648123
LancashireHeeler01	PRJNA648123
LancashireHeeler02	PRJNA648123
LancashireHeeler03	PRJNA648123
Landseer01	PRJEB7734	SAMEA3121328
LapponianHerder01	PRJNA266585	SAMN03168384
Leonberger01	PRJEB16012	SAMEA103935360
Leonberger02	PRJEB16012	SAMEA104656181
Leonberger03	PRJEB16012	SAMEA4848665
Leonberger04	PRJEB16012	SAMEA4848666
Leonberger05	PRJEB16012	SAMEA4848667
Leonberger06	PRJEB16012	SAMEA4848669
Leonberger07	PRJEB16012	SAMEA4848671
Leonberger08	PRJEB16012	SAMEA4848672
Leonberger09	PRJEB16012	SAMEA4848676
Leonberger10	PRJEB16012	SAMEA4848679
Leonberger11	PRJEB16012	SAMEA4848680
Leonberger12	PRJEB16012	SAMEA4848681
Leonberger13	PRJEB16012	SAMEA4848682
Leonberger14	PRJEB16012	SAMEA4848683
Leonberger15	PRJEB16012	SAMEA4848690
Leonberger16	PRJEB16012	SAMEA4848691
Leonberger17	PRJEB16012	SAMEA4848692
Leonberger18	PRJEB16012	SAMEA4848693
Leonberger19	PRJEB16012	SAMEA4848694
Leonberger20	PRJEB16012	SAMEA4848697
Leonberger21	PRJEB16012	SAMEA4848698
Leonberger22	PRJNA648123
Leonberger23	PRJNA648123
LhasaApso01	PRJNA648123
LhasaApso02	PRJNA648123
LhasaApso03	PRJNA648123
LhasaApso04	PRJNA263947	SAMN13655906
Lowchen01	PRJNA263947	SAMN04196863
Maltese01	PRJNA685036
Maltese02	PRJNA648123
Maltese03	PRJNA517114	SAMN10740988
Maltese04	PRJNA517114	SAMN10740974
Maltese05	PRJNA517114	SAMN10740975
Maltese06	PRJNA517114	SAMN10740970
Maltese07	PRJNA517114	SAMN10740977
Maltese08	PRJNA517114	SAMN10740976
Maltese09	PRJNA517114	SAMN10740978
Maltese10	PRJNA517114	SAMN10740981
Maltese11	PRJNA517114	SAMN10740980
Maltese12	PRJNA517114	SAMN10740971
Maltese13	PRJNA517114	SAMN10740972
Maltese14	PRJNA517114	SAMN10740973
Maltese15	PRJNA517114	SAMN10740979
Maremma01	PRJNA685036
MastinoAbruzzese01	PRJNA685036
MexicanHairless01	PRJNA266585	SAMN03168385
MiniatureBullTerrier01	PRJEB16012	SAMEA4506897
MiniatureBullTerrier02	PRJNA685036
MiniatureBullTerrier03	PRJNA685036
MiniatureBullTerrier04	PRJEB16012	SAMEA4867920
MiniatureBullTerrier05	PRJNA648123
MiniaturePinscher01	PRJNA648123
MiniaturePoodle01	PRJNA448733	SAMN08873175
MiniaturePoodle02	PRJNA448733	SAMN08873174
MiniaturePoodle03	PRJNA685036
MiniatureSchnauzer01	PRJNA263947	SAMN04196847
MiniatureSchnauzer02	PRJNA448733	SAMN08873176
MiniatureSchnauzer03	PRJNA448733	SAMN08873177
MiniatureSchnauzer04	PRJNA685036
MiniatureSchnauzer05	PRJEB16012	SAMEA1066474
MiniatureSchnauzer06	PRJEB16012	SAMEA5059514
MiniatureSchnauzer07	PRJEB16012	SAMEA5059515
MiniatureSchnauzer08	PRJEB16012	SAMEA5059516
MiniatureSchnauzer09	PRJEB16012	SAMEA5059517
MiniatureSchnauzer10	PRJEB16012	SAMEA5059518
MiniatureSchnauzer11	PRJEB16012	SAMEA5059519
MiniatureSchnauzer12	PRJEB16012	SAMEA5059520
MiniatureSchnauzer13	PRJEB16012	SAMEA5059521
MiniatureSchnauzer14	PRJEB16012	SAMEA5059522
MiniatureSchnauzer15	PRJEB16012	SAMEA5059523
MiniatureSchnauzer17	PRJEB16012	SAMEA5059500
MiniatureSchnauzer18	PRJNA648123
MountainCur01	PRJNA648123
MountainCur02	PRJNA648123
MountainCur03	PRJNA648123
MountainCur04	PRJNA648123
Mudi01	PRJNA648123
Mudi02	PRJNA648123
NeapolitanMastiff01	PRJNA648123
NeapolitanMastiff02	PRJNA648123
Newfoundland01	PRJEB16012	SAMEA104500411
Newfoundland02	PRJEB16012	SAMEA4848701
Newfoundland03	PRJNA648123
Newfoundland04	PRJNA263947	SAMN12700522
Newfoundland05	PRJNA648123
NorfolkTerrier01	PRJNA648123
NorfolkTerrier02	PRJNA648123
NorwegianBuhund01	PRJNA648123
NorwegianBuhund02	PRJNA648123
NorwegianElkhound01	PRJNA266585	SAMN03168382
NorwegianElkhound02	PRJNA448733	SAMN08873199
NorwegianElkhound03	PRJNA648123
NorwegianElkhound04	PRJNA648123
NorwegianElkhound05	PRJNA648123
NorwegianElkhound06	PRJNA648123
NorwegianLundehund01	PRJNA186960	SAMN01893932
NorwegianLundehund02	PRJNA309755	SAMN04440505
NorwegianLundehund03	PRJNA309755	SAMN04440506
NorwegianLundehund04	PRJNA648123
NorwegianLundehund05	PRJNA648123
NorwegianLundehund06	PRJNA648123
NorwichTerrier01	PRJEB16012	SAMEA104091550
NorwichTerrier02	PRJEB16012	SAMEA104091551
NorwichTerrier03	PRJEB16012	SAMEA104091552
NorwichTerrier04	PRJEB16012	SAMEA104091553
NorwichTerrier05	PRJNA648123
NorwichTerrier06	PRJNA648123
NovaScotiaDuckTollingRetriever01	PRJNA263947	SAMN03323675
NovaScotiaDuckTollingRetriever02	PRJNA648123
OldEnglishSheepdog01	PRJNA648123
OldEnglishSheepdog02	PRJNA648123
OldEnglishSheepdog03	PRJNA648123
Otterhound01	PRJNA648123
Otterhound02	PRJNA648123
Otterhound03	PRJNA648123
Otterhound04	PRJNA263947	SAMN10940772
Papillon01	PRJNA648123
Papillon02	PRJNA648123
ParsonsRussellTerrier01	PRJNA263947	SAMN10940824
ParsonsRussellTerrier02	PRJNA648123
Pekingese01	PRJNA448733	SAMN08873208
Pekingese02	PRJNA263947	SAMN13655916
PembrokeWelshCorgi01	PRJNA263947	SAMN03145702
PembrokeWelshCorgi02	PRJNA263947	SAMN03145703
PembrokeWelshCorgi03	PRJNA263947	SAMN03145704
PembrokeWelshCorgi04	PRJNA685036
PembrokeWelshCorgi05	PRJNA685036
PeruvianHairless01	PRJNA266585	SAMN03168386
PetitBassetGriffonVendeen01	PRJEB11835	SAMEA3723573
PetitBassetGriffonVendeen02	PRJNA648123
PetitBassetGriffonVendeen03	PRJNA648123
PetitBassetGriffonVendeen04	PRJNA648123
PetitBassetGriffonVendeen05	PRJNA648123
PharaohHound01	PRJNA648123
PharaohHound02	PRJNA648123
PharaohHound03	PRJNA648123
PhuquocRidgeback01	PRJNA685036
PhuquocRidgeback02	PRJNA685036
PhuquocRidgeback03	PRJNA685036
PitBullTerrier01	PRJNA685036
PitBullTerrier02	PRJNA685036
PitBullTerrier03	PRJNA263947	SAMN12700538
PitBullTerrier04	PRJNA263947	SAMN12700532
Pointer01	PRJNA648123
Pointer02	PRJNA648123
Pointer03	PRJNA648123
Pointer04	PRJNA263947	SAMN10940800
Pointer05	PRJNA648123
Pointer06	PRJNA648123
Pointer07	PRJNA648123
Pomeranian01	PRJEB16012	SAMEA4506892
Pomeranian02	PRJNA263947	SAMN10940780
Pomeranian03	PRJNA648123
PortuguesePodengo01	PRJNA263947	SAMN03580388
PortuguesePodengoPequeno01	PRJNA648123
PortuguesePodengoPequeno02	PRJNA648123
PortugueseWaterDog01	PRJNA448733	SAMN08873219
PortugueseWaterDog02	PRJNA448733	SAMN08873220
PortugueseWaterDog03	PRJNA448733	SAMN08873221
PortugueseWaterDog04	PRJNA448733	SAMN08873222
PortugueseWaterDog05	PRJNA448733	SAMN08873223
PortugueseWaterDog06	PRJNA448733	SAMN08873224
PortugueseWaterDog07	PRJNA448733	SAMN08873225
PortugueseWaterDog08	PRJNA448733	SAMN08873226
PortugueseWaterDog09	PRJNA648123
PortugueseWaterDog10	PRJNA448733	SAMN08873228
PortugueseWaterDog11	PRJNA448733	SAMN08873229
PortugueseWaterDog12	PRJNA263947	SAMN12700530
PortugueseWaterDog13	PRJNA648123
PortugueseWaterDog15	PRJNA648123
Pug01	PRJNA448733	SAMN08873230
Pug02	PRJNA448733	SAMN08873231
Pug03	PRJNA448733	SAMN08873232
Pug04	PRJNA448733	SAMN08873233
Pug05	PRJNA448733	SAMN08873234
Pug06	PRJNA263947	SAMN12700548
Pug07	PRJNA263947	SAMN13655900
Puli01	PRJNA685036
Pumi01	PRJNA648123
Pumi02	PRJNA648123
Pumi03	PRJNA648123
RhodesianRidgeback01	PRJNA448733	SAMN08873238
RhodesianRidgeback02	PRJEB16012	SAMEA4504822
RhodesianRidgeback03	PRJEB16012	SAMEA4505495
RhodesianRidgeback04	PRJNA357866	SAMN06161404
RhodesianRidgeback05	PRJEB16012	SAMEA104091554
RhodesianRidgeback06	PRJNA648123
RhodesianRidgeback07	PRJNA648123
RhodesianRidgeback08	PRJNA263947	SAMN10940814
Rottweiler01	PRJNA448733	SAMN08873248
Rottweiler02	PRJEB7735	SAMEA3121337
Rottweiler03	PRJNA263947	SAMN03323674
Rottweiler04	PRJNA448733	SAMN08873251
Rottweiler05	PRJNA448733	SAMN08873243
Rottweiler06	PRJNA448733	SAMN08873244
Rottweiler07	PRJNA448733	SAMN08873245
Rottweiler08	PRJNA448733	SAMN08873246
Rottweiler09	PRJNA448733	SAMN08873247
Rottweiler10	PRJNA448733	SAMN08873252
Rottweiler11	PRJNA685036
Rottweiler12	PRJNA685036
SaintBernard01	PRJNA448733	SAMN08873253
SaintBernard02	PRJNA263947	SAMN03580386
SaintBernard03	PRJEB16012	SAMEA4848703
SaintBernard04	PRJNA648123
SaintBernard05	PRJNA648123
SaintBernard06	PRJNA648123
Saluki01	PRJNA448733	SAMN08873255
Saluki02	PRJNA448733	SAMN08873256
Saluki03	PRJEB16012	SAMEA4504825
Samoyed01	PRJNA448733	SAMN08873258
Samoyed02	PRJNA266585	SAMN03168388
Samoyed03	PRJNA648123
Samoyed04	PRJNA648123
Samoyed05	PRJNA648123
Schipperke01	PRJNA648123
Schipperke02	PRJNA648123
ScottishDeerhound01	PRJNA263947	SAMN03580401
ScottishDeerhound02	PRJNA685036
ScottishDeerhound03	PRJNA685036
ScottishDeerhound04	PRJNA685036
ScottishDeerhound05	PRJNA685036
ScottishDeerhound06	PRJNA576632	SAMN12999906
ScottishDeerhound07	PRJNA576632	SAMN12999907
ScottishDeerhound08	PRJNA576632	SAMN12999908
ScottishDeerhound09	PRJNA576632	SAMN12999909
ScottishDeerhound10	PRJNA576632	SAMN12999910
ScottishDeerhound11	PRJNA576632	SAMN12999911
ScottishTerrier01	PRJNA448733	SAMN08873261
ScottishTerrier02	PRJNA448733	SAMN08873262
ScottishTerrier03	PRJNA263947	SAMN03580394
ScottishTerrier04	PRJNA448733	SAMN08873264
ScottishTerrier05	PRJNA685036
ScottishTerrier06	PRJNA685036
ScottishTerrier07	PRJNA685036
ScottishTerrier08	PRJNA685036
ScottishTerrier09	PRJNA685036
ScottishTerrier10	PRJNA685036
ScottishTerrier11	PRJNA685036
SealyhamTerrier01	PRJNA648123
SealyhamTerrier02	PRJNA648123
SealyhamTerrier03	PRJNA648123
SealyhamTerrier04	PRJNA648123
SealyhamTerrier05	PRJNA648123
SealyhamTerrier06	PRJNA648123
SealyhamTerrier07	PRJNA648123
SealyhamTerrier08	PRJNA648123
SealyhamTerrier09	PRJNA648123
SealyhamTerrier10	PRJNA648123
ShetlandSheepdog01	PRJNA448733	SAMN08873266
ShetlandSheepdog02	PRJNA263947	SAMN03580413
ShetlandSheepdog03	PRJEB16012	SAMEA104091573
ShetlandSheepdog04	PRJNA685036
ShetlandSheepdog05	PRJNA685036
ShetlandSheepdog06	PRJNA685036
ShetlandSheepdog07	PRJNA685036
ShetlandSheepdog08	PRJNA685036
ShetlandSheepdog09	PRJNA685036
ShetlandSheepdog10	PRJNA685036
ShetlandSheepdog11	PRJNA685036
ShetlandSheepdog12	PRJNA685036
ShetlandSheepdog13	PRJNA685036
ShetlandSheepdog14	PRJNA685036
ShetlandSheepdog15	PRJNA685036
ShetlandSheepdog16	PRJEB16012	SAMEA4867921
ShetlandSheepdog17	PRJNA648123
ShetlandSheepdog18	PRJNA648123
ShibaInu01	PRJNA263947	SAMN04196861
ShibaInu02	PRJNA263947	SAMN05770194
ShibaInu03	PRJNA648123
ShibaInu04	PRJNA263947	SAMN13655907
ShihTzu01	PRJNA448733	SAMN08873270
ShihTzu02	PRJNA648123
Shikoku01	PRJNA648123
SiberianHusky01	PRJNA448733	SAMN08873271
SiberianHusky02	PRJEB10823	SAMEA3539249
SiberianHusky04	PRJNA266585	SAMN03168389
SiberianHusky05	PRJEB16012	SAMEA104091559
SilkyTerrier01	PRJNA648123
SilkyTerrier02	PRJNA648123
SilkyTerrier03	PRJNA648123
SkyeTerrier01	PRJNA648123
SkyeTerrier02	PRJNA648123
Sloughi01	PRJEB13468	SAMEA3928143
Sloughi02	PRJEB16012	SAMEA4506885
Sloughi03	PRJEB16012	SAMEA4506888
Sloughi04	PRJNA266585	SAMN03168392
SmallMunsterlander01	PRJNA648123
SmallMunsterlander02	PRJNA648123
SmoothFoxTerrier01	PRJNA648123
SmoothFoxTerrier02	PRJNA648123
SmoothFoxTerrier03	PRJNA648123
SmoothFoxTerrier04	PRJNA648123
SmoothFoxTerrier05	PRJNA648123
SmoothFoxTerrier06	PRJNA648123
SoftCoatedWheatenTerrier01	PRJNA263947	SAMN03323670
SoftCoatedWheatenTerrier02	PRJNA263947	SAMN03323671
SoftCoatedWheatenTerrier03	PRJNA263947	SAMN03580410
SoftCoatedWheatenTerrier04	PRJNA263947	SAMN03580411
SoftCoatedWheatenTerrier05	PRJNA685036
SoftCoatedWheatenTerrier06	PRJNA685036
SoftCoatedWheatenTerrier07	PRJNA685036
SpanishGalgo01	PRJNA266585	SAMN03168380
SpanishWaterDog01	PRJEB7903	SAMEA3164479
SpinoneItaliano01	PRJNA263947	SAMN06159677
SpinoneItaliano02	PRJNA648123
SpinoneItaliano03	PRJNA648123
SpinoneItaliano04	PRJNA648123
SpinoneItaliano05	PRJNA648123
SpinoneItaliano06	PRJNA648123
SpinoneItaliano07	PRJNA648123
SpinoneItaliano08	PRJNA263947	SAMN12700555
Stabyhoun01	PRJNA648123
StaffordshireBullTerrier01	PRJNA648123
StaffordshireBullTerrier02	PRJNA648123
StaffordshireBullTerrier03	PRJNA648123
StandardPoodle01	PRJNA448733	SAMN08873287
StandardPoodle02	PRJNA263947	SAMN03580380
StandardPoodle03	PRJNA263947	SAMN03580408
StandardPoodle04	PRJNA263947	SAMN06159675
StandardPoodle05	PRJNA263947	SAMN10940809
StandardPoodle06	PRJNA263947	SAMN10940817
StandardPoodle07	PRJNA263947	SAMN10940810
StandardPoodle08	PRJNA263947	SAMN13655918
StandardSchnauzer01	PRJNA263947	SAMN03323676
StandardSchnauzer02	PRJNA263947	SAMN06159669
StandardSchnauzer03	PRJNA263947	SAMN06159687
StandardSchnauzer04	PRJNA263947	SAMN06159688
StandardSchnauzer05	PRJNA263947	SAMN10940797
StandardSchnauzer06	PRJNA263947	SAMN10940784
StandardSchnauzer07	PRJNA263947	SAMN10940766
StdManchesterTerrier01	PRJNA648123
StdManchesterTerrier02	PRJNA648123
StdManchesterTerrier03	PRJNA648123
StdManchesterTerrier04	PRJNA648123
StdManchesterTerrier05	PRJNA648123
StdManchesterTerrier06	PRJNA648123
SussexSpaniel01	PRJNA648123
SussexSpaniel02	PRJNA648123
SussexSpaniel03	PRJNA648123
SussexSpaniel04	PRJNA648123
SussexSpaniel05	PRJNA648123
SussexSpaniel06	PRJNA648123
SwedishLapphund01	PRJNA266585	SAMN03168387
SwedishVallhund01	PRJNA648123
TeddyRooseveltTerrier01	PRJNA648123
TeddyRooseveltTerrier02	PRJNA648123
TeddyRooseveltTerrier03	PRJNA648123
TibetanMastiff01	PRJNA192935	SAMN01974493
TibetanMastiff02	PRJNA233638	SAMN02570458
TibetanMastiff03	PRJNA233638	SAMN02585152
TibetanMastiff04	PRJNA233638	SAMN02585153
TibetanMastiff05	PRJNA233638	SAMN02585154
TibetanMastiff06	PRJNA233638	SAMN02585155
TibetanMastiff07	PRJNA233638	SAMN02585156
TibetanMastiff08	PRJNA233638	SAMN02585157
TibetanMastiff09	PRJNA233638	SAMN02585158
TibetanMastiff10	PRJNA233638	SAMN02585159
TibetanMastiff11	PRJNA233638	SAMN02585160
TibetanSpaniel01	PRJNA517114	SAMN10740999
TibetanSpaniel02	PRJNA517114	SAMN10740998
TibetanSpaniel03	PRJNA517114	SAMN10740997
TibetanSpaniel04	PRJNA517114	SAMN10740996
TibetanSpaniel05	PRJNA517114	SAMN10741003
TibetanSpaniel06	PRJNA517114	SAMN10741002
TibetanSpaniel07	PRJNA517114	SAMN10741001
TibetanSpaniel08	PRJNA517114	SAMN10741000
TibetanSpaniel09	PRJNA517114	SAMN10741005
TibetanSpaniel10	PRJNA517114	SAMN10741004
TibetanSpaniel11	PRJNA517114	SAMN10741006
TibetanSpaniel12	PRJNA648123
TibetanSpaniel13	PRJNA648123
TibetanSpaniel14	PRJNA648123
TibetanTerrier01	PRJNA263947	SAMN03580403
TibetanTerrier02	PRJNA263947	SAMN03580406
TibetanTerrier03	PRJNA263947	SAMN10940827
TibetanTerrier04	PRJNA263947	SAMN10940798
TibetanTerrier05	PRJNA263947	SAMN12700528
TibetanTerrier06	PRJNA263947	SAMN12700525
Tornjak01	PRJNA232497	SAMN02485567
TosaInu01	PRJNA648123
TosaInu02	PRJNA648123
ToyFoxTerrier01	PRJNA648123
ToyFoxTerrier02	PRJNA648123
ToyFoxTerrier03	PRJNA648123
ToyFoxTerrier04	PRJNA648123
ToyFoxTerrier05	PRJNA648123
ToyFoxTerrier06	PRJNA648123
ToyFoxTerrier07	PRJNA648123
ToyPoodle01	PRJNA448733	SAMN08873309
ToyPoodle02	PRJNA685036
ToyPoodle03	PRJNA685036
ToyPoodle04	PRJNA263947	SAMN13655917
TreeingWalkerCoonhound01	PRJNA648123
TreeingWalkerCoonhound02	PRJNA648123
Vizsla01	PRJEB12339	SAMEA3724570
Vizsla02	PRJNA648123
Vizsla03	PRJNA648123
Weimaraner01	PRJEB16012	SAMEA4506902
Weimaraner02	PRJNA648123
Weimaraner03	PRJNA648123
Weimaraner04	PRJNA263947	SAMN13655904
Weimaraner05	PRJNA263947	SAMN13655903
WelshSpringerSpaniel01	PRJNA648123
WelshSpringerSpaniel02	PRJNA648123
WelshTerrier01	PRJNA263947	SAMN10940816
WelshTerrier02	PRJNA648123
WelshTerrier03	PRJNA648123
WelshTerrier04	PRJNA648123
WestHighlandWhiteTerr01	PRJNA448733	SAMN08873422
WestHighlandWhiteTerr02	PRJNA448733	SAMN08873423
WestHighlandWhiteTerr03	PRJNA263947	SAMN03580395
WestHighlandWhiteTerr04	PRJNA263947	SAMN03580396
WestHighlandWhiteTerr05	PRJNA263947	SAMN03580397
WestHighlandWhiteTerr06	PRJNA263947	SAMN03580398
WestHighlandWhiteTerr08	PRJNA448733	SAMN08873428
WestHighlandWhiteTerr09	PRJNA448733	SAMN08873429
WestHighlandWhiteTerr10	PRJEB16012	SAMEA4506901
WestHighlandWhiteTerr11	PRJEB16012	SAMEA4509489
WestHighlandWhiteTerr12	PRJEB16012	SAMEA104091561
WestHighlandWhiteTerr13	PRJNA685036
WestHighlandWhiteTerr15	PRJNA685036
WestHighlandWhiteTerr16	PRJNA685036
WestHighlandWhiteTerr17	PRJNA685036
WestHighlandWhiteTerr18	PRJNA685036
WestHighlandWhiteTerr19	PRJEB16012	SAMEA4848706
WestHighlandWhiteTerr20	PRJEB16012	SAMEA5059501
WestHighlandWhiteTerr21	PRJEB16012	SAMEA5059502
WestHighlandWhiteTerr22	PRJEB16012	SAMEA5059503
WestHighlandWhiteTerr23	PRJEB16012	SAMEA5059504
WestHighlandWhiteTerr24	PRJEB16012	SAMEA5059505
WestHighlandWhiteTerr25	PRJEB16012	SAMEA5059506
WestHighlandWhiteTerr26	PRJEB16012	SAMEA5059507
WestHighlandWhiteTerr27	PRJEB16012	SAMEA5059508
WestHighlandWhiteTerr28	PRJEB16012	SAMEA5059509
WestHighlandWhiteTerr29	PRJEB16012	SAMEA5059510
Whippet01	PRJEB16012	SAMEA4506886
Whippet02	PRJNA648123
Whippet03	PRJNA648123
Whippet04	PRJNA263947	SAMN13655893
WireFoxTerrier01	PRJNA648123
WireFoxTerrier02	PRJNA648123
WirehairedPointingGriffon01	PRJNA648123
WirehairedPointingGriffon02	PRJNA648123
WirehairedPointingGriffon03	PRJNA648123
XiasiDog01	PRJNA232497	SAMN02485580
Xoloitzcuintli01	PRJNA232497	SAMN02485566
Xoloitzcuintli02	PRJNA648123
Xoloitzcuintli03	PRJNA648123
YorkshireTerrier01	PRJEB13468	SAMEA3928145
YorkshireTerrier02	PRJNA299099	SAMN04195509
YorkshireTerrier03	PRJNA448733	SAMN08873447
YorkshireTerrier05	PRJNA448733	SAMN08873449
YorkshireTerrier06	PRJNA448733	SAMN08873450
YorkshireTerrier08	PRJNA448733	SAMN08873452
YorkshireTerrier09	PRJNA448733	SAMN08873453
YorkshireTerrier11	PRJNA448733	SAMN08873455
YorkshireTerrier12	PRJNA448733	SAMN08873456
YorkshireTerrier13	PRJNA448733	SAMN08873457
YorkshireTerrier14	PRJNA448733	SAMN08873458
YorkshireTerrier15	PRJNA448733	SAMN08873459
YorkshireTerrier16	PRJNA448733	SAMN08873460
YorkshireTerrier17	PRJNA448733	SAMN08873461
YorkshireTerrier18	PRJNA448733	SAMN08873462
YorkshireTerrier19	PRJNA448733	SAMN08873463
YorkshireTerrier21	PRJNA448733	SAMN08873465
YorkshireTerrier22	PRJNA448733	SAMN08873466
YorkshireTerrier23	PRJNA448733	SAMN08873467
YorkshireTerrier24	PRJNA448733	SAMN08873468
YorkshireTerrier25	PRJNA448733	SAMN08873469
