## Supplemental Table 9 for "Multi-omics approach identifies germline regulatory variants associated with hematopoietic malignancies in retriever dog breeds"

### Sheet: Sheet1
Supplementary Table S9. WGS variants concordant with the shared risk haplotype with AF <50% in 1090 genomes.
Location	REF	ALT	AF non-retriever breeds	Gene	Consequence	cDNA_position	CDS_position	Protein_position	Amino_acids	Codons	Impact	Overlap ChIPseq	Risk Allele
33046760	C	G	0.054	ENSCAFT00000083773	intron_variant	-	-	-	-	-	IMPACT=MODIFIER;STRAND=-1;INTRON=1/21	Y	ALT
33090543	C	G	0.278	ENSCAFT00000026998	upstream_gene_variant	-	-	-	-	-	IMPACT=MODIFIER;DISTANCE=1522;STRAND=-1	Y	ALT
33090869	G	C	0.122	ENSCAFT00000026998	upstream_gene_variant	-	-	-	-	-	IMPACT=MODIFIER;DISTANCE=1848;STRAND=-1	Y	ALT
33091287	C	T	0.27	ENSCAFT00000026998	upstream_gene_variant	-	-	-	-	-	IMPACT=MODIFIER;DISTANCE=2266;STRAND=-1	Y	ALT
33092122	T	G	0.262	ENSCAFT00000026998	upstream_gene_variant	-	-	-	-	-	IMPACT=MODIFIER;DISTANCE=3101;STRAND=-1	Y	ALT
33095446	T	C	0.319	ENSCAFT00000088028	upstream_gene_variant	-	-	-	-	-	IMPACT=MODIFIER;DISTANCE=2713;STRAND=1	N	ALT
33102805	C	A	0.395	ENSCAFT00000088028	intron_variant	-	-	-	-	-	IMPACT=MODIFIER;STRAND=1;INTRON=4/15	N	ALT
33103282	AC	A	0.406	ENSCAFT00000088028	intron_variant	-	-	-	-	-	IMPACT=MODIFIER;STRAND=1;INTRON=5/15	N	ALT
33103291	CT	AT	0.399	ENSCAFT00000088028	intron_variant	-	-	-	-	-	IMPACT=MODIFIER;STRAND=1;INTRON=5/15	N	ALT
33103329	T	C	0.398	ENSCAFT00000088028	intron_variant	-	-	-	-	-	IMPACT=MODIFIER;STRAND=1;INTRON=5/15	N	ALT
33104027	G	C	0.404	ENSCAFT00000088028	synonymous_variant	1607	1455	485	R	cgG/cgC	IMPACT=LOW;STRAND=1;EXON=8/16	N	ALT
33104169	T	C	0.281	ENSCAFT00000088028	intron_variant	-	-	-	-	-	IMPACT=MODIFIER;STRAND=1;INTRON=8/15	N	ALT
33104809	G	A	0.404	ENSCAFT00000088028	intron_variant	-	-	-	-	-	IMPACT=MODIFIER;STRAND=1;INTRON=9/15	N	ALT
33104890	A	G	0.481	ENSCAFT00000088028	intron_variant	-	-	-	-	-	IMPACT=MODIFIER;STRAND=1;INTRON=9/15	N	ALT
33104897	C	T	0.396	ENSCAFT00000088028	intron_variant	-	-	-	-	-	IMPACT=MODIFIER;STRAND=1;INTRON=9/15	N	ALT
33104905	T	C	0.393	ENSCAFT00000088028	intron_variant	-	-	-	-	-	IMPACT=MODIFIER;STRAND=1;INTRON=9/15	N	ALT
33104906	G	A	0.394	ENSCAFT00000088028	intron_variant	-	-	-	-	-	IMPACT=MODIFIER;STRAND=1;INTRON=9/15	N	ALT
33104915	C	T	0.39	ENSCAFT00000088028	intron_variant	-	-	-	-	-	IMPACT=MODIFIER;STRAND=1;INTRON=9/15	N	ALT
33104922	C	G	0.389	ENSCAFT00000088028	intron_variant	-	-	-	-	-	IMPACT=MODIFIER;STRAND=1;INTRON=9/15	N	ALT
33104927	A	T	0.388	ENSCAFT00000088028	intron_variant	-	-	-	-	-	IMPACT=MODIFIER;STRAND=1;INTRON=9/15	N	ALT
33104930	C	T	0.388	ENSCAFT00000088028	intron_variant	-	-	-	-	-	IMPACT=MODIFIER;STRAND=1;INTRON=9/15	N	ALT
33105185	ATT	AT	0.45	ENSCAFT00000088028	intron_variant	-	-	-	-	-	IMPACT=MODIFIER;STRAND=1;INTRON=9/15	N	ALT
33105323	G	A	0.409	ENSCAFT00000088028	intron_variant	-	-	-	-	-	IMPACT=MODIFIER;STRAND=1;INTRON=9/15	N	ALT
33108757	C	T	0.413	ENSCAFT00000088028	intron_variant	-	-	-	-	-	IMPACT=MODIFIER;STRAND=1;INTRON=15/15	N	ALT
33114902	A	C	0.084	ENSCAFT00000088028	intron_variant	-	-	-	-	-	IMPACT=MODIFIER;STRAND=1;INTRON=15/15	N	ALT
33119970	TC	TCC	0.064	ENSCAFT00000088028	intron_variant	-	-	-	-	-	IMPACT=MODIFIER;STRAND=1;INTRON=15/15	N	ALT
33156952	C	T	0.086	ENSCAFT00000027030	intron_variant	-	-	-	-	-	IMPACT=MODIFIER;STRAND=-1;INTRON=2/3	Y	ALT
33158682	G	A	0.117	ENSCAFT00000027030	upstream_gene_variant	-	-	-	-	-	IMPACT=MODIFIER;DISTANCE=380;STRAND=-1	Y	ALT
33170044	G	T	0.107	ENSCAFT00000027031	upstream_gene_variant	-	-	-	-	-	IMPACT=MODIFIER;DISTANCE=3205;STRAND=-1	N	ALT
33171403	CCACACA	CCA	0.444	ENSCAFT00000027031	upstream_gene_variant	-	-	-	-	-	IMPACT=MODIFIER;DISTANCE=4565;STRAND=-1	N	ALT
33193043	GA	G	0.772	ENSCAFT00000087662	intron_variant&non_coding_transcript_variant	-	-	-	-	-	IMPACT=MODIFIER;STRAND=1;INTRON=2/2	Y	REF
33391191	AT	A	0.323		intergenic_variant	-	-	-	-	-	IMPACT=MODIFIER	N	ALT
33391531	AAGAGAGAGAGAGAG	AAGAGAG	0.183		intergenic_variant	-	-	-	-	-	IMPACT=MODIFIER	N	ALT
33391642	G	A	0.295		intergenic_variant	-	-	-	-	-	IMPACT=MODIFIER	N	ALT
33394590	C	T	0.293		intergenic_variant	-	-	-	-	-	IMPACT=MODIFIER	N	ALT
33398723	GTTT	GTT	0.312		intergenic_variant	-	-	-	-	-	IMPACT=MODIFIER	N	ALT
33401036	GAC	GACAC	0.251		intergenic_variant	-	-	-	-	-	IMPACT=MODIFIER	N	ALT
33403810	C	T	0.394		intergenic_variant	-	-	-	-	-	IMPACT=MODIFIER	N	ALT
33403876	C	T	0.291		intergenic_variant	-	-	-	-	-	IMPACT=MODIFIER	N	ALT
33404018	A	C	0.422		intergenic_variant	-	-	-	-	-	IMPACT=MODIFIER	N	ALT
33404042	A	T	0.342		intergenic_variant	-	-	-	-	-	IMPACT=MODIFIER	N	ALT
33431904	G	A	0.073	TCONS_00164850	downstream_gene_variant	-	-	-	-	-	IMPACT=MODIFIER;DISTANCE=4558;STRAND=-1;SOURCE=canfam3.2.withoutPbInCds_sorted.gtf.gz	N	ALT
33464905	T	TA,TAA	0.589,0.003642	ENSCAFT00000027530	downstream_gene_variant	-	-	-	-	-	IMPACT=MODIFIER;DISTANCE=3035;STRAND=-1	N	REF
33467275	C	G	0.366	ENSCAFT00000027530	downstream_gene_variant	-	-	-	-	-	IMPACT=MODIFIER;DISTANCE=666;STRAND=-1	N	ALT
33467370	G	A	0.359	ENSCAFT00000027530	downstream_gene_variant	-	-	-	-	-	IMPACT=MODIFIER;DISTANCE=571;STRAND=-1	N	ALT
33467872	C	G	0.335	ENSCAFT00000027538	downstream_gene_variant	-	-	-	-	-	IMPACT=MODIFIER;DISTANCE=4899;STRAND=-1	N	ALT
33467873	G	T	0.334	ENSCAFT00000027538	downstream_gene_variant	-	-	-	-	-	IMPACT=MODIFIER;DISTANCE=4898;STRAND=-1	N	ALT
33470614	C	A	0.595	ENSCAFT00000027530	upstream_gene_variant	-	-	-	-	-	IMPACT=MODIFIER;DISTANCE=955;STRAND=-1	N	REF
33472467	A	G	0.357	ENSCAFT00000027530	upstream_gene_variant	-	-	-	-	-	IMPACT=MODIFIER;DISTANCE=2808;STRAND=-1	N	ALT
33472533	A	G	0.63	ENSCAFT00000027530	upstream_gene_variant	-	-	-	-	-	IMPACT=MODIFIER;DISTANCE=2874;STRAND=-1	N	REF
33473897	AG	A	0.336	ENSCAFT00000027538	intron_variant	-	-	-	-	-	IMPACT=MODIFIER;STRAND=-1;INTRON=18/19	N	ALT
33474586	C	T	0.93	ENSCAFT00000027538	intron_variant	-	-	-	-	-	IMPACT=MODIFIER;STRAND=-1;INTRON=18/19	N	REF
33478487	A	C	0.355	ENSCAFT00000027538	intron_variant	-	-	-	-	-	IMPACT=MODIFIER;STRAND=-1;INTRON=18/19	N	ALT
33480867	T	A	0.36	ENSCAFT00000027538	intron_variant	-	-	-	-	-	IMPACT=MODIFIER;STRAND=-1;INTRON=18/19	N	ALT
33481608	GTT	GT	0.372	ENSCAFT00000027538	intron_variant	-	-	-	-	-	IMPACT=MODIFIER;STRAND=-1;INTRON=18/19	Y	ALT
33488993	C	T	0.263	ENSCAFT00000027538	intron_variant	-	-	-	-	-	IMPACT=MODIFIER;STRAND=-1;INTRON=13/19	N	ALT
33489277	AT	A	0.256	ENSCAFT00000027538	intron_variant	-	-	-	-	-	IMPACT=MODIFIER;STRAND=-1;INTRON=13/19	N	ALT
33489300	T	A	0.25	ENSCAFT00000027538	intron_variant	-	-	-	-	-	IMPACT=MODIFIER;STRAND=-1;INTRON=13/19	N	ALT
33489463	A	G	0.653	ENSCAFT00000027538	intron_variant	-	-	-	-	-	IMPACT=MODIFIER;STRAND=-1;INTRON=13/19	N	REF
33490262	CCT	CCTCT	0.061	ENSCAFT00000027538	intron_variant	-	-	-	-	-	IMPACT=MODIFIER;STRAND=-1;INTRON=13/19	N	ALT
33490301	TAA	TAAA	0.171	ENSCAFT00000027538	intron_variant	-	-	-	-	-	IMPACT=MODIFIER;STRAND=-1;INTRON=13/19	N	ALT
33493870	A	G	0.729	ENSCAFT00000027538	intron_variant	-	-	-	-	-	IMPACT=MODIFIER;STRAND=-1;INTRON=10/19	N	REF
33494460	G	A	0.258	ENSCAFT00000027538	intron_variant	-	-	-	-	-	IMPACT=MODIFIER;STRAND=-1;INTRON=9/19	N	ALT
33495609	T	C	0.658	ENSCAFT00000027538	intron_variant	-	-	-	-	-	IMPACT=MODIFIER;STRAND=-1;INTRON=8/19	N	REF
33508358	A	G	0.329	ENSCAFT00000027538	intron_variant	-	-	-	-	-	IMPACT=MODIFIER;STRAND=-1;INTRON=2/19	Y	ALT
33509920	C	T	0.373	ENSCAFT00000027538	intron_variant	-	-	-	-	-	IMPACT=MODIFIER;STRAND=-1;INTRON=2/19	N	ALT
33510962	G	T	0.285	ENSCAFT00000027538	intron_variant	-	-	-	-	-	IMPACT=MODIFIER;STRAND=-1;INTRON=2/19	N	ALT
33511480	T	A	0.283	ENSCAFT00000027538	intron_variant	-	-	-	-	-	IMPACT=MODIFIER;STRAND=-1;INTRON=2/19	N	ALT
33511931	G	A	0.324	ENSCAFT00000027538	intron_variant	-	-	-	-	-	IMPACT=MODIFIER;STRAND=-1;INTRON=2/19	N	ALT
33512390	C	T	0.108	ENSCAFT00000027538	intron_variant	-	-	-	-	-	IMPACT=MODIFIER;STRAND=-1;INTRON=1/19	N	ALT
33513299	A	G	0.331	ENSCAFT00000027538	intron_variant	-	-	-	-	-	IMPACT=MODIFIER;STRAND=-1;INTRON=1/19	N	ALT
33514242	A	G	0.28	ENSCAFT00000027538	intron_variant	-	-	-	-	-	IMPACT=MODIFIER;STRAND=-1;INTRON=1/19	N	ALT
33514580	G	A	0.332	ENSCAFT00000027538	intron_variant	-	-	-	-	-	IMPACT=MODIFIER;STRAND=-1;INTRON=1/19	N	ALT
33514921	G	T	0.378	ENSCAFT00000027538	intron_variant	-	-	-	-	-	IMPACT=MODIFIER;STRAND=-1;INTRON=1/19	N	ALT
33515555	A	C	0.376	ENSCAFT00000027538	intron_variant	-	-	-	-	-	IMPACT=MODIFIER;STRAND=-1;INTRON=1/19	N	ALT
33519127	T	G	0.291	ENSCAFT00000027538	intron_variant	-	-	-	-	-	IMPACT=MODIFIER;STRAND=-1;INTRON=1/19	N	ALT
33519225	ACC	AC	0.482	ENSCAFT00000027538	intron_variant	-	-	-	-	-	IMPACT=MODIFIER;STRAND=-1;INTRON=1/19	N	ALT
33520362	C	T	0.297	ENSCAFT00000027538	intron_variant	-	-	-	-	-	IMPACT=MODIFIER;STRAND=-1;INTRON=1/19	N	ALT
33520403	A	C	0.295	ENSCAFT00000027538	intron_variant	-	-	-	-	-	IMPACT=MODIFIER;STRAND=-1;INTRON=1/19	N	ALT
33520472	C	T	0.294	ENSCAFT00000027538	intron_variant	-	-	-	-	-	IMPACT=MODIFIER;STRAND=-1;INTRON=1/19	N	ALT
33520966	CCAT	C	0.271	ENSCAFT00000027538	intron_variant	-	-	-	-	-	IMPACT=MODIFIER;STRAND=-1;INTRON=1/19	N	ALT
33522751	GC	G	0.285	ENSCAFT00000027538	intron_variant	-	-	-	-	-	IMPACT=MODIFIER;STRAND=-1;INTRON=1/19	N	ALT
33523429	C	T	0.283	ENSCAFT00000027538	intron_variant	-	-	-	-	-	IMPACT=MODIFIER;STRAND=-1;INTRON=1/19	N	ALT
33523511	TTAA	TA	0.273	ENSCAFT00000027538	intron_variant	-	-	-	-	-	IMPACT=MODIFIER;STRAND=-1;INTRON=1/19	N	ALT
33523512	TAAA	*	0.279	ENSCAFT00000027538	intron_variant	-	-	-	-	-	IMPACT=MODIFIER;STRAND=-1;INTRON=1/19	N	ALT
33524497	C	T	0.23	ENSCAFT00000027538	intron_variant	-	-	-	-	-	IMPACT=MODIFIER;STRAND=-1;INTRON=1/19	Y	ALT
33524517	C	T	0.227	ENSCAFT00000027538	intron_variant	-	-	-	-	-	IMPACT=MODIFIER;STRAND=-1;INTRON=1/19	Y	ALT
33524588	G	A	0.229	ENSCAFT00000027538	intron_variant	-	-	-	-	-	IMPACT=MODIFIER;STRAND=-1;INTRON=1/19	Y	ALT
33524932	G	A	0.221	ENSCAFT00000027538	intron_variant	-	-	-	-	-	IMPACT=MODIFIER;STRAND=-1;INTRON=1/19	N	ALT
33524935	C	T	0.223	ENSCAFT00000027538	intron_variant	-	-	-	-	-	IMPACT=MODIFIER;STRAND=-1;INTRON=1/19	N	ALT
33525316	T	C	0.231	ENSCAFT00000027538	intron_variant	-	-	-	-	-	IMPACT=MODIFIER;STRAND=-1;INTRON=1/19	Y	ALT
33525386	G	A	0.234	ENSCAFT00000027538	intron_variant	-	-	-	-	-	IMPACT=MODIFIER;STRAND=-1;INTRON=1/19	Y	ALT
33526266	T	C	0.291	ENSCAFT00000027538	intron_variant	-	-	-	-	-	IMPACT=MODIFIER;STRAND=-1;INTRON=1/19	Y	ALT
33526428	C	T	0.233	ENSCAFT00000027538	intron_variant	-	-	-	-	-	IMPACT=MODIFIER;STRAND=-1;INTRON=1/19	Y	ALT
33527306	C	A	0.233	ENSCAFT00000027538	intron_variant	-	-	-	-	-	IMPACT=MODIFIER;STRAND=-1;INTRON=1/19	Y	ALT
33528647	C	CCG	0.289	ENSCAFT00000027538	upstream_gene_variant	-	-	-	-	-	IMPACT=MODIFIER;DISTANCE=247;STRAND=-1	Y	ALT
33529825	AGAGGAGGAG	A	0.476	ENSCAFT00000027538	upstream_gene_variant	-	-	-	-	-	IMPACT=MODIFIER;DISTANCE=1426;STRAND=-1	N	ALT
33530501	A	AGC	0.46	ENSCAFT00000027538	upstream_gene_variant	-	-	-	-	-	IMPACT=MODIFIER;DISTANCE=2101;STRAND=-1	N	ALT
33531298	A	C	0.299	ENSCAFT00000027538	upstream_gene_variant	-	-	-	-	-	IMPACT=MODIFIER;DISTANCE=2898;STRAND=-1	Y	ALT
33531780	G	A	0.449	ENSCAFT00000027538	upstream_gene_variant	-	-	-	-	-	IMPACT=MODIFIER;DISTANCE=3380;STRAND=-1	Y	ALT
33531804	TGGG	GGGG	0.26	ENSCAFT00000027538	upstream_gene_variant	-	-	-	-	-	IMPACT=MODIFIER;DISTANCE=3404;STRAND=-1	Y	ALT
33532286	A	G	0.29	ENSCAFT00000027538	upstream_gene_variant	-	-	-	-	-	IMPACT=MODIFIER;DISTANCE=3886;STRAND=-1	Y	ALT
33532684	TA	T	0.291	ENSCAFT00000027538	upstream_gene_variant	-	-	-	-	-	IMPACT=MODIFIER;DISTANCE=4285;STRAND=-1	Y	ALT
33533938	A	ACT	0.508	ENSCAFT00000027550	downstream_gene_variant	-	-	-	-	-	IMPACT=MODIFIER;DISTANCE=4433;STRAND=-1	Y	REF
33534331	C	G	0.296	ENSCAFT00000027550	downstream_gene_variant	-	-	-	-	-	IMPACT=MODIFIER;DISTANCE=4041;STRAND=-1	Y	ALT
33535468	T	TA	0.51	ENSCAFT00000027550	downstream_gene_variant	-	-	-	-	-	IMPACT=MODIFIER;DISTANCE=2903;STRAND=-1	Y	REF
33535653	C	T	0.42	ENSCAFT00000027550	downstream_gene_variant	-	-	-	-	-	IMPACT=MODIFIER;DISTANCE=2719;STRAND=-1	Y	ALT
33535932	G	A	0.356	ENSCAFT00000027550	downstream_gene_variant	-	-	-	-	-	IMPACT=MODIFIER;DISTANCE=2440;STRAND=-1	Y	ALT
33536743	G	T	0.632	ENSCAFT00000027550	downstream_gene_variant	-	-	-	-	-	IMPACT=MODIFIER;DISTANCE=1629;STRAND=-1	Y	REF
33550087	T	C	0.167	ENSCAFT00000027550	intron_variant	-	-	-	-	-	IMPACT=MODIFIER;STRAND=-1;INTRON=5/18	N	ALT
33551172	G	A	0.571	ENSCAFT00000027550	intron_variant	-	-	-	-	-	IMPACT=MODIFIER;STRAND=-1;INTRON=5/18	Y	REF
33555736	A	G	0.57	ENSCAFT00000027550	intron_variant	-	-	-	-	-	IMPACT=MODIFIER;STRAND=-1;INTRON=5/18	Y	REF
33555877	T	C	0.08	ENSCAFT00000027550	intron_variant	-	-	-	-	-	IMPACT=MODIFIER;STRAND=-1;INTRON=5/18	Y	ALT
33556003	T	A	0.06	ENSCAFT00000027550	intron_variant	-	-	-	-	-	IMPACT=MODIFIER;STRAND=-1;INTRON=5/18	Y	ALT
33559629	GTTAT	GTTATTTATTTAT	0.133	ENSCAFT00000027550	intron_variant	-	-	-	-	-	IMPACT=MODIFIER;STRAND=-1;INTRON=3/18	Y	ALT
33559725	G	A	0.119	ENSCAFT00000027550	intron_variant	-	-	-	-	-	IMPACT=MODIFIER;STRAND=-1;INTRON=3/18	Y	ALT
33562663	C	G	0.698	ENSCAFT00000027550	intron_variant	-	-	-	-	-	IMPACT=MODIFIER;STRAND=-1;INTRON=2/18	Y	REF
33567184	G	C	0.36	ENSCAFT00000027550	intron_variant	-	-	-	-	-	IMPACT=MODIFIER;STRAND=-1;INTRON=1/18	Y	ALT
33569750	C	T	0.627	ENSCAFT00000027550	intron_variant	-	-	-	-	-	IMPACT=MODIFIER;STRAND=-1;INTRON=1/18	Y	REF
33576022	GAGAA	GGAAAGAA	0.011	ENSCAFT00000027550	intron_variant	-	-	-	-	-	IMPACT=MODIFIER;STRAND=-1;INTRON=1/18	Y	ALT
33581912	A	G	0.208	ENSCAFT00000027550	intron_variant	-	-	-	-	-	IMPACT=MODIFIER;STRAND=-1;INTRON=1/18	Y	ALT
33581968	TAAAA	TAAA	0.162	ENSCAFT00000027550	intron_variant	-	-	-	-	-	IMPACT=MODIFIER;STRAND=-1;INTRON=1/18	Y	ALT
33581996	CT	C	0.216	ENSCAFT00000027550	intron_variant	-	-	-	-	-	IMPACT=MODIFIER;STRAND=-1;INTRON=1/18	Y	ALT
33581997	T	*	0.216	ENSCAFT00000027550	intron_variant	-	-	-	-	-	IMPACT=MODIFIER;STRAND=-1;INTRON=1/18	Y	ALT
33582731	C	A	0.152	ENSCAFT00000027550	intron_variant	-	-	-	-	-	IMPACT=MODIFIER;STRAND=-1;INTRON=1/18	Y	ALT
33584642	G	C	0.231	ENSCAFT00000027550	intron_variant	-	-	-	-	-	IMPACT=MODIFIER;STRAND=-1;INTRON=1/18	Y	ALT
33586308	C	T	0.22	ENSCAFT00000027550	intron_variant	-	-	-	-	-	IMPACT=MODIFIER;STRAND=-1;INTRON=1/18	Y	ALT
33586963	C	T	0.176	ENSCAFT00000027550	intron_variant	-	-	-	-	-	IMPACT=MODIFIER;STRAND=-1;INTRON=1/18	Y	ALT
33587141	G	A	0.197	ENSCAFT00000027550	intron_variant	-	-	-	-	-	IMPACT=MODIFIER;STRAND=-1;INTRON=1/18	Y	ALT
33587499	C	T	0.145	ENSCAFT00000027550	intron_variant	-	-	-	-	-	IMPACT=MODIFIER;STRAND=-1;INTRON=1/18	Y	ALT
33587567	T	G	0.145	ENSCAFT00000027550	intron_variant	-	-	-	-	-	IMPACT=MODIFIER;STRAND=-1;INTRON=1/18	Y	ALT
33588454	G	A	0.22	ENSCAFT00000027550	intron_variant	-	-	-	-	-	IMPACT=MODIFIER;STRAND=-1;INTRON=1/18	Y	ALT
33590249	TGTGCGCGC	CGTGCGCGC	0.141	ENSCAFT00000027550	intron_variant	-	-	-	-	-	IMPACT=MODIFIER;STRAND=-1;INTRON=1/18	Y	ALT
33590258	GCACA	GCA	0.142	ENSCAFT00000027550	intron_variant	-	-	-	-	-	IMPACT=MODIFIER;STRAND=-1;INTRON=1/18	Y	ALT
33590263	C	T	0.187	ENSCAFT00000027550	intron_variant	-	-	-	-	-	IMPACT=MODIFIER;STRAND=-1;INTRON=1/18	Y	ALT
33590311	A	G	0.215	ENSCAFT00000027550	intron_variant	-	-	-	-	-	IMPACT=MODIFIER;STRAND=-1;INTRON=1/18	Y	ALT
33591383	A	G	0.219	ENSCAFT00000027550	intron_variant	-	-	-	-	-	IMPACT=MODIFIER;STRAND=-1;INTRON=1/18	Y	ALT
33591524	T	C	0.226	ENSCAFT00000027550	intron_variant	-	-	-	-	-	IMPACT=MODIFIER;STRAND=-1;INTRON=1/18	Y	ALT
33591549	G	A	0.224	ENSCAFT00000027550	intron_variant	-	-	-	-	-	IMPACT=MODIFIER;STRAND=-1;INTRON=1/18	Y	ALT
33591722	G	A	0.221	ENSCAFT00000027550	intron_variant	-	-	-	-	-	IMPACT=MODIFIER;STRAND=-1;INTRON=1/18	Y	ALT
33591858	G	A	0.177	ENSCAFT00000027550	intron_variant	-	-	-	-	-	IMPACT=MODIFIER;STRAND=-1;INTRON=1/18	Y	ALT
33592069	A	G	0.226	ENSCAFT00000027550	intron_variant	-	-	-	-	-	IMPACT=MODIFIER;STRAND=-1;INTRON=1/18	Y	ALT
33592097	C	T	0.22	ENSCAFT00000027550	intron_variant	-	-	-	-	-	IMPACT=MODIFIER;STRAND=-1;INTRON=1/18	Y	ALT
33592920	TAA	TA	0.224	ENSCAFT00000027550	intron_variant	-	-	-	-	-	IMPACT=MODIFIER;STRAND=-1;INTRON=1/18	Y	ALT
33593203	C	T	0.2	ENSCAFT00000027550	intron_variant	-	-	-	-	-	IMPACT=MODIFIER;STRAND=-1;INTRON=1/18	Y	ALT
33593569	T	C	0.233	ENSCAFT00000027550	intron_variant	-	-	-	-	-	IMPACT=MODIFIER;STRAND=-1;INTRON=1/18	Y	ALT
33593575	C	T	0.229	ENSCAFT00000027550	intron_variant	-	-	-	-	-	IMPACT=MODIFIER;STRAND=-1;INTRON=1/18	Y	ALT
33593696	G	GA	0.259	ENSCAFT00000027550	intron_variant	-	-	-	-	-	IMPACT=MODIFIER;STRAND=-1;INTRON=1/18	Y	ALT
33593697	G	T	0.259	ENSCAFT00000027550	intron_variant	-	-	-	-	-	IMPACT=MODIFIER;STRAND=-1;INTRON=1/18	Y	ALT
33594214	G	A	0.229	ENSCAFT00000027550	intron_variant	-	-	-	-	-	IMPACT=MODIFIER;STRAND=-1;INTRON=1/18	Y	ALT
33594297	AG	AGG	0.153	ENSCAFT00000027550	intron_variant	-	-	-	-	-	IMPACT=MODIFIER;STRAND=-1;INTRON=1/18	Y	ALT
33594460	TA	TAA	0.23	ENSCAFT00000027550	intron_variant	-	-	-	-	-	IMPACT=MODIFIER;STRAND=-1;INTRON=1/18	Y	ALT
33595030	T	C	0.23	ENSCAFT00000027550	intron_variant	-	-	-	-	-	IMPACT=MODIFIER;STRAND=-1;INTRON=1/18	Y	ALT
33595972	T	C	0.227	ENSCAFT00000027550	intron_variant	-	-	-	-	-	IMPACT=MODIFIER;STRAND=-1;INTRON=1/18	Y	ALT
33597015	AAC	A	0.221	ENSCAFT00000027550	intron_variant	-	-	-	-	-	IMPACT=MODIFIER;STRAND=-1;INTRON=1/18	Y	ALT
33597016	A	*	0.221	ENSCAFT00000027550	intron_variant	-	-	-	-	-	IMPACT=MODIFIER;STRAND=-1;INTRON=1/18	Y	ALT
33597479	G	A	0.15	ENSCAFT00000027550	intron_variant	-	-	-	-	-	IMPACT=MODIFIER;STRAND=-1;INTRON=1/18	Y	ALT
33598232	C	T	0.21	ENSCAFT00000027550	intron_variant	-	-	-	-	-	IMPACT=MODIFIER;STRAND=-1;INTRON=1/18	Y	ALT
33598697	G	A	0.211	ENSCAFT00000027550	intron_variant	-	-	-	-	-	IMPACT=MODIFIER;STRAND=-1;INTRON=1/18	Y	ALT
33599914	C	T	0.131	ENSCAFT00000027550	intron_variant	-	-	-	-	-	IMPACT=MODIFIER;STRAND=-1;INTRON=1/18	Y	ALT
33601369	A	G	0.428	ENSCAFT00000027550	intron_variant	-	-	-	-	-	IMPACT=MODIFIER;STRAND=-1;INTRON=1/18	Y	ALT
33601659	G	A	0.095	ENSCAFT00000027550	intron_variant	-	-	-	-	-	IMPACT=MODIFIER;STRAND=-1;INTRON=1/18	Y	ALT
33602198	C	T	0.091	ENSCAFT00000027550	intron_variant	-	-	-	-	-	IMPACT=MODIFIER;STRAND=-1;INTRON=1/18	Y	ALT
33602525	ACC	AC	0.366	ENSCAFT00000027550	intron_variant	-	-	-	-	-	IMPACT=MODIFIER;STRAND=-1;INTRON=1/18	Y	ALT
33602529	C	T	0.095	ENSCAFT00000027550	intron_variant	-	-	-	-	-	IMPACT=MODIFIER;STRAND=-1;INTRON=1/18	Y	ALT
33602546	C	T	0.093	ENSCAFT00000027550	intron_variant	-	-	-	-	-	IMPACT=MODIFIER;STRAND=-1;INTRON=1/18	Y	ALT
33602983	CCTCTCT	CCT	0.125	ENSCAFT00000027550	intron_variant	-	-	-	-	-	IMPACT=MODIFIER;STRAND=-1;INTRON=1/18	Y	ALT
33603180	G	A	0.091	ENSCAFT00000027550	intron_variant	-	-	-	-	-	IMPACT=MODIFIER;STRAND=-1;INTRON=1/18	Y	ALT
33603365	T	TCAG	0.469	ENSCAFT00000027550	intron_variant	-	-	-	-	-	IMPACT=MODIFIER;STRAND=-1;INTRON=1/18	Y	ALT
33603392	G	C	0.475	ENSCAFT00000027550	intron_variant	-	-	-	-	-	IMPACT=MODIFIER;STRAND=-1;INTRON=1/18	Y	ALT
33603714	G	T	0.156	ENSCAFT00000027550	intron_variant	-	-	-	-	-	IMPACT=MODIFIER;STRAND=-1;INTRON=1/18	Y	ALT
33603730	C	T	0.091	ENSCAFT00000027550	intron_variant	-	-	-	-	-	IMPACT=MODIFIER;STRAND=-1;INTRON=1/18	Y	ALT
33606686	C	T	0.345	ENSCAFT00000027550	upstream_gene_variant	-	-	-	-	-	IMPACT=MODIFIER;DISTANCE=1702;STRAND=-1	Y	ALT
33606734	A	G	0.425	ENSCAFT00000027550	upstream_gene_variant	-	-	-	-	-	IMPACT=MODIFIER;DISTANCE=1750;STRAND=-1	Y	ALT
33606897	T	C	0.422	ENSCAFT00000027550	upstream_gene_variant	-	-	-	-	-	IMPACT=MODIFIER;DISTANCE=1913;STRAND=-1	Y	ALT
33607397	A	AC	0.401	ENSCAFT00000027550	upstream_gene_variant	-	-	-	-	-	IMPACT=MODIFIER;DISTANCE=2413;STRAND=-1	Y	ALT
33607489	T	A	0.361	ENSCAFT00000027550	upstream_gene_variant	-	-	-	-	-	IMPACT=MODIFIER;DISTANCE=2505;STRAND=-1	Y	ALT
33608114	T	C	0.399	ENSCAFT00000027550	upstream_gene_variant	-	-	-	-	-	IMPACT=MODIFIER;DISTANCE=3130;STRAND=-1	N	ALT
33608264	TAA	TA	0.33	ENSCAFT00000027550	upstream_gene_variant	-	-	-	-	-	IMPACT=MODIFIER;DISTANCE=3281;STRAND=-1	N	ALT
33608265	A	*	0.344	ENSCAFT00000027550	upstream_gene_variant	-	-	-	-	-	IMPACT=MODIFIER;DISTANCE=3281;STRAND=-1	N	ALT
33608368	TGG	TG	0.334	ENSCAFT00000027550	upstream_gene_variant	-	-	-	-	-	IMPACT=MODIFIER;DISTANCE=3385;STRAND=-1	Y	ALT
33609408	GA	*	0.278	ENSCAFT00000027550	upstream_gene_variant	-	-	-	-	-	IMPACT=MODIFIER;DISTANCE=4424;STRAND=-1	N	ALT
33609799	CAA	C	0.346	ENSCAFT00000027550	upstream_gene_variant	-	-	-	-	-	IMPACT=MODIFIER;DISTANCE=4816;STRAND=-1	N	ALT
33610829	C	A	0.363	ENSCAFG00000031508_2	intron_variant	-	-	-	-	-	IMPACT=MODIFIER;STRAND=1;SOURCE=canfam3.2.withoutPbInCds_sorted.gtf.gz;INTRON=2/2	N	ALT
33612055	G	A	0.44	ENSCAFG00000031508_2	3_prime_UTR_variant	1654	-	-	-	-	IMPACT=MODIFIER;STRAND=1;SOURCE=canfam3.2.withoutPbInCds_sorted.gtf.gz;EXON=3/3	N	ALT
33612276	T	A	0.431	ENSCAFG00000031508_2	3_prime_UTR_variant	1875	-	-	-	-	IMPACT=MODIFIER;STRAND=1;SOURCE=canfam3.2.withoutPbInCds_sorted.gtf.gz;EXON=3/3	N	ALT
33612378	G	A	0.438	ENSCAFG00000031508_2	3_prime_UTR_variant	1977	-	-	-	-	IMPACT=MODIFIER;STRAND=1;SOURCE=canfam3.2.withoutPbInCds_sorted.gtf.gz;EXON=3/3	N	ALT
33612868	C	T	0.338	ENSCAFG00000031508_2	3_prime_UTR_variant	2467	-	-	-	-	IMPACT=MODIFIER;STRAND=1;SOURCE=canfam3.2.withoutPbInCds_sorted.gtf.gz;EXON=3/3	N	ALT
33613531	C	T	0.344	ENSCAFG00000031508_2	3_prime_UTR_variant	3130	-	-	-	-	IMPACT=MODIFIER;STRAND=1;SOURCE=canfam3.2.withoutPbInCds_sorted.gtf.gz;EXON=3/3	N	ALT
33613692	T	G	0.329	ENSCAFG00000031508_2	3_prime_UTR_variant	3291	-	-	-	-	IMPACT=MODIFIER;STRAND=1;SOURCE=canfam3.2.withoutPbInCds_sorted.gtf.gz;EXON=3/3	N	ALT
33614241	GCTCTCT	GCTCT	0.374	ENSCAFG00000031508_2	downstream_gene_variant	-	-	-	-	-	IMPACT=MODIFIER;DISTANCE=156;STRAND=1;SOURCE=canfam3.2.withoutPbInCds_sorted.gtf.gz	N	ALT
33616530	TAA	TA	0.439	ENSCAFG00000031508_2	downstream_gene_variant	-	-	-	-	-	IMPACT=MODIFIER;DISTANCE=2444;STRAND=1;SOURCE=canfam3.2.withoutPbInCds_sorted.gtf.gz	N	ALT
33616531	A	*	0.454	ENSCAFG00000031508_2	downstream_gene_variant	-	-	-	-	-	IMPACT=MODIFIER;DISTANCE=2445;STRAND=1;SOURCE=canfam3.2.withoutPbInCds_sorted.gtf.gz	N	ALT
33617806	T	C	0.38	ENSCAFG00000031508_2	downstream_gene_variant	-	-	-	-	-	IMPACT=MODIFIER;DISTANCE=3720;STRAND=1;SOURCE=canfam3.2.withoutPbInCds_sorted.gtf.gz	N	ALT
33618551	G	A	0.382	ENSCAFG00000031508_2	downstream_gene_variant	-	-	-	-	-	IMPACT=MODIFIER;DISTANCE=4465;STRAND=1;SOURCE=canfam3.2.withoutPbInCds_sorted.gtf.gz	N	ALT
33622457	A	G	0.361		intergenic_variant	-	-	-	-	-	IMPACT=MODIFIER	N	ALT
33623032	T	A	0.357		intergenic_variant	-	-	-	-	-	IMPACT=MODIFIER	N	ALT
33623554	TG	T	0.43		intergenic_variant	-	-	-	-	-	IMPACT=MODIFIER	N	ALT
33625814	CT	CTT	0.411		intergenic_variant	-	-	-	-	-	IMPACT=MODIFIER	N	ALT
33627085	A	G	0.373		intergenic_variant	-	-	-	-	-	IMPACT=MODIFIER	N	ALT
33627293	G	T	0.365		intergenic_variant	-	-	-	-	-	IMPACT=MODIFIER	N	ALT
33627476	C	G	0.45		intergenic_variant	-	-	-	-	-	IMPACT=MODIFIER	N	ALT
33628288	A	C	0.37		intergenic_variant	-	-	-	-	-	IMPACT=MODIFIER	N	ALT
33628293	C	T	0.367		intergenic_variant	-	-	-	-	-	IMPACT=MODIFIER	N	ALT
33628340	G	A	0.369		intergenic_variant	-	-	-	-	-	IMPACT=MODIFIER	N	ALT
33628360	C	G	0.37		intergenic_variant	-	-	-	-	-	IMPACT=MODIFIER	N	ALT
33628816	C	G	0.376		intergenic_variant	-	-	-	-	-	IMPACT=MODIFIER	N	ALT
33629493	C	A	0.379		intergenic_variant	-	-	-	-	-	IMPACT=MODIFIER	N	ALT
33630323	GC	G	0.375		intergenic_variant	-	-	-	-	-	IMPACT=MODIFIER	N	ALT
33630383	C	CT	0.368		intergenic_variant	-	-	-	-	-	IMPACT=MODIFIER	N	ALT
33630837	G	A	0.341		intergenic_variant	-	-	-	-	-	IMPACT=MODIFIER	N	ALT
33631973	GT	G	0.601		intergenic_variant	-	-	-	-	-	IMPACT=MODIFIER	N	REF
33632364	AAG	A	0.308	ENSCAFT00000027580	upstream_gene_variant	-	-	-	-	-	IMPACT=MODIFIER;DISTANCE=4776;STRAND=1	N	ALT
33632365	AG	*	0.356	ENSCAFT00000027580	upstream_gene_variant	-	-	-	-	-	IMPACT=MODIFIER;DISTANCE=4776;STRAND=1	N	ALT
33632366	G	*	0.378	ENSCAFT00000027580	upstream_gene_variant	-	-	-	-	-	IMPACT=MODIFIER;DISTANCE=4776;STRAND=1	N	ALT
33632622	G	A	0.494	ENSCAFT00000027580	upstream_gene_variant	-	-	-	-	-	IMPACT=MODIFIER;DISTANCE=4520;STRAND=1	N	ALT
33632700	G	A	0.492	ENSCAFT00000027580	upstream_gene_variant	-	-	-	-	-	IMPACT=MODIFIER;DISTANCE=4442;STRAND=1	N	ALT
33633274	G	T	0.496	ENSCAFT00000027580	upstream_gene_variant	-	-	-	-	-	IMPACT=MODIFIER;DISTANCE=3868;STRAND=1	N	ALT
