## Supplemental Table 10 for "Multi-omics approach identifies germline regulatory variants associated with hematopoietic malignancies in retriever dog breeds"

### Sheet: Sheet1
Supplementary Table S10. Summary of ChIP-Seq read counts per sample
Breed	Histone mark	Tissue	Total_Reads	Mapped_Reads	Fragment_length	Nb_Peaks
BMD1	H3K4me1	Blood	30383025	30178649	76	70825
BMD1	H3K4me3	Blood	30727866	30237293	76	102131
BMD1	input	Blood	32237888	32074220	76	-
BMD2	H3K4me1	Blood	29699682	29531843	76	54155
BMD2	H3K4me3	Blood	30468204	30169873	76	82931
BMD2	input	Blood	34456607	34290521	76	-
BMD3	H3K4me1	Blood	35954207	35508539	76	41932
BMD3	H3K4me3	Blood	32889801	32638819	76	79660
BMD3	input	Blood	30650820	30482358	76	-
BMD4	H3K4me1	Blood	33205185	32980915	76	41043
BMD4	H3K4me3	Blood	34494102	33893689	76	81031
BMD4	input	Blood	28269396	28122053	76	-
BMD5	H3K4me1	Blood	34255957	33717635	76	126833
BMD5	H3K4me3	Blood	36442544	35946166	76	88076
BMD5	input	Blood	36023056	35848028	76	-
BMD6	H3K4me1	Blood	33973231	33681157	76	86191
BMD6	H3K4me3	Blood	33130093	32749221	76	47231
BMD6	input	Blood	38005548	37800302	76	-
FCR1	H3K4me1	Blood	33016499	32810061	76	69925
FCR1	H3K4me3	Blood	30838275	30545991	76	36130
FCR1	input	Blood	32659238	32476136	76	-
FCR2	H3K4me1	Blood	33935208	33704315	76
FCR2	H3K4me3	Blood	35875096	35620861	76
FCR2	input	Blood	32645315	32432388	76	-
