## Supplemental Table 11 for "Multi-omics approach identifies germline regulatory variants associated with hematopoietic malignancies in retriever dog breeds"

### Sheet: Sheet1
Supplementary Table S11. Predicted effects of risk variants on transcription factor binding affinity.
Position	FIMO Padja	sTRAP risk P-valueb	sTRAP non-risk P-value	Difference in affinity log(P)	Transcription factors
33193043	N/A	0.044	0.382	0.939	TEAD1
33481608	0.0274	0.0171	0.0958	0.748	RUNX1
	N/A	0.000359	0.00112	0.496	Pax4
33508358	0.00476	0.318523	0.496084	0.192414	KLF9
33525316	0.09	0.45	0.086	-0.716	Zfx
33525386	N/A	0.0929	0.0272	-0.534	FOXC1
33526266	N/A	0.447	0.0474	-0.975	NFIC
	N/A	0.0382	0.242	0.802	MIZF
33526428	0.129	0.0341	0.292	0.932	REST
33527306	0.024	0.32	0.036	-0.947	PLAG1
	0.064	0.027	0.0076	-0.554	ZEB1
33528647	0.00672	0.0999	0.314	0.498	KLF5
	0.00347	0.0899	0.165	0.264	SP1
33531780	0.00672	0.279	0.0915	-0.48	KLF5
	0.00347	0.00516	0.062	1.08	SP1
	0.00152	N/A	N/A	N/A	SP2
	N/A	0.000661	0.00717	1.04	Pax5
33531804	0.00672	0.278	0.0915	-0.483	KLF5
	0.00347	0.00516	0.0619	1.08	SP1
	0.00152	N/A	N/A	N/A	SP2
	N/A	0.000661	0.00718	1.04	Pax5
	N/A	0.234	0.0417	-0.75	PPARG
33532286	N/A	0.0431	0.375	0.939	REL
33534331	N/A	0.0352	0.226	0.807	TP53
33535653	N/A	0.046	0.158	0.537	Hltf
33535932	0.0757	0.0402	0.15	0.572	EWSR1-FLI1
33536743	0.0564	0.0489	0.00104	-1.67	FOXF2
	N/A	0.262	0.0218	-1.08	FOXL1
	N/A	0.226	0.023	-0.994	FOXI1
	N/A	0.288	0.0387	-0.872	FOXD1
	N/A	0.217	0.0387	-0.749	FOXQ1
	N/A	0.019	0.0713	0.574	GATA3
33551172	0.728	0.026	0.252	0.987	Stat3
	N/A	0.195	0.0214	-0.961	HOXA5
	0.527	0.0271	0.225	0.919	TEAD1
	N/A	0.046	0.273	0.773	STAT1
	N/A	0.0217	0.0691	0.503	EWSR1-FLI1
33555736	N/A	0.336	0.012	-1.45	Hltf
33559725	N/A	0.0443	0.249	0.75	FOXD1
33567184	0.871	0.877	0.0101	-1.94	Hltf
	0.452	0.0136	0.0875	0.81	IRF2
	N/A	0.048	0.251	0.718	NFIL3
	N/A	0.13	0.035	-0.571	Evi1
33569750	N/A	0.308	0.049	-0.798	Esrrb
33576022	0.000142	0.000231	0.00533	1.36	EWSR1-FLI1
	N/A	0.00028	5.04e-05	-0.745	SOX10
	0.00112	N/A	N/A	N/A	ZNF263
	0.00592	0.0545	0.04	-0.134	IRF1
33581996	N/A	0.00857	0.0281	0.516	TBP
33581997	N/A	0.00857	0.0281	0.516	TBP
33584642	N/A	0.00957	0.458	1.68	ZNF354C
	N/A	0.217	0.0432	-0.701	YY1
33586308	0.047	0.00585	0.062	1.03	Zfp423
	N/A	0.0449	0.293	0.814	ZEB1
	0.008	0.457	0.122	-0.572	KLF9
	0.00363	N/A	N/A	N/A	ZNF263
33587141	0.00919	0.0303	0.198	0.816	IRF2
33587499	0.174	0.199	0.0212	-0.971	Egr1
	N/A	0.0936	0.0233	-0.604	MZF1_1-4
	0.0077	0.133	0.0427	-0.492	RREB1
	0.00548	0.248	0.0944	-0.419	KLF9
	0.0066	N/A	N/A	N/A	ZNF740
33587567	N/A	0.271	0.00744	-1.56	HOXA5
	N/A	0.0448	0.38	0.928	PBX1
33588454	0.116	0.124	0.0171	-0.86	Zfp423
33590263	0.00311	0.0684	0.0237	-0.461	RREB1
33590311	0.6	0.37	0.00228	-2.21	Gata1
33591383	N/A	0.115	0.00277	-1.62	E2F1
33591858	N/A	0.0444	0.273	0.789	Evi1
33593696	N/A	0.116	0.00527	-1.34	TBP
	N/A	0.0235	0.105	0.649	MEF2A
33593697	N/A	0.116	0.00527	-1.34	TBP
	N/A	0.0235	0.105	0.649	MEF2A
33594214	0.0058	N/A	N/A	N/A	ZNF740
	0.0701	0.114	0.00736	-1.19	PLAG1
	0.0082	0.0169	0.0562	0.522	EWSR1-FLI1
	0.00737	0.0715	0.0212	-0.528	RREB1
33594297	0.0166	0.0338	0.154	0.658	SP1
33595030	N/A	0.0254	0.0942	0.57	IRF1
33595972	1	0.000589	0.0125	1.32	TP53
33597015	N/A	0.948	0.00773	-2.09	SPIB
	N/A	0.472	0.0213	-1.34	BRCA1
	0.00491	0.587	0.864	0.168	ZNF263
33597016	0.00491	0.587	0.864	0.168	ZNF263
	N/A	0.948	0.00773	-2.09	SPIB
	N/A	0.468	0.0212	-1.34	BRCA1
33597479	0.111	0.0314	0.00454	-0.839	CTCF
33598232	N/A	0.00177	0.0302	1.23	Pax2
	N/A	0.0219	0.254	1.06	HLF
	0.31	0.0395	0.15	0.579	CREB1
	0.00434	N/A	N/A	N/A	JUN
33599914	N/A	0.0136	0.107	0.897	PLAG1
	0.00958	0.126	0.0644	-0.291	RREB1
33601659	0.0085	N/A	N/A	N/A	Rfx1
33602198	N/A	0.109	0.0206	-0.725	Pax2
33602525	0.0448	0.375	0.0341	-1.04	SP1
	0.00125	N/A	N/A	N/A	ZNF740
33602529	0.0448	0.375	0.0341	-1.04	SP1
	0.00125	N/A	N/A	N/A	ZNF740
33602546	0.0448	0.375	0.0341	-1.04	SP1
	0.00125	N/A	N/A	N/A	ZNF740
33603180	N/A	0.0146	0.872	1.78	ZNF354C
33603365	0.107	0.00448	0.255	1.76	REST
33603392	0.0385	0.00181	0.304	2.22	MZF1_5-13
	0.107	0.00448	0.255	1.76	REST
33603714	0.305	0.00658	0.132	1.3	SRY
	0.685	0.0161	0.235	1.17	FOXO3
	N/A	0.0478	0.381	0.901	PPARG
	N/A	0.0364	0.259	0.852	NR2F1
	0.685	0.0455	0.251	0.741	FOXF2
33603730	0.305	0.00658	0.132	1.3	SRY
	0.685	0.0161	0.272	1.23	FOXO3
	N/A	0.0278	0.232	0.921	NFATC2
	N/A	0.0478	0.383	0.904	PPARG
	N/A	0.0362	0.219	0.782	NR2F1
	0.685	0.0455	0.252	0.744	FOXF2
33606734	N/A	0.00608	0.125	1.31	RORA_2
33606897	N/A	0.943	0.028	-1.53	FOXC1
	1	0.00228	0.0471	1.31	Nkx3-2
	N/A	0.258	0.0176	-1.17	T
	1	0.216	0.0233	-0.966	NKX3-1
	N/A	0.188	0.0453	-0.618	CREB1
33608368	0.0273	0.0307	0.115	0.573	SP1
aFIMO Padj <0.01 are significant
bsTRAP p-values <0.05 are significant with diff log(P) > |0.5|
