## Supplemental Table 12 for "Multi-omics approach identifies germline regulatory variants associated with hematopoietic malignancies in retriever dog breeds"

### Sheet: Sheet1
Supplementary Table S12. Genotypes at five candidate variants compared to GWAS lead SNP in retrievers.
		A	C	G	GAGAA	G	G	REF allele
		G	CCG	A	GGAAAGAA	A	A	ALT allele
Breed	Phenotype	chr5leadSNP	33528647	33531780	33576022	33587141	33594214
Flat-coated retriever	histiocytic sarcoma	REF	REF	REF	REF	REF	REF
Flat-coated retriever	histiocytic sarcoma	REF	REF	REF	REF	REF	REF
Flat-coated retriever	histiocytic sarcoma	REF	REF	REF	REF	REF	REF
Flat-coated retriever	histiocytic sarcoma	REF	REF	REF	REF	REF	REF
Flat-coated retriever	histiocytic sarcoma	REF	REF	REF	REF	REF	REF
Flat-coated retriever	histiocytic sarcoma	REF	REF	REF	REF	REF	REF
Flat-coated retriever	histiocytic sarcoma	REF	REF	REF	REF	REF	REF
Flat-coated retriever	histiocytic sarcoma	REF	REF	REF	REF	REF	REF
Flat-coated retriever	histiocytic sarcoma	REF	REF	REF	REF	REF	REF
Flat-coated retriever	histiocytic sarcoma	het	REF	REF	REF	REF	REF
Flat-coated retriever	histiocytic sarcoma	het	het	het	het	REF	het
Flat-coated retriever	histiocytic sarcoma	het	het	het	het	het	het
Flat-coated retriever	histiocytic sarcoma	het	het	het	het	het	het
Flat-coated retriever	histiocytic sarcoma	het	het	het	het	het	het
Flat-coated retriever	histiocytic sarcoma	het	het	het	het	het	het
Flat-coated retriever	histiocytic sarcoma	het	het	het	het	het	het
Flat-coated retriever	histiocytic sarcoma	het	het	het	het	het	het
Flat-coated retriever	histiocytic sarcoma	het	het	het	het	het	het
Flat-coated retriever	histiocytic sarcoma	het	het	het	het	het	het
Flat-coated retriever	histiocytic sarcoma	het	het	het	het	het	het
Flat-coated retriever	histiocytic sarcoma	het	het	het	het	het	het
Flat-coated retriever	histiocytic sarcoma	het	het	het	het	het	het
Flat-coated retriever	histiocytic sarcoma	het	het	het	het	het	het
Flat-coated retriever	histiocytic sarcoma	het	het	het	het	het	het
Flat-coated retriever	histiocytic sarcoma	het	het	het	het	het	het
Flat-coated retriever	histiocytic sarcoma	het	het	het	het	het	het
Flat-coated retriever	histiocytic sarcoma	het	het	het	het	het	het
Flat-coated retriever	histiocytic sarcoma	het	het	het	het	het	het
Flat-coated retriever	histiocytic sarcoma	het	het	het	het	het	het
Flat-coated retriever	histiocytic sarcoma	het	het	het	het	het	het
Flat-coated retriever	histiocytic sarcoma	het	het	het	het	het	het
Flat-coated retriever	histiocytic sarcoma	het	het	het	het	het	het
Flat-coated retriever	histiocytic sarcoma	het	het	het	het	het	het
Flat-coated retriever	histiocytic sarcoma	het	het	het	het	het	het
Flat-coated retriever	histiocytic sarcoma	het	het	het	het	het	het
Flat-coated retriever	histiocytic sarcoma	het	het	het	het	het	het
Flat-coated retriever	histiocytic sarcoma	het	het	het	het	het	het
Flat-coated retriever	histiocytic sarcoma	het	het	het	het	het	het
Flat-coated retriever	histiocytic sarcoma	het	het	het	het	het	het
Flat-coated retriever	histiocytic sarcoma	het	het	het	het	het	het
Flat-coated retriever	histiocytic sarcoma	het	het	het	het	het	het
Flat-coated retriever	histiocytic sarcoma	het	het	het	het	het	het
Flat-coated retriever	histiocytic sarcoma	het	het	het	het	het	het
Flat-coated retriever	histiocytic sarcoma	het	het	het	het	het	het
Flat-coated retriever	histiocytic sarcoma	het	het	het	het	het	het
Flat-coated retriever	histiocytic sarcoma	het	het	het	het	het	het
Flat-coated retriever	histiocytic sarcoma	het	het	het	het	het	het
Flat-coated retriever	histiocytic sarcoma	het	het	het	het	het	het
Flat-coated retriever	histiocytic sarcoma	het	het	het	het	het	het
Flat-coated retriever	histiocytic sarcoma	het	ALT	het	ALT	ALT	ALT
Flat-coated retriever	histiocytic sarcoma	het	ALT	ALT	het	het	het
Flat-coated retriever	histiocytic sarcoma	het	ALT	ALT	ALT	ALT	ALT
Flat-coated retriever	histiocytic sarcoma	ALT	het	het	het	het	het
Flat-coated retriever	histiocytic sarcoma	ALT	ALT	ALT	ALT	ALT	ALT
Flat-coated retriever	histiocytic sarcoma	ALT	ALT	ALT	ALT	ALT	ALT
Flat-coated retriever	histiocytic sarcoma	ALT	ALT	ALT	ALT	ALT	ALT
Flat-coated retriever	histiocytic sarcoma	ALT	ALT	ALT	ALT	ALT	ALT
Flat-coated retriever	histiocytic sarcoma	ALT	ALT	ALT	ALT	ALT	ALT
Flat-coated retriever	histiocytic sarcoma	ALT	ALT	ALT	ALT	ALT	ALT
Flat-coated retriever	histiocytic sarcoma	ALT	ALT	ALT	ALT	ALT	ALT
Flat-coated retriever	histiocytic sarcoma	ALT	ALT	ALT	ALT	ALT	ALT
Flat-coated retriever	histiocytic sarcoma	ALT	ALT	ALT	ALT	ALT	ALT
Flat-coated retriever	histiocytic sarcoma	ALT	ALT	ALT	ALT	ALT	ALT
Flat-coated retriever	histiocytic sarcoma	ALT	ALT	ALT	ALT	ALT	ALT
Flat-coated retriever	histiocytic sarcoma	ALT	ALT	ALT	ALT	ALT	ALT
Flat-coated retriever	histiocytic sarcoma	ALT	ALT	ALT	ALT	ALT	ALT
Flat-coated retriever	histiocytic sarcoma	ALT	ALT	ALT	ALT	ALT	ALT
Flat-coated retriever	histiocytic sarcoma	ALT	ALT	ALT	ALT	ALT	ALT
Flat-coated retriever	histiocytic sarcoma	ALT	ALT	ALT	ALT	ALT	ALT
Flat-coated retriever	histiocytic sarcoma	ALT	ALT	ALT	ALT	ALT	ALT
Flat-coated retriever	histiocytic sarcoma	ALT	ALT	ALT	ALT	ALT	ALT
Flat-coated retriever	histiocytic sarcoma	ALT	ALT	ALT	ALT	ALT	ALT
Flat-coated retriever	histiocytic sarcoma	ALT	ALT	ALT	ALT	ALT	ALT
Flat-coated retriever	histiocytic sarcoma	ALT	ALT	ALT	ALT	ALT	ALT
Flat-coated retriever	histiocytic sarcoma	ALT	ALT	ALT	ALT	ALT	ALT
Flat-coated retriever	histiocytic sarcoma	ALT	ALT	ALT	ALT	ALT	ALT
Flat-coated retriever	histiocytic sarcoma	ALT	ALT	ALT	ALT	ALT	ALT
Flat-coated retriever	histiocytic sarcoma	ALT	ALT	ALT	ALT	ALT	ALT
Flat-coated retriever	histiocytic sarcoma	het	het	ALT	het	het	het
Flat-coated retriever	histiocytic sarcoma	ALT	ALT	ALT	missing	ALT	ALT
Flat-coated retriever	histiocytic sarcoma	ALT	ALT	missing	ALT	ALT	ALT
Flat-coated retriever	histiocytic sarcoma	ALT	ALT	missing	ALT	ALT	ALT
Flat-coated retriever	histiocytic sarcoma	ALT	ALT	missing	ALT	ALT	ALT
Flat-coated retriever	histiocytic sarcoma	ALT	ALT	missing	ALT	ALT	ALT
Flat-coated retriever	histiocytic sarcoma	ALT	ALT	missing	ALT	ALT	ALT
Flat-coated retriever	histiocytic sarcoma	ALT	ALT	missing	ALT	ALT	ALT
Flat-coated retriever	histiocytic sarcoma	REF	REF	REF	missing	REF	REF
Flat-coated retriever	histiocytic sarcoma	REF	REF	missing	REF	REF	REF
Flat-coated retriever	histiocytic sarcoma	REF	REF	missing	missing	REF	REF
Flat-coated retriever	histiocytic sarcoma	het	het	het	het	missing	missing
Flat-coated retriever	histiocytic sarcoma	het	het	het	missing	het	het
Flat-coated retriever	histiocytic sarcoma	het	het	het	missing	het	het
Flat-coated retriever	histiocytic sarcoma	het	het	het	missing	het	het
Flat-coated retriever	histiocytic sarcoma	het	het	het	missing	het	het
Flat-coated retriever	histiocytic sarcoma	het	het	het	missing	het	het
Flat-coated retriever	histiocytic sarcoma	het	het	het	missing	het	het
Flat-coated retriever	histiocytic sarcoma	het	het	het	missing	het	het
Flat-coated retriever	histiocytic sarcoma	het	het	het	missing	het	het
Flat-coated retriever	histiocytic sarcoma	het	het	het	missing	het	het
Flat-coated retriever	histiocytic sarcoma	het	het	het	missing	het	het
Flat-coated retriever	histiocytic sarcoma	het	het	het	missing	het	het
Flat-coated retriever	histiocytic sarcoma	het	het	missing	het	het	het
Flat-coated retriever	histiocytic sarcoma	het	het	missing	het	het	het
Flat-coated retriever	histiocytic sarcoma	het	het	missing	het	missing	het
Flat-coated retriever	histiocytic sarcoma	het	het	missing	ALT	missing	het
Flat-coated retriever	histiocytic sarcoma	het	het	missing	missing	het	het
Flat-coated retriever	histiocytic sarcoma	het	missing	missing	het	het	het
Flat-coated retriever	histiocytic sarcoma	het	missing	missing	het	het	het
Flat-coated retriever	histiocytic sarcoma	het	missing	missing	missing	missing	missing
Flat-coated retriever	healthy	REF	REF	REF	REF	REF	REF
Flat-coated retriever	healthy	REF	REF	REF	REF	REF	REF
Flat-coated retriever	healthy	REF	REF	REF	REF	REF	REF
Flat-coated retriever	healthy	REF	REF	REF	REF	REF	REF
Flat-coated retriever	healthy	REF	REF	REF	REF	REF	REF
Flat-coated retriever	healthy	REF	REF	REF	REF	REF	REF
Flat-coated retriever	healthy	REF	REF	REF	REF	REF	REF
Flat-coated retriever	healthy	REF	REF	REF	REF	REF	REF
Flat-coated retriever	healthy	REF	REF	REF	REF	REF	REF
Flat-coated retriever	healthy	REF	REF	REF	REF	REF	REF
Flat-coated retriever	healthy	REF	REF	REF	REF	REF	REF
Flat-coated retriever	healthy	REF	REF	REF	REF	REF	REF
Flat-coated retriever	healthy	REF	REF	REF	REF	REF	REF
Flat-coated retriever	healthy	REF	REF	REF	REF	REF	REF
Flat-coated retriever	healthy	REF	REF	REF	REF	REF	REF
Flat-coated retriever	healthy	REF	REF	REF	REF	REF	REF
Flat-coated retriever	healthy	REF	REF	REF	REF	REF	REF
Flat-coated retriever	healthy	REF	REF	REF	REF	REF	REF
Flat-coated retriever	healthy	REF	REF	REF	REF	REF	REF
Flat-coated retriever	healthy	REF	REF	REF	REF	REF	REF
Flat-coated retriever	healthy	REF	REF	REF	REF	REF	REF
Flat-coated retriever	healthy	REF	REF	REF	REF	REF	REF
Flat-coated retriever	healthy	REF	REF	REF	REF	REF	REF
Flat-coated retriever	healthy	REF	REF	REF	REF	REF	REF
Flat-coated retriever	healthy	REF	REF	REF	REF	REF	REF
Flat-coated retriever	healthy	REF	REF	REF	REF	REF	REF
Flat-coated retriever	healthy	REF	REF	REF	REF	REF	REF
Flat-coated retriever	healthy	REF	het	het	REF	het	het
Flat-coated retriever	healthy	het	het	het	het	het	het
Flat-coated retriever	healthy	het	het	het	het	het	het
Flat-coated retriever	healthy	het	het	het	het	het	het
Flat-coated retriever	healthy	het	het	het	het	het	het
Flat-coated retriever	healthy	het	het	het	het	het	het
Flat-coated retriever	healthy	het	het	het	het	het	het
Flat-coated retriever	healthy	het	het	het	het	het	het
Flat-coated retriever	healthy	het	het	het	het	het	het
Flat-coated retriever	healthy	het	het	het	het	het	het
Flat-coated retriever	healthy	het	het	het	het	het	het
Flat-coated retriever	healthy	het	het	het	het	het	het
Flat-coated retriever	healthy	het	het	het	het	het	het
Flat-coated retriever	healthy	het	het	het	het	het	het
Flat-coated retriever	healthy	het	het	het	het	het	het
Flat-coated retriever	healthy	het	het	het	het	het	het
Flat-coated retriever	healthy	het	het	het	het	het	het
Flat-coated retriever	healthy	het	het	het	het	het	het
Flat-coated retriever	healthy	het	het	het	het	het	het
Flat-coated retriever	healthy	het	het	het	het	het	het
Flat-coated retriever	healthy	het	het	het	het	het	het
Flat-coated retriever	healthy	het	het	het	het	het	het
Flat-coated retriever	healthy	het	het	het	het	het	het
Flat-coated retriever	healthy	het	het	het	het	het	het
Flat-coated retriever	healthy	het	het	het	het	het	het
Flat-coated retriever	healthy	het	het	het	het	het	het
Flat-coated retriever	healthy	het	het	het	het	het	het
Flat-coated retriever	healthy	het	het	het	het	het	het
Flat-coated retriever	healthy	het	het	het	het	het	het
Flat-coated retriever	healthy	het	het	het	het	het	het
Flat-coated retriever	healthy	ALT	REF	REF	REF	REF	REF
Flat-coated retriever	healthy	ALT	ALT	het	ALT	ALT	ALT
Flat-coated retriever	healthy	ALT	ALT	ALT	ALT	ALT	ALT
Flat-coated retriever	healthy	ALT	ALT	ALT	ALT	ALT	ALT
Flat-coated retriever	healthy	ALT	ALT	ALT	ALT	ALT	ALT
Flat-coated retriever	healthy	ALT	ALT	ALT	ALT	ALT	ALT
Flat-coated retriever	healthy	ALT	ALT	ALT	ALT	ALT	ALT
Flat-coated retriever	healthy	ALT	ALT	ALT	ALT	ALT	ALT
Flat-coated retriever	healthy	ALT	ALT	ALT	ALT	ALT	ALT
Flat-coated retriever	healthy	ALT	ALT	ALT	ALT	ALT	ALT
Flat-coated retriever	healthy	ALT	ALT	ALT	ALT	ALT	ALT
Flat-coated retriever	healthy	ALT	ALT	ALT	ALT	ALT	ALT
Flat-coated retriever	healthy	REF	REF	REF	missing	REF	REF
Flat-coated retriever	healthy	REF	missing	missing	REF	REF	REF
Flat-coated retriever	healthy	het	REF	missing	REF	REF	REF
Flat-coated retriever	healthy	het	het	het	het	missing	het
Flat-coated retriever	healthy	het	het	het	het	missing	het
Flat-coated retriever	healthy	het	het	het	missing	het	het
Flat-coated retriever	healthy	het	het	het	missing	het	het
Flat-coated retriever	healthy	het	het	het	missing	het	het
Flat-coated retriever	healthy	het	het	het	missing	het	het
Flat-coated retriever	healthy	het	het	missing	het	het	het
Flat-coated retriever	healthy	het	het	missing	het	missing	het
Flat-coated retriever	healthy	het	het	missing	het	missing	missing
Flat-coated retriever	healthy	het	het	missing	missing	het	het
Flat-coated retriever	healthy	ALT	ALT	ALT	missing	ALT	ALT
Flat-coated retriever	healthy	ALT	ALT	missing	ALT	ALT	ALT
Flat-coated retriever	healthy	ALT	ALT	missing	ALT	ALT	ALT
Flat-coated retriever	healthy	ALT	ALT	missing	ALT	ALT	ALT
Flat-coated retriever	healthy	ALT	missing	ALT	ALT	ALT	ALT
Flat-coated retriever	lymphoma	ALT	ALT	ALT	ALT	ALT	ALT
Flat-coated retriever	lymphoma	ALT	ALT	ALT	ALT	ALT	ALT
Flat-coated retriever	lymphoma	ALT	missing	ALT	ALT	ALT	ALT
Flat-coated retriever	lymphoma	het	het	het	missing	het	het
Flat-coated retriever	lymphoma	het	het	het	het	het	het
Flat-coated retriever	lymphoma	het	het	het	het	het	het
Flat-coated retriever	lymphoma	het	het	het	het	het	het
Flat-coated retriever	lymphoma	het	het	het	het	het	het
Flat-coated retriever	lymphoma	het	het	het	het	het	het
Flat-coated retriever	lymphoma	het	het	het	het	het	het
Flat-coated retriever	lymphoma	REF	REF	REF	REF	REF	REF
Flat-coated retriever	lymphoma	REF	REF	REF	REF	REF	REF
Flat-coated retriever	lymphoma	REF	REF	REF	REF	REF	REF
Flat-coated retriever	lymphoma	REF	REF	REF	REF	REF	REF
Flat-coated retriever	lymphoma	het	het	het	missing	het	missing
Flat-coated retriever	lymphoma	het	het	het	missing	het	missing
Flat-coated retriever	lymphoma	ALT	ALT	ALT	ALT	ALT	missing
Flat-coated retriever	lymphoma	REF	missing	REF	missing	REF	missing
Flat-coated retriever	lymphoma	ALT	ALT	ALT	ALT	ALT	missing
Flat-coated retriever	lymphoma	ALT	ALT	missing	missing	missing	missing
Golden Retriever	lymphoma	het	het	het	het	het	het
Golden Retriever	lymphoma	het	het	het	het	het	missing
Golden Retriever	lymphoma	REF	het	het	REF	REF	REF
Golden Retriever	lymphoma	REF	het	het	REF	REF	REF
Golden Retriever	lymphoma	REF	het	het	REF	REF	REF
Golden Retriever	lymphoma	REF	het	het	REF	REF	missing
Golden Retriever	lymphoma	REF	ALT	ALT	REF	REF	REF
Golden Retriever	lymphoma	REF	REF	REF	REF	REF	REF
Golden Retriever	lymphoma	REF	REF	REF	REF	REF	REF
Golden Retriever	histiocytic sarcoma	het	het	het	het	het	missing
Golden Retriever	histiocytic sarcoma	het	het	het	het	het	missing
Golden Retriever	histiocytic sarcoma	het	het	het	missing	het	het
Golden Retriever	histiocytic sarcoma	het	het	missing	het	het	missing
Golden Retriever	histiocytic sarcoma	REF	het	ALT	REF	REF	REF
Golden Retriever	histiocytic sarcoma	REF	het	het	REF	REF	missing
Golden Retriever	histiocytic sarcoma	REF	het	het	REF	REF	REF
Golden Retriever	histiocytic sarcoma	REF	het	het	REF	REF	REF
Golden Retriever	histiocytic sarcoma	het	ALT	ALT	het	het	het
Golden Retriever	histiocytic sarcoma	het	ALT	ALT	het	het	het
Golden Retriever	histiocytic sarcoma	ALT	ALT	missing	missing	missing	ALT
Golden Retriever	histiocytic sarcoma	REF	het	missing	missing	missing	missing
Golden Retriever	histiocytic sarcoma	REF	REF	REF	REF	REF	REF
Golden Retriever	histiocytic sarcoma	REF	REF	REF	REF	REF	REF
Golden Retriever	histiocytic sarcoma	REF	REF	missing	REF	REF	missing
Golden Retriever	histiocytic sarcoma	REF	REF	REF	REF	REF	REF
Golden Retriever	histiocytic sarcoma	REF	REF	REF	REF	REF	REF
Golden Retriever	histiocytic sarcoma	REF	REF	REF	REF	REF	REF
Golden Retriever	histiocytic sarcoma	REF	missing	missing	missing	REF	REF
Golden Retriever	histiocytic sarcoma	REF	missing	missing	missing	REF	missing
Golden Retriever	histiocytic sarcoma	REF	missing	missing	missing	REF	missing
