## Supplemental Table 13 for "Multi-omics approach identifies germline regulatory variants associated with hematopoietic malignancies in retriever dog breeds"

### Sheet: Sheet1
Supplementary Table S13. Sample information for retrievers used for GWAS or variant genotyping
Breed	Phenotype	Institution	Sample number
Flatcoated retriever	histiocytic sarcoma	NIH	55
		Utrecht	104
		United Kingdom	18
		CSU	1
	control	NIH	55
		Utrecht	63
		United Kingdom	14
	lymphoma	NIH	10
		Utrecht	10
Golden retriever	histiocytic sarcoma	CSU	6
		NIH	17
		Utrecht	1
	lymphoma	CSU	9
