## Supplemental Table 14 for "Multi-omics approach identifies germline regulatory variants associated with hematopoietic malignancies in retriever dog breeds"

### Sheet: Sheet1
Supplementary Table S14. Primer sequences and reaction conditions for variant genotyping
Variant Position CFA5	REF allele	ALT allele	PCR Forward primer (5'-3')	PCR Reverse primer (5'-3')	Annealing temperature (°C)	Product size (bp)a	Sequencing primerb
33528647	C	CCG	GCTGGCACTGGAGGTTCTT	ATGGTCATTCAGGAGGAGGA	65-55 touchdown	381
33531780c	G	A	F1: CCATGCTGTAGGACTGATGCA	TCAGGGTTCAGAATGGAGGT	64.5	185	genotyping by gel electrophoresis
			F2: CATGCTGTAGGACTGATGCG		64.5	185	genotyping by gel electrophoresis
			CAAGCGATGTGCCTATGTGT	TGGAGATGGTGAAGATTAGTGG	64.5	555	control primer set for gel genotyping
33576022	GAGAA	GGAAAGAA	CAAGCGATGTGCCTATGTGT	TGGAGATGGTGAAGATTAGTGG	61	555	TTCCAAAGCAACCTTCCTGT
33587141	G	A	AAGCCCGACTCCACAGAAG	TCTCTGTCCGCCACATCCT	65-55 touchdown	455
33594214	G	A	ATTCAAGTGGAGAGGGTATGG	TCCTGTGACCTTGTGACCTG	65-55 touchdown	770	AACGCACAACACCAGGAGT
chr5 lead SNP
33001550	A	G	ACGAACCATCATTGTCTCTCC	ATGTTGGCATCTCGGTCTAA	65-55 touchdown	285
aAmplitaqGold was used for all PCR reactions.
bSequencing specific primers are provided; otherwise forward/reverse PCR primers were used in the BigDye reaction
cThis variant was genotyped by gel electrophoresis. Two reactions were set up with one allele-specific forward primer (F1 or F2), the reverse, and a second control primer set included in each reaction. F2 and the reverse were at 0.2uM final concentration with F1 at 0.24uM and control primers at 0.05uM. 1uL of GCmelt was added to each reaction (total volume 10uL), and MgCl2 was added to a final co…
